# Branch-resolved IFN/STING-linked lesion-state architecture in psoriasis: multi-cohort derivation, held-out bulk replication and single-cell context analysis

**DOI:** 10.64898/2026.07.19.739418

**Authors:** Hsiao-Yu Sun, Tien-Lin Chang, Zhi-Hong Wen, Hsi-Wen Sun

## Abstract

**Objective and design:** We tested whether a frozen branch-resolved IFN/STING-linked lesion-state architecture derived from paired psoriasis transcriptomes would transport to an untouched bulk RNA-sequencing cohort and remain detectable within broad cell compartments.

**Material or subjects:** Seven paired bulk cohorts formed the derivation backbone. GSE121212 provided held-out replication using 27 matched lesional/nonlesional pairs; treatment-facing cohorts and GSE228421 provided pharmacodynamic and cellular-context analyses.

**Treatment:** No intervention was administered by the authors; public datasets included ustekinumab-, etanercept-, secukinumab- and risankizumab-exposed samples.

**Methods:** Frozen modules and branches were scored after cohort-wide gene standardization. GSE121212 counts underwent trimmed mean of M-values normalization and log2 counts-per-million transformation. Paired effects, upper-quartile STING-high contrasts, lesional Spearman coupling and prespecified rank concordance were evaluated.

**Results:** GSE121212 lesional-minus-nonlesional effects were 1.288 for STING-core, 1.478 for IFN-responsive activity and 1.188 for proximal-only STING; all lower 95% confidence limits exceeded zero. Coupling-vector concordance was strong (rho = 0.893, P = 0.0068), whereas STING-high effect concordance was moderate (rho = 0.536), yielding partial replication.

**Conclusions:** Held-out replication was partial: the IFN/STING lesion anchor and proximal/IFN-dominant coupling transported, while broader ordering did not fully transport. Transcriptomic findings do not establish biochemical STING activation, causality or clinical thresholds.
