## supplemental informations for "Branch-resolved IFN/STING-linked lesion-state architecture in psoriasis: multi-cohort derivation, held-out bulk replication and single-cell context analysis": file_inventory_v4_1_1.tsv

relative_path	size_bytes	sha256
00_manifest/IR_v4_0_table_crosswalk.tsv	5916	50d13318e87c145a1e3a56f566915ccbe9b8e7c2af447f1dd04e6cf0765d123c
00_manifest/README_IR_v4_1_1_clean_machine_readable_tables.md	735	38a18cbd9aab92b1b0295c33a6f35be66a2b5e12250809930e8b588c8b98b95c
00_manifest/V4_1_1_EDITORIAL_UPDATE_NOTE.md	479	924bd58d1159877fb0214287c303172760a59df9fa28b0a0799e1c8d201be1a0
01_online_resource_tables/OnlineResource_Table_v4_0_S00_Proposed_Online_Resource_structure_for_Inflammation_Research.tsv	954	c29894a1a17e74298d12aef55e87525feae995f11dadbb45e7bc55058dcb4221
01_online_resource_tables/OnlineResource_Table_v4_0_S01_Cohort_roles_and_retained_analysis_sets.tsv	959	c44f74b1eac4eb8a7fec6509728300bdcb347b26fc1d9747df454d19097769b9
01_online_resource_tables/OnlineResource_Table_v4_0_S02_GSE228421_per_sample_filtered_cell_counts_after_primary_raw_droplet_filtering.tsv	597	6e854652491a9cf72b0ba207bfd551429f6b64406ac99c736e01eecdee1c4584
01_online_resource_tables/OnlineResource_Table_v4_0_S03_Primary_module_definitions.tsv	343	6cc1ee9233c1315814c68b1e7976862ece5a434ee6f877a18487bca15135dbc7
01_online_resource_tables/OnlineResource_Table_v4_0_S04_Downstream_branch_definitions.tsv	803	1dc2f08948123231f6f45bdc25937cee050cc326fdbdd1033e96f2da5daea10b
01_online_resource_tables/OnlineResource_Table_v4_0_S05_Frozen_branch_gene_availability_in_GSE228421_single_cell_data.tsv	313	69543a5861639573c329069edb53ad05451b16bbf4e7caf2b640a7786fa5e71e
01_online_resource_tables/OnlineResource_Table_v4_0_S06_Paired_lesional_minus_nonlesional_module_effects.tsv	245	4a736254a5deb7bdd9581862b08cf13e702e48332d2fb4a72ec2c99b6469edf1
01_online_resource_tables/OnlineResource_Table_v4_0_S07_Within_lesion_STING_core_coupling.tsv	186	926e605f3ce01f815ea0d214939f53def7f787c10cb9cba6197d6f1775eecbb2
01_online_resource_tables/OnlineResource_Table_v4_0_S08_STING_high_lesion_module_differences.tsv	264	4b97aa748de3f169f27245774ef4a32ed12131c4e36b258858c0ff22034e4e4f
01_online_resource_tables/OnlineResource_Table_v4_0_S09_Expanded_branch_architecture_summary_selected_columns.tsv	1615	2e97a653d41d181838453ef428b1777ac45bad8597fe2293c8b1cd6f78a9834e
01_online_resource_tables/OnlineResource_Table_v4_0_S10_GSE117239_module_level_treatment_response.tsv	1257	f6e3d6dd6d996c26b20d07b98f781433ec333639d614d1504cee6cee9ac93a19
01_online_resource_tables/OnlineResource_Table_v4_0_S11_GSE117239_week_12_branch_reversibility_by_response_status.tsv	1692	81e43ba6674a00fade4547f8da51d9c51ab44f36257eccae266452ae3f132922
01_online_resource_tables/OnlineResource_Table_v4_0_S12_External_therapy_facing_week_12_branch_reversibility_statistics.tsv	991	1a7f80544e9c216631c5e61eb323c268a4a69bcf6c0a0adba8eaa81a08c04292
01_online_resource_tables/OnlineResource_Table_v4_0_S13_Proximal_only_STING_sensitivity_summary.tsv	1078	34bdac50fd6baa342449ff58e8adcd3d912701c8c28044b5efa9b9c0eacd4394
01_online_resource_tables/OnlineResource_Table_v4_0_S14_Composition_aware_sensitivity_analysis_of_major_branches.tsv	1609	94c69edd977b42c0507ad16fef417184c119acc8da778c576706e34d815feb9b
01_online_resource_tables/OnlineResource_Table_v4_0_S15_Representative_gene_direction_consistency_in_paired_lesional_nonlesional_comparisons.tsv	255	2549cbb901448c253fae18564ec16dd2342b7a3e45b31a94a329b0ee4d1691e3
01_online_resource_tables/OnlineResource_Table_v4_0_S16_Representative_gene_direction_consistency_in_STING_high_lesions.tsv	254	b90435197b03af93888f45ac178582878005fd8dcf051fd9c988cae917801551
01_online_resource_tables/OnlineResource_Table_v4_0_S17_Severity_context_differences_in_GSE78097.tsv	556	4be2d98bda7059330aa636978a4298a8a922cdab8c5f219bef9e7e051d72f61e
01_online_resource_tables/OnlineResource_Table_v4_0_S18_Lesion_only_direct_association_genes_selected_rows.tsv	559	22ef06927605532686bfdd80d5211a66ff1f8ff2b1cbfe791f63e67ca6c94b36
01_online_resource_tables/OnlineResource_Table_v4_0_S19_GSE228421_single_cell_QC_summary.tsv	427	22d1767c592c61b419ff508890ea977c29c14257bed59df10fbe6c58d28fe6ed
01_online_resource_tables/OnlineResource_Table_v4_0_S20_Broad_cell_type_counts_after_manual_annotation.tsv	289	2423b1730d2b23bb41104adc5b34074c42bc967ddab173e384ef0933218a031e
01_online_resource_tables/OnlineResource_Table_v4_0_S21_Manual_cluster_annotation_v1.tsv	1343	0b99c370f7aa755fced59885f050e7b5f6b690865c9ebf9bc30d160743b9dd63
01_online_resource_tables/OnlineResource_Table_v4_0_S22_Canonical_marker_panels_used_for_broad_cell_type_annotation.tsv	669	d6317ba209ca446189460c10d49ebbf7f42b1490ce4aea5d1805949ac8e4e74d
01_online_resource_tables/OnlineResource_Table_v4_0_S23_Celltype_x_branch_baseline_LS_NL_mean_delta_matrix.tsv	658	ede148ddd5f4f5b6f8674b28135611ed0c8a7568ef7d070adff6c1a3892a944f
01_online_resource_tables/OnlineResource_Table_v4_0_S24_Celltype_x_branch_day14_day0_lesional_mean_delta_matrix.tsv	705	71aba5dc0fbb6333181d4a7484ffdf35b1758ede8f238065610ae17e46adb97d
01_online_resource_tables/OnlineResource_Table_v4_0_S25_Compact_manuscript_facing_cell_type_validation_summary.tsv	1062	d62c47b4ae60b087654612fe1a5523b18871040345a2ea6590acd91e12547149
01_online_resource_tables/OnlineResource_Table_v4_0_S26_Held_out_cohort_and_frozen_replication_design_summary.tsv	703	545600b21ac718bd9c1a2d21989a902500daf725e028a99e5d93d36d99b3aff7
01_online_resource_tables/OnlineResource_Table_v4_0_S27_GSE121212_manuscript_authority_gene_set_coverage.tsv	335	59b8272d64829acae106ca3744c840a821e02b0a9f4d968e86895aab337b536b
01_online_resource_tables/OnlineResource_Table_v4_0_S28_Primary_GSE121212_paired_lesional_minus_nonlesional_effects.tsv	501	c17f4c6205ce171e17d82ddec3fab3f5872a0b49d724a26d321e9b45d2ceb4db
01_online_resource_tables/OnlineResource_Table_v4_0_S29_GSE121212_STING_high_branch_effects_primary_lane.tsv	417	45976423080102750231b1c3e19df70952a6e9371617b21588fe2aa823ff458b
01_online_resource_tables/OnlineResource_Table_v4_0_S30_Discovery_versus_held_out_seven_branch_architecture.tsv	447	f7fd2656cfa64265bd665c381a648f0eff7b9116c0ef1f1ddd5cb7d88e10bdd6
01_online_resource_tables/OnlineResource_Table_v4_0_S31_Frozen_component_verdicts_and_preprocessing_sensitivity.tsv	500	f474e52b8f9e00fcd0ec3e9cee964ce313af9e7f2a3af473d6e47e3d2af6b110
01_online_resource_tables/OnlineResource_Table_v4_0_S32_Conservative_interpretation_guide_for_the_single_cell_context_layer.tsv	883	5cb67fd2fdc52b84998231f3ecb280179d4a965ef8467a059603f86826bf08ca
01_online_resource_tables/OnlineResource_Table_v4_0_S33_Single_cell_context_analysis_script_manifest.tsv	938	eded4edb38328378bbf844ca44219e1b95da6bc1a3200b35bae8e5dc839632eb
01_online_resource_tables/OnlineResource_Table_v4_0_S34_Abbreviations.tsv	344	9cc8cea9caa7052b74702de34dc39ddf79870c9fab26d1f0295074b4f31330a7
02_bulk_machine_readable_tables/Main_Table_1_integrated_branch_architecture_summary.tsv	2841	794e3624f2285617df3a038009fc17d8781e19dfefbaffcbef05baf37f97cc72
02_bulk_machine_readable_tables/Main_Table_1_integrated_branch_architecture_summary.xlsx	7123	31104a5d35fa58c1dde3489ce32850bf4c2a2e47d41011afe11b04995342b32f
02_bulk_machine_readable_tables/Main_Table_1_integrated_branch_architecture_summary_v4_0.tsv	1489	ab7dbe4498bd51ccbb1479cc036c0403d60adad8507ac9c2f232fbe21dbf58c9
02_bulk_machine_readable_tables/Table_S01_cohort_roles_retained_analysis_sets.tsv	744	f768f87906b64c287c255565609fd51a1c46a7618938dc23b222e72d43d0de53
02_bulk_machine_readable_tables/Table_S01_cohort_roles_retained_analysis_sets.xlsx	5490	5f92baf1569e8f5cc87a44b448fd597e4a20761b9e44c756c05de17c27594e78
02_bulk_machine_readable_tables/Table_S02_primary_module_definitions.tsv	343	6cc1ee9233c1315814c68b1e7976862ece5a434ee6f877a18487bca15135dbc7
02_bulk_machine_readable_tables/Table_S02_primary_module_definitions.xlsx	5252	b69da5b980d5051718dd33c80048c1b0729654cbd58402ca1a60d47ba0b80e51
02_bulk_machine_readable_tables/Table_S03_downstream_branch_definitions.tsv	803	1dc2f08948123231f6f45bdc25937cee050cc326fdbdd1033e96f2da5daea10b
02_bulk_machine_readable_tables/Table_S03_downstream_branch_definitions.xlsx	5628	44fa72aa0f380a6a4856ace74f0804f34ce0abd0ff680472bb746afc5567c2db
02_bulk_machine_readable_tables/Table_S04_paired_lesional_minus_nonlesional_module_effects.tsv	248	a2f5a46570cb42d3af86d55e7425c40e4774e031cbba24a311aeafd7a3f1289c
02_bulk_machine_readable_tables/Table_S04_paired_lesional_minus_nonlesional_module_effects.xlsx	5329	f17a68a230a4c46bef5c057ea96776e1240a81eddc57d204f97ca1af506d53b0
02_bulk_machine_readable_tables/Table_S05_within_lesion_STING_core_coupling.tsv	182	4c6dc3c15a6e33f429136221bab0f18a7c0512d6ac7fe1349b2a93496fedfb48
02_bulk_machine_readable_tables/Table_S05_within_lesion_STING_core_coupling.xlsx	5235	351dc26fbff519201defde0c7a5e7889b33817803f8504840ac959ffdfba14cf
02_bulk_machine_readable_tables/Table_S06_STING_high_lesion_module_differences.tsv	260	d7df55074d5d1b1f88b6f7b10f1588a7ae2ddcb8fa1e509c731e0abadd875221
02_bulk_machine_readable_tables/Table_S06_STING_high_lesion_module_differences.xlsx	5292	d96b72bf7c120ce92406b9f97012dfedfc5d4b6fa465eba9cb97b8416181199e
02_bulk_machine_readable_tables/Table_S07_expanded_branch_architecture.tsv	2841	6f1c081234344c1fca0b9d9eb2b8c6beedfb90b0637bb28df699cf7ccabb4ef7
02_bulk_machine_readable_tables/Table_S07_expanded_branch_architecture.xlsx	7115	3a3a87b3fbf88a540320582be9d5ec9e6e35d70c4fe2e962aa6ec8a365bbabdc
02_bulk_machine_readable_tables/Table_S08_GSE78097_severity_context_differences.tsv	566	ed04517f1ba0e3bfc1067ab9e548db6dd1f7490881184c48623d15860cb30129
02_bulk_machine_readable_tables/Table_S08_GSE78097_severity_context_differences.xlsx	5539	911458ace5e5e3bd40568ee4df2546cd91c38f9a5f7fdfd7f82c2f7777b3e701
02_bulk_machine_readable_tables/Table_S09_GSE117239_module_level_treatment_response.tsv	1266	647918d64cc8c69517c22a9d15e785e9f8ddb0f192250752f113be463827277b
02_bulk_machine_readable_tables/Table_S09_GSE117239_module_level_treatment_response.xlsx	6012	9504ca2b466b1fd2e1bfab2ae46091a556c6b41f23cd079e6af3d1148d67d138
02_bulk_machine_readable_tables/Table_S10_GSE117239_branch_reversibility.tsv	1692	81e43ba6674a00fade4547f8da51d9c51ab44f36257eccae266452ae3f132922
02_bulk_machine_readable_tables/Table_S10_GSE117239_branch_reversibility.xlsx	4881	17b2a55ae7e2cf0fa105d594441f291c1577c2436308b97e9c113a3e95473560
02_bulk_machine_readable_tables/Table_S11_external_therapy_week12_stats_with_CI.tsv	2487	42fe2f33208347d74882839cf729020a3393fc28ea2a10411e99f7c9fdb93331
02_bulk_machine_readable_tables/Table_S11_external_therapy_week12_stats_with_CI.xlsx	6429	1a9789ff3d0a15f1be9e26e413d58948d0ee02a963f117c6a16544c90763af94
02_bulk_machine_readable_tables/Table_S12_proximal_only_STING_sensitivity_summary.tsv	1064	8d917fcb0f6dd3391919e78de8c549cf0fccf35c69896eb0c0bd03b3860605fd
02_bulk_machine_readable_tables/Table_S12_proximal_only_STING_sensitivity_summary.xlsx	5774	74a25ec0ee0644cc4b28e7d490cd965a076acdd5ed18389dcf1e698c784af518
02_bulk_machine_readable_tables/Table_S13_representative_gene_LS_NL_consistency.tsv	255	2549cbb901448c253fae18564ec16dd2342b7a3e45b31a94a329b0ee4d1691e3
02_bulk_machine_readable_tables/Table_S13_representative_gene_LS_NL_consistency.xlsx	5358	d524c9014e25a6010d5f56011242e6cfdc0ebe13103c2b30315835cb47575953
02_bulk_machine_readable_tables/Table_S14_representative_gene_STING_high_consistency.tsv	254	b90435197b03af93888f45ac178582878005fd8dcf051fd9c988cae917801551
02_bulk_machine_readable_tables/Table_S14_representative_gene_STING_high_consistency.xlsx	5351	db7cb4e6fb986b524c0805cf5acac636cd97b39a1327eea0e8ee15dbd145336d
02_bulk_machine_readable_tables/Table_S15_lesion_only_direct_association_genes.tsv	941	89be0e1fead2f557a0b89c58507488ecb91be822aaf3864e1a8780bd79372d7d
02_bulk_machine_readable_tables/Table_S15_lesion_only_direct_association_genes.xlsx	4346	71c9657446787a964ade24c040d39c5e401952dd8dc37037670032a0de42bd9d
02_bulk_machine_readable_tables/Table_S16_composition_aware_sensitivity_analysis.tsv	1604	56e37105d65fca1ff1920b5c09215a69f58272a43ed02bbfa9ab7c71d4f5bd18
02_bulk_machine_readable_tables/Table_S16_composition_aware_sensitivity_analysis.xlsx	5067	363f5ddc9b94360814d8aaf0e55ceb71d98197d536388b8b153f982f0f0df6bf
03_scRNA_validation_tables/GSE228421_analysis_metadata.tsv	2130	6f5e3ba83262b3463e0b2c4e5ed434cb7a6baaa048154bdf4941ef84fbe05237
03_scRNA_validation_tables/GSE228421_celltype_baseline_paired_branch_summary_v1.tsv	19689	7cbdab86b856f4bc732ef1f5076c81184fb9d02b2ae0f6828cb4e94cf33a6e6a
03_scRNA_validation_tables/GSE228421_celltype_baseline_paired_patient_deltas_v1.tsv	34864	3f9a8909fe1cb41ab34220ca3414eadf21080b642c28c4f55a81101329d79862
03_scRNA_validation_tables/GSE228421_celltype_branch_localization_v1.tsv	12341	065471c7a3435cba4a8e624046e7a2014bd2ce10c2348d50a0c43916f326dfd8
03_scRNA_validation_tables/GSE228421_celltype_counts_by_patient_condition_v1.tsv	6827	81de721f591bfc3f073593786cd904f53b13deaaa0fe769c00b840114d165604
03_scRNA_validation_tables/GSE228421_celltype_counts_by_sample_v1.tsv	33210	3635bef989375d1b788fde5a28a9b571e73cc99818cd0f90f9a070987d541dbf
03_scRNA_validation_tables/GSE228421_celltype_longitudinal_branch_summary_v1.tsv	43198	57b5b2cf9558fd3804dcff0ebad4e00b9edd5c1d719e68e707fa72aadedcdef6
03_scRNA_validation_tables/GSE228421_celltype_longitudinal_patient_deltas_v1.tsv	82458	dbd6cbeec500dc987b8acf1447e64a30f6bca7e497cec08c5a002e85c0eba748
03_scRNA_validation_tables/GSE228421_cluster_annotation_v1_qc.tsv	1496	4e892507ab16d1109beb8a96e9bfe10fc4c0389acc4369a818bd8c93c355d89d
03_scRNA_validation_tables/GSE228421_cluster_individual_marker_compact.tsv	35660	433c88f5e547b6729c02ded06528ebffa9f376afde9dfa9804b94d7212ee47bd
03_scRNA_validation_tables/GSE228421_cluster_individual_marker_detect_frac.tsv	43171	b4f2cbe522e1574db4d7f73efba722573357a64301d03ef03bf8e409bed8bb71
03_scRNA_validation_tables/GSE228421_cluster_individual_marker_mean.tsv	43131	e732c9eb97bee0ac18ab3078aa518a1daa364caaf8377b2ac53939e07c1c49f9
03_scRNA_validation_tables/GSE228421_fig_celltype_baseline_delta_matrix_v1.tsv	1505	25c7570cb1667ebbe648aceae7ef99a1581bf7c9c7081dce1ceb1bb1b6b85062
03_scRNA_validation_tables/GSE228421_fig_celltype_baseline_direction_matrix_v1.tsv	665	711c4dd2f7be21d88f3cace5243072a7f97e80b5f7091c89b57fb615ca1b191d
03_scRNA_validation_tables/GSE228421_fig_celltype_day14_delta_matrix_v1.tsv	1546	b79d7a25fb174963c87f6df6d69527eb66bd0ae7a547687f782582e0ce810ead
03_scRNA_validation_tables/GSE228421_fig_celltype_day14_direction_matrix_v1.tsv	665	89bc18ecdd8b5deed1e108aca45fffff1e6c38ebefee068c4d92167917917dbb
03_scRNA_validation_tables/GSE228421_manual_cluster_annotation_v1.tsv	2603	fa3980b1273565e4c24af5f2cc49d820d0689ae7374a38e8755d7fc8f448934c
03_scRNA_validation_tables/GSE228421_paper_facing_branch_localization_top_celltypes_v1.tsv	6344	e77c6586f9f802ae06bb035037847aae84585c67ce43efbf1c5d69957bfd6987
03_scRNA_validation_tables/GSE228421_paper_facing_celltype_validation_compact_v1.tsv	4742	fa24c58fef02b847ec1dee2a266c8480dfb82619477daccc3b0f483b01b320a8
03_scRNA_validation_tables/GSE228421_sample_celltype_branch_scores_v1.tsv	53980	820857c0d0687642998bc0d96bc549a2354c5b4f4f56c6203a419087f5f7f35c
03_scRNA_validation_tables/frozen_branch_gene_sets_IR_v4_0.tsv	1483	7d6c82b270016d35ae5e8a0df7e2b5fd5ed0aeaab9c46b205a92fad60d0ac322
04_figure_source_tables/GSE228421_celltype_counts_by_patient_condition_v1.tsv	6827	81de721f591bfc3f073593786cd904f53b13deaaa0fe769c00b840114d165604
04_figure_source_tables/GSE228421_celltype_counts_by_sample_v1.tsv	33210	3635bef989375d1b788fde5a28a9b571e73cc99818cd0f90f9a070987d541dbf
04_figure_source_tables/GSE228421_cluster_annotation_v1_qc.tsv	1496	4e892507ab16d1109beb8a96e9bfe10fc4c0389acc4369a818bd8c93c355d89d
04_figure_source_tables/GSE228421_fig_celltype_baseline_delta_matrix_v1.tsv	1505	25c7570cb1667ebbe648aceae7ef99a1581bf7c9c7081dce1ceb1bb1b6b85062
04_figure_source_tables/GSE228421_fig_celltype_baseline_direction_matrix_v1.tsv	665	711c4dd2f7be21d88f3cace5243072a7f97e80b5f7091c89b57fb615ca1b191d
04_figure_source_tables/GSE228421_fig_celltype_day14_delta_matrix_v1.tsv	1546	b79d7a25fb174963c87f6df6d69527eb66bd0ae7a547687f782582e0ce810ead
04_figure_source_tables/GSE228421_fig_celltype_day14_direction_matrix_v1.tsv	665	89bc18ecdd8b5deed1e108aca45fffff1e6c38ebefee068c4d92167917917dbb
04_figure_source_tables/GSE228421_manual_cluster_annotation_v1.tsv	2603	fa3980b1273565e4c24af5f2cc49d820d0689ae7374a38e8755d7fc8f448934c
04_figure_source_tables/GSE228421_paper_facing_celltype_validation_compact_v1.tsv	4742	fa24c58fef02b847ec1dee2a266c8480dfb82619477daccc3b0f483b01b320a8
04_figure_source_tables/Table_S04_paired_lesional_minus_nonlesional_module_effects.tsv	248	a2f5a46570cb42d3af86d55e7425c40e4774e031cbba24a311aeafd7a3f1289c
04_figure_source_tables/Table_S05_within_lesion_STING_core_coupling.tsv	182	4c6dc3c15a6e33f429136221bab0f18a7c0512d6ac7fe1349b2a93496fedfb48
04_figure_source_tables/Table_S07_expanded_branch_architecture.tsv	2841	6f1c081234344c1fca0b9d9eb2b8c6beedfb90b0637bb28df699cf7ccabb4ef7
05_csv_mirrors/01_online_resource_tables__OnlineResource_Table_v4_0_S00_Proposed_Online_Resource_structure_for_Inflammation_Research.csv	966	8ef341e6615fa5da5477283157b805409ab54f307ee6faf742f4ea882f9358ae
05_csv_mirrors/01_online_resource_tables__OnlineResource_Table_v4_0_S01_Cohort_roles_and_retained_analysis_sets.csv	961	2de8124b9bb04fda16fb37285622659df750031411574a7d8d0057caa875dc4c
05_csv_mirrors/01_online_resource_tables__OnlineResource_Table_v4_0_S02_GSE228421_per_sample_filtered_cell_counts_after_primary_raw_droplet_filtering.csv	597	58e50c3b94ca08b353f46266873a64e6086b58913cdb400fb5513ff054ba8060
05_csv_mirrors/01_online_resource_tables__OnlineResource_Table_v4_0_S03_Primary_module_definitions.csv	351	babf23889672d40dcbe6946baa679efe27d146b8d1bbfe2d4b4f2339ef5bfb46
05_csv_mirrors/01_online_resource_tables__OnlineResource_Table_v4_0_S04_Downstream_branch_definitions.csv	817	2ba0af52aff621e4996687481438962ff35828fb478e62d56386de4014b08a61
05_csv_mirrors/01_online_resource_tables__OnlineResource_Table_v4_0_S05_Frozen_branch_gene_availability_in_GSE228421_single_cell_data.csv	313	48e55be8c13dd38bad6832a49b2717386cb7e3e0e83a1affb77c3fbbb5914549
05_csv_mirrors/01_online_resource_tables__OnlineResource_Table_v4_0_S06_Paired_lesional_minus_nonlesional_module_effects.csv	245	3519adca72791e186e258886ab5f3fc3d182bb4dfc9de4731eee38bec23359a7
05_csv_mirrors/01_online_resource_tables__OnlineResource_Table_v4_0_S07_Within_lesion_STING_core_coupling.csv	186	57102142f6f1721334d3ae7c168455fbea82db3b1332a24867e4582421015879
05_csv_mirrors/01_online_resource_tables__OnlineResource_Table_v4_0_S08_STING_high_lesion_module_differences.csv	266	648f34f357a139b77f3f099346db954254d8cfe2c4245dd7dc455ec4229a0987
05_csv_mirrors/01_online_resource_tables__OnlineResource_Table_v4_0_S09_Expanded_branch_architecture_summary_selected_columns.csv	1623	b3ece7ce81481505edbc585035456cc78d0bb76ccf246088098e1f1971cdc24b
05_csv_mirrors/01_online_resource_tables__OnlineResource_Table_v4_0_S10_GSE117239_module_level_treatment_response.csv	1257	fa228536ffd801541614e95031be412591a6fd59cc039fe41c1871e10abf983c
05_csv_mirrors/01_online_resource_tables__OnlineResource_Table_v4_0_S11_GSE117239_week_12_branch_reversibility_by_response_status.csv	1692	d9ff97b4d5f1d80a17015f9fe4a05e74720142a7521dcdf887d309e6617f8d60
05_csv_mirrors/01_online_resource_tables__OnlineResource_Table_v4_0_S12_External_therapy_facing_week_12_branch_reversibility_statistics.csv	991	bde1c7580d65bd0d8f23edb2f84489b2979d8202554452a90192ae0d10d00b2d
05_csv_mirrors/01_online_resource_tables__OnlineResource_Table_v4_0_S13_Proximal_only_STING_sensitivity_summary.csv	1078	3692b274d2e8a463e193b18fba0e5ee435b5f6110c93c7735544119e5a81047e
05_csv_mirrors/01_online_resource_tables__OnlineResource_Table_v4_0_S14_Composition_aware_sensitivity_analysis_of_major_branches.csv	1611	5cedb763e373e937f4f40a817967f23ecefcf48b67cb0cc02f4c65e150636cc3
05_csv_mirrors/01_online_resource_tables__OnlineResource_Table_v4_0_S15_Representative_gene_direction_consistency_in_paired_lesional_nonlesional_comparisons.csv	255	9c65f7fa6e6f672ebdeea686ed184e67ede215405b44d71400ebb9d28e99842b
05_csv_mirrors/01_online_resource_tables__OnlineResource_Table_v4_0_S16_Representative_gene_direction_consistency_in_STING_high_lesions.csv	254	b9de32907456dd15291f153b485009f7684b1bb1b6281ab091c28f1799286bc4
05_csv_mirrors/01_online_resource_tables__OnlineResource_Table_v4_0_S17_Severity_context_differences_in_GSE78097.csv	556	abe50c682ada63b238bcf6da214398f7dfa480ecf4a1cdc19853ceecc2032b5c
05_csv_mirrors/01_online_resource_tables__OnlineResource_Table_v4_0_S18_Lesion_only_direct_association_genes_selected_rows.csv	559	f06d171cf0284e512aa7ad0972aab08ddcef4369a2b4d5cef73f0e3139c90235
05_csv_mirrors/01_online_resource_tables__OnlineResource_Table_v4_0_S19_GSE228421_single_cell_QC_summary.csv	433	be8047276293d1c35a9c1486e94ed55e3699f7275d504c630ef73f0d43b0b50c
05_csv_mirrors/01_online_resource_tables__OnlineResource_Table_v4_0_S20_Broad_cell_type_counts_after_manual_annotation.csv	289	d6f46d6e11800ca56fbfe9c1bca89a1a54198e438e81b715734a00550fa2101c
05_csv_mirrors/01_online_resource_tables__OnlineResource_Table_v4_0_S21_Manual_cluster_annotation_v1.csv	1343	c9bdeda592392b11c9042e9d5d96361621efc2a1c2c6af6232f111f964109fd0
05_csv_mirrors/01_online_resource_tables__OnlineResource_Table_v4_0_S22_Canonical_marker_panels_used_for_broad_cell_type_annotation.csv	687	3ac6d228a1306f38129502b543e30e1569e8f34b86fef7c758f08509a5328d8b
05_csv_mirrors/01_online_resource_tables__OnlineResource_Table_v4_0_S23_Celltype_x_branch_baseline_LS_NL_mean_delta_matrix.csv	658	80702470286e106b862cc763aba33815e242931160efc85546b1a197ae4ca632
05_csv_mirrors/01_online_resource_tables__OnlineResource_Table_v4_0_S24_Celltype_x_branch_day14_day0_lesional_mean_delta_matrix.csv	705	5a960dd7fde29ff9a08dc4f97e2cafad0b567d6d1773f5d63e3b4f89088d624f
05_csv_mirrors/01_online_resource_tables__OnlineResource_Table_v4_0_S25_Compact_manuscript_facing_cell_type_validation_summary.csv	1062	5e044a1d43e2d9bcdff238c761dbf0fd779d0ad722f489515cf1ce51f590d833
05_csv_mirrors/01_online_resource_tables__OnlineResource_Table_v4_0_S26_Held_out_cohort_and_frozen_replication_design_summary.csv	705	4fff1dd91649854ce3650978a7f0b202fc0e258a0c956a6ebc001e3f546f175f
05_csv_mirrors/01_online_resource_tables__OnlineResource_Table_v4_0_S27_GSE121212_manuscript_authority_gene_set_coverage.csv	335	3ff8ebc67aa50a6538e3839bcd100eb49e19ca35c0029bd22be19c4e55854fa4
05_csv_mirrors/01_online_resource_tables__OnlineResource_Table_v4_0_S28_Primary_GSE121212_paired_lesional_minus_nonlesional_effects.csv	501	009ab8208c320f4e45d2bb426b74d2946ebb8cc02e6106ef365027d18c76a003
05_csv_mirrors/01_online_resource_tables__OnlineResource_Table_v4_0_S29_GSE121212_STING_high_branch_effects_primary_lane.csv	417	585f25defd86e1376a39d330918768d0b518c792406a9202257df5f379ab4d64
05_csv_mirrors/01_online_resource_tables__OnlineResource_Table_v4_0_S30_Discovery_versus_held_out_seven_branch_architecture.csv	447	0080a81d05b779f41999768e6adfa58a92f1f6c64c0f63172ee77114cc7c9d04
05_csv_mirrors/01_online_resource_tables__OnlineResource_Table_v4_0_S31_Frozen_component_verdicts_and_preprocessing_sensitivity.csv	500	234c8652a6cec94c10dd4ebf42ab7f53fda631efbd1b6d37455c4e6edc8770aa
05_csv_mirrors/01_online_resource_tables__OnlineResource_Table_v4_0_S32_Conservative_interpretation_guide_for_the_single_cell_context_layer.csv	893	f812ee380325ead72e908b8c892d58439277fad15f48b0a4e01806011f1b2205
05_csv_mirrors/01_online_resource_tables__OnlineResource_Table_v4_0_S33_Single_cell_context_analysis_script_manifest.csv	938	ef45f5fd9d770f6087836680138231518469e0a2f823c26d68ef62042efd153b
05_csv_mirrors/01_online_resource_tables__OnlineResource_Table_v4_0_S34_Abbreviations.csv	344	7a3bec96049d0c8166d7a4e6732f67290aef6baf0ac4189c4f93602fc566884e
05_csv_mirrors/02_bulk_machine_readable_tables__Main_Table_1_integrated_branch_architecture_summary.csv	2849	cb11a45559d4f750bf02ffc50da21fd9edb8cbf4fe848f3063dc5b7376c8b953
05_csv_mirrors/02_bulk_machine_readable_tables__Main_Table_1_integrated_branch_architecture_summary_v4_0.csv	1489	768d0e7131de966ac67708181b92676ac269a7a3652aba7742307e73354b96fe
05_csv_mirrors/02_bulk_machine_readable_tables__Table_S01_cohort_roles_retained_analysis_sets.csv	746	1b26ef38f9d12954fd8206f4645d7fc13a06d6c7a2e3f4481fbe3ef1b8e59a69
05_csv_mirrors/02_bulk_machine_readable_tables__Table_S02_primary_module_definitions.csv	351	babf23889672d40dcbe6946baa679efe27d146b8d1bbfe2d4b4f2339ef5bfb46
05_csv_mirrors/02_bulk_machine_readable_tables__Table_S03_downstream_branch_definitions.csv	817	2ba0af52aff621e4996687481438962ff35828fb478e62d56386de4014b08a61
05_csv_mirrors/02_bulk_machine_readable_tables__Table_S04_paired_lesional_minus_nonlesional_module_effects.csv	248	05eef652090e4ef0572486e70344a9b688c1b20fd445e3e1a032557c3704a571
05_csv_mirrors/02_bulk_machine_readable_tables__Table_S05_within_lesion_STING_core_coupling.csv	182	d8ab15acaac247ca935d5a04e1af94df5db5b633ecb46ad1a5592df5abc1848d
05_csv_mirrors/02_bulk_machine_readable_tables__Table_S06_STING_high_lesion_module_differences.csv	262	4d544fce886397a6e972691c54467a9a7aa5192fb85b3c6e7720e135792ee733
05_csv_mirrors/02_bulk_machine_readable_tables__Table_S07_expanded_branch_architecture.csv	2849	f1df31ef2ecd8cee6198cd2d188bef013261e2ffe7ce4c1e79af374555ab44a0
05_csv_mirrors/02_bulk_machine_readable_tables__Table_S08_GSE78097_severity_context_differences.csv	566	96ba1e1120ed952e7cf393531f834e7c05e3f733c1b54cd2d355b60562001116
05_csv_mirrors/02_bulk_machine_readable_tables__Table_S09_GSE117239_module_level_treatment_response.csv	1266	3781e9e7c323e21037a6d5f2356071a7592f6c1591d3a27feda51336fd3446e7
05_csv_mirrors/02_bulk_machine_readable_tables__Table_S10_GSE117239_branch_reversibility.csv	1692	d9ff97b4d5f1d80a17015f9fe4a05e74720142a7521dcdf887d309e6617f8d60
05_csv_mirrors/02_bulk_machine_readable_tables__Table_S11_external_therapy_week12_stats_with_CI.csv	2487	5b97e4c8af2bc9e29aae8fc6207ced0106e96e4588557dca14ebbc9db328a39e
05_csv_mirrors/02_bulk_machine_readable_tables__Table_S12_proximal_only_STING_sensitivity_summary.csv	1064	fd38452e7584cae3de60d453c7d891edd2ccc31b50186f6b7a94b5cd7a8c942c
05_csv_mirrors/02_bulk_machine_readable_tables__Table_S13_representative_gene_LS_NL_consistency.csv	255	9c65f7fa6e6f672ebdeea686ed184e67ede215405b44d71400ebb9d28e99842b
05_csv_mirrors/02_bulk_machine_readable_tables__Table_S14_representative_gene_STING_high_consistency.csv	254	b9de32907456dd15291f153b485009f7684b1bb1b6281ab091c28f1799286bc4
05_csv_mirrors/02_bulk_machine_readable_tables__Table_S15_lesion_only_direct_association_genes.csv	941	43571803d566f7cf3352701cd53d4f8500b7287d84316ce2a4e7b80be5b7c0f9
05_csv_mirrors/02_bulk_machine_readable_tables__Table_S16_composition_aware_sensitivity_analysis.csv	1606	cc617599b066f137300bd3f7b12b3b5454fbefa326f392a29f9cf0f13e26eb69
05_csv_mirrors/03_scRNA_validation_tables__GSE228421_analysis_metadata.csv	2164	71f60f23a94c16a3c0ba317d4cc5fb1c318154ecdd51c6599c0d1d0508b40efe
05_csv_mirrors/03_scRNA_validation_tables__GSE228421_celltype_baseline_paired_branch_summary_v1.csv	19833	348f57e500adc0a222ce3a4a987b1b201769e7483c65d990fa85b8d91bddc74c
05_csv_mirrors/03_scRNA_validation_tables__GSE228421_celltype_baseline_paired_patient_deltas_v1.csv	34864	12568a0b055efdeb591778fd3bb2b97fbc244134d3f39b88dfd6ea7fc3efee11
05_csv_mirrors/03_scRNA_validation_tables__GSE228421_celltype_branch_localization_v1.csv	12341	877b108bc9dbe8fe9944651d3337650b5ae450dc206ffa41448535bec69c0210
05_csv_mirrors/03_scRNA_validation_tables__GSE228421_celltype_counts_by_patient_condition_v1.csv	6827	9e1ee39f2d1853c5121ab55da5431980627ef3d3314e00540e25169ddc4282ae
05_csv_mirrors/03_scRNA_validation_tables__GSE228421_celltype_counts_by_sample_v1.csv	33210	e3fa33f25e1720708f21e4c8ace373461c1e242c323932cadbb22cb14830b6bb
05_csv_mirrors/03_scRNA_validation_tables__GSE228421_celltype_longitudinal_branch_summary_v1.csv	43486	6e1440a2058d6f231ca2c2029d6f99279441931d5482a134bc2886bf58b7b731
05_csv_mirrors/03_scRNA_validation_tables__GSE228421_celltype_longitudinal_patient_deltas_v1.csv	82458	bf7c41dce619a2e889cf95597252a40cd80d4ccbb597fe6ce32d95e2e6b1fe9e
05_csv_mirrors/03_scRNA_validation_tables__GSE228421_cluster_annotation_v1_qc.csv	1496	6a3e44f85e47f63931e3fb56262f48d76c5b113be0a1175593a0a6018285d54a
05_csv_mirrors/03_scRNA_validation_tables__GSE228421_cluster_individual_marker_compact.csv	35660	3bf42a0fbf62a4d7da92cf8e78baabd4fdbd32ccf840cc83550423b6d53f942f
05_csv_mirrors/03_scRNA_validation_tables__GSE228421_cluster_individual_marker_detect_frac.csv	43171	91b07161f91e5fa4f3e8835eae89854d1316923ce2e7856bc761ceb63576c361
05_csv_mirrors/03_scRNA_validation_tables__GSE228421_cluster_individual_marker_mean.csv	43131	fa356c64f61d185b2552c03b2caed9ffaee2078398afa64c98a60bfc5f36878d
05_csv_mirrors/03_scRNA_validation_tables__GSE228421_fig_celltype_baseline_delta_matrix_v1.csv	1505	32ed0043b2a458d9fb493e8499460caded2505590a824eb5bedf296ef141803d
05_csv_mirrors/03_scRNA_validation_tables__GSE228421_fig_celltype_baseline_direction_matrix_v1.csv	665	8dc7d2ec8e51eb6aeeb95c967b4466a1d0d0d76765fbcdaac802c82101dbf583
05_csv_mirrors/03_scRNA_validation_tables__GSE228421_fig_celltype_day14_delta_matrix_v1.csv	1546	b03fea399600abda6cf35e3ec78e232ca43908c8f03a97fff9dcc5fe35801954
05_csv_mirrors/03_scRNA_validation_tables__GSE228421_fig_celltype_day14_direction_matrix_v1.csv	665	bd6981b9e8d42bd2c0cec0f7e4c1fc1d2179d4cfe5380209f71519a9d088ac9f
05_csv_mirrors/03_scRNA_validation_tables__GSE228421_manual_cluster_annotation_v1.csv	2603	50bd90dc9c95de8eb6f74acae49042ec8c804ade7b56660f33213defa42f67c3
05_csv_mirrors/03_scRNA_validation_tables__GSE228421_paper_facing_branch_localization_top_celltypes_v1.csv	6344	841f6ce316161dec8e0bff0286a73da6b38166b74dfd57efd9708642cf9c7334
05_csv_mirrors/03_scRNA_validation_tables__GSE228421_paper_facing_celltype_validation_compact_v1.csv	4798	239b36e6eb9dbd320f670b03d85f9baacf8e3319b04b40faa08bbbaf26a1eb3e
05_csv_mirrors/03_scRNA_validation_tables__GSE228421_sample_celltype_branch_scores_v1.csv	53980	21b9276c2c91e9ade78302bcff2862cc39c552de63df9a061d4842c84f792b85
05_csv_mirrors/03_scRNA_validation_tables__frozen_branch_gene_sets_IR_v4_0.csv	1483	7be57c8d879a3cf112e02df099d3a0074d8e413bc0765bb1462db187ac4e1d65
05_csv_mirrors/04_figure_source_tables__GSE228421_celltype_counts_by_patient_condition_v1.csv	6827	9e1ee39f2d1853c5121ab55da5431980627ef3d3314e00540e25169ddc4282ae
05_csv_mirrors/04_figure_source_tables__GSE228421_celltype_counts_by_sample_v1.csv	33210	e3fa33f25e1720708f21e4c8ace373461c1e242c323932cadbb22cb14830b6bb
05_csv_mirrors/04_figure_source_tables__GSE228421_cluster_annotation_v1_qc.csv	1496	6a3e44f85e47f63931e3fb56262f48d76c5b113be0a1175593a0a6018285d54a
05_csv_mirrors/04_figure_source_tables__GSE228421_fig_celltype_baseline_delta_matrix_v1.csv	1505	32ed0043b2a458d9fb493e8499460caded2505590a824eb5bedf296ef141803d
05_csv_mirrors/04_figure_source_tables__GSE228421_fig_celltype_baseline_direction_matrix_v1.csv	665	8dc7d2ec8e51eb6aeeb95c967b4466a1d0d0d76765fbcdaac802c82101dbf583
05_csv_mirrors/04_figure_source_tables__GSE228421_fig_celltype_day14_delta_matrix_v1.csv	1546	b03fea399600abda6cf35e3ec78e232ca43908c8f03a97fff9dcc5fe35801954
05_csv_mirrors/04_figure_source_tables__GSE228421_fig_celltype_day14_direction_matrix_v1.csv	665	bd6981b9e8d42bd2c0cec0f7e4c1fc1d2179d4cfe5380209f71519a9d088ac9f
05_csv_mirrors/04_figure_source_tables__GSE228421_manual_cluster_annotation_v1.csv	2603	50bd90dc9c95de8eb6f74acae49042ec8c804ade7b56660f33213defa42f67c3
05_csv_mirrors/04_figure_source_tables__GSE228421_paper_facing_celltype_validation_compact_v1.csv	4798	239b36e6eb9dbd320f670b03d85f9baacf8e3319b04b40faa08bbbaf26a1eb3e
05_csv_mirrors/04_figure_source_tables__Table_S04_paired_lesional_minus_nonlesional_module_effects.csv	248	05eef652090e4ef0572486e70344a9b688c1b20fd445e3e1a032557c3704a571
05_csv_mirrors/04_figure_source_tables__Table_S05_within_lesion_STING_core_coupling.csv	182	d8ab15acaac247ca935d5a04e1af94df5db5b633ecb46ad1a5592df5abc1848d
05_csv_mirrors/04_figure_source_tables__Table_S07_expanded_branch_architecture.csv	2849	f1df31ef2ecd8cee6198cd2d188bef013261e2ffe7ce4c1e79af374555ab44a0
05_csv_mirrors/06_GSE121212_heldout_replication__SHA256_V6D_replication_results.csv	6347	23c5eda89f85bb1e7421b8717a2a3cc8e3b126750867af3fdd1860541641df7d
05_csv_mirrors/06_GSE121212_heldout_replication__SHA256_V6E_review_bundle.csv	5212	e5ba69b7e63c1c9a40a9c8177fe885715f113233aad0798df74cc254bb2b4013
05_csv_mirrors/06_GSE121212_heldout_replication__combined__V6D_frozen_discovery_vectors_used.csv	474	2303275226ce9a4130f75054c6c8dec501f8b971b4bcb378f5918606dbcc8620
05_csv_mirrors/06_GSE121212_heldout_replication__combined__V6D_lane_specific_verdicts.csv	349	ef5ee99cae5f075846719ffc3b51df07bf4b36b4d5c20ad44a28da59d010989c
05_csv_mirrors/06_GSE121212_heldout_replication__combined__V6D_preprocessing_manifest.csv	313	52ec82264c8098bf9977d99df33a97a2d670633ae2270c19605fddae2beeabc1
05_csv_mirrors/06_GSE121212_heldout_replication__combined__V6D_primary_vs_legacy_verdict_summary.csv	312	eb81f423314123a4a2f6df4ac2a5505292f5a0c5ccf81d0ca6dfc21ae40fae68
05_csv_mirrors/06_GSE121212_heldout_replication__frozen_design__V6C_replication_design_contract.csv	3764	ba840436663ec3cb8a7c19ab1c038105817004259fd0cbdd3d5e9fee944d2a73
05_csv_mirrors/06_GSE121212_heldout_replication__frozen_design__V6C_replication_verdict_rules.csv	2014	768f3cfbe8251d1b9f012d560dd6632afb073772001b26cc8d6ebaf4c69ec33f
05_csv_mirrors/06_GSE121212_heldout_replication__frozen_design__discovery_branch_architecture_v1.csv	2849	cb11a45559d4f750bf02ffc50da21fd9edb8cbf4fe848f3063dc5b7376c8b953
05_csv_mirrors/06_GSE121212_heldout_replication__legacy__V6D_legacy_rawcount_mean_STING_high_branch_effects.csv	3263	957063c6c901c323d838d72bafc90da86bad1c1b22d9b98d3072ed1e1256f96e
05_csv_mirrors/06_GSE121212_heldout_replication__legacy__V6D_legacy_rawcount_mean_discovery_replication_architecture.csv	865	a02481721ed083c47c4d119c6af4b4bfd85b34f61a492765008526e8b8a87f14
05_csv_mirrors/06_GSE121212_heldout_replication__legacy__V6D_legacy_rawcount_mean_lesional_branch_coupling.csv	1492	2845395178fc05b8831f74623c2aebb3a076fadaf93d58645d5d7e6fdbb5c901
05_csv_mirrors/06_GSE121212_heldout_replication__legacy__V6D_legacy_rawcount_mean_paired_effect_summary.csv	1589	677be11a27797625c1a1bcb662e117fbfb3d93dfafc5f02b8581f60353af8b98
05_csv_mirrors/06_GSE121212_heldout_replication__legacy__V6D_legacy_rawcount_mean_verdict_components.csv	192	af800dce6e4864fbedd73aaf3d3b8594075dca506be4dba04fd9e1460335d3c3
05_csv_mirrors/06_GSE121212_heldout_replication__legacy__V6D_legacy_rawcount_mean_verdict_metrics.csv	1085	99117742a12dd783c990f03008d67e670670bb105032f601d9c981996fceab77
05_csv_mirrors/06_GSE121212_heldout_replication__primary__V6D_primary_TMM_logCPM_STING_high_branch_effects.csv	3276	ee59b5b5520afbc25e52310a87ee899ef5b2e896cd0bc81cd1263a29862dc4ae
05_csv_mirrors/06_GSE121212_heldout_replication__primary__V6D_primary_TMM_logCPM_discovery_replication_architecture.csv	871	d4e7950f739373919e9e47a8785a6de81ff071b9d41b7a604348700b77bac26b
05_csv_mirrors/06_GSE121212_heldout_replication__primary__V6D_primary_TMM_logCPM_gene_set_coverage.csv	836	7750ad23503c4b6f115c31132a5ec198c7d49fbdaeed524011befc9a94c458bc
05_csv_mirrors/06_GSE121212_heldout_replication__primary__V6D_primary_TMM_logCPM_lesional_branch_coupling.csv	1445	56bf2e9cda4b462ee73c40b429447df626bc8b3562e0972295f10c3beae7a57c
05_csv_mirrors/06_GSE121212_heldout_replication__primary__V6D_primary_TMM_logCPM_paired_effect_summary.csv	1589	7605157ba9eb8840643d11c553ca39babbdeeaee286a1b4fad1edc0e2432215a
05_csv_mirrors/06_GSE121212_heldout_replication__primary__V6D_primary_TMM_logCPM_verdict_components.csv	187	31cec3541a6286ddead0cc082c6ea5ea4bd230e7f8ff1b837e3ae78a676b2126
05_csv_mirrors/06_GSE121212_heldout_replication__primary__V6D_primary_TMM_logCPM_verdict_metrics.csv	1050	0032855af79cb2f92ff9c0e78ac862cecad57e96e74f07a8a96b8182d22af971
05_csv_mirrors/07_source_authority__V6E_integration_tables__V6E_Table_1_GSE121212_primary_paired_effects.csv	1602	23a7210b585ded1790517470b5bf5163b5eb5a7e456a27d36adb8bbc5d22bccb
05_csv_mirrors/07_source_authority__V6E_integration_tables__V6E_Table_2_discovery_vs_GSE121212_architecture.csv	1658	109b84c0e48cdd3bd4efb7e1680619f97793f00c9f5727a0fec5fd64cc82be86
05_csv_mirrors/07_source_authority__V6E_integration_tables__V6E_Table_3_primary_vs_legacy_sensitivity.csv	3264	905d05f9d8d7e74c763d11d212cd39ffd2d53496cb44f6ceb648414d2df252fd
05_csv_mirrors/07_source_authority__V6E_integration_tables__V6E_Table_4_promotion_gate.csv	897	e33dae725c09c998e0b7c3ae9e86f6e0d46599035c55d44a57543df35f5913d3
05_csv_mirrors/07_source_authority__V6E_integration_tables__V6E_Table_5_claim_boundary_matrix.csv	1476	8da86701806fc2569bc2252955f94015a6276844b224591545514799b8eeaf0e
05_csv_mirrors/07_source_authority__V6E_integration_tables__V6E_Table_6_IR_v4_0_integration_map.csv	1284	17b5964b76d8441a929e0c77df4b384513dd1b3a2868aab8b8ee9a7b15e536d0
05_csv_mirrors/07_source_authority__V6E_integration_tables__V6E_Table_7_v4_2_retain_delete_integration.csv	1259	6720dfff87a95fc9c61da14ef25ce3da6988dbd39b4e0b59368a8128de32d1a0
05_csv_mirrors/07_source_authority__V6E_integration_tables__V6E_Table_8_IL23_gene_set_reconciliation_hold.csv	381	2d1997a796104937f7b8496dd1b07aef5e8b189722bc3b6c5352fed086018ea9
05_csv_mirrors/07_source_authority__V6F_IL23_source_authority_resolution.csv	934	c6c7e787a3d9a2129a09d8cea460266c1502feca4872c40e07b83bd23bfa1684
06_GSE121212_heldout_replication/SHA256_V6D_replication_results.tsv	6347	23c5eda89f85bb1e7421b8717a2a3cc8e3b126750867af3fdd1860541641df7d
06_GSE121212_heldout_replication/SHA256_V6E_review_bundle.tsv	5212	e5ba69b7e63c1c9a40a9c8177fe885715f113233aad0798df74cc254bb2b4013
06_GSE121212_heldout_replication/combined/V6D_R_sessionInfo.txt	961	f6951e0e623f394d316cc529cdcff1356983aef3eaf3f812e79a720597b76f56
06_GSE121212_heldout_replication/combined/V6D_frozen_discovery_vectors_used.tsv	474	aa8d982becd1db8f064c16bae3221746b04d6510b4111d04a9aeb9fef515d543
06_GSE121212_heldout_replication/combined/V6D_lane_specific_verdicts.tsv	349	ec4e742f67cb6384c283a1d885a941e2b1a1e81139c86bb7dbc5537ad1400db8
06_GSE121212_heldout_replication/combined/V6D_preprocessing_manifest.tsv	313	ee572e7b338b1cce788469c469e843e96c27a4e99671aba8d1841764c16b43f9
06_GSE121212_heldout_replication/combined/V6D_primary_vs_legacy_verdict_summary.tsv	312	a2b82c4d907e6208870ac020220f589c43dc51ba29f77161438304e9cfc041bb
06_GSE121212_heldout_replication/frozen_design/V6C_replication_design_contract.tsv	3760	a5309635af72f7219efc6e90db1c0ca4dbb74a8e8652e1be20f4ed02886f6a42
06_GSE121212_heldout_replication/frozen_design/V6C_replication_verdict_rules.tsv	2002	597b1eece59be2f0d889f0f959dadabff82414491b57238534d4b140fea13b96
06_GSE121212_heldout_replication/frozen_design/discovery_branch_architecture_v1.tsv	2841	794e3624f2285617df3a038009fc17d8781e19dfefbaffcbef05baf37f97cc72
06_GSE121212_heldout_replication/legacy/V6D_legacy_rawcount_mean_STING_high_branch_effects.tsv	3263	1143c4f05d957b629ebad76befe38628595c83ee1472525cd0f3463de012cc11
06_GSE121212_heldout_replication/legacy/V6D_legacy_rawcount_mean_discovery_replication_architecture.tsv	865	52075861ee92b023afa58619dc96a3d9f2d7726416436100129f307c657d3dc3
06_GSE121212_heldout_replication/legacy/V6D_legacy_rawcount_mean_lesional_branch_coupling.tsv	1492	5e7a42e0b7a773b47ac7cf760ac0af06051f0fa74f08a607e7b061b449c92f54
06_GSE121212_heldout_replication/legacy/V6D_legacy_rawcount_mean_paired_effect_summary.tsv	1589	4b18c6225c1166ef8e2dd4b796d4dd25544f0e497e3bad3d5b9cf7a9264745ec
06_GSE121212_heldout_replication/legacy/V6D_legacy_rawcount_mean_verdict_components.tsv	192	286b2b8e6fd0f50a72b270c01e88f86fea96108a72b375fe97017428622dfe46
06_GSE121212_heldout_replication/legacy/V6D_legacy_rawcount_mean_verdict_metrics.tsv	1085	225555b8f290918e06df89cd3a228001e3aaae89f8047d95dbe0a5ce1965b6a3
06_GSE121212_heldout_replication/logs/V6D_patch2_frozen_replication_execution_20260714_012428.log	11747	73a9d3d949a9df99c6018a27cc25b9977553574d9e35a19b5cb0ac78a95c7969
06_GSE121212_heldout_replication/primary/V6D_primary_TMM_logCPM_STING_high_branch_effects.tsv	3276	06da9ab948eb5bf6a4db8805b718416513110c3a89de777b5b9db2ccd0660ea5
06_GSE121212_heldout_replication/primary/V6D_primary_TMM_logCPM_discovery_replication_architecture.tsv	871	af3f5e60473f56300c6b1ae3b2c50e1ffffbc983c084f852d74c7495df01e398
06_GSE121212_heldout_replication/primary/V6D_primary_TMM_logCPM_gene_set_coverage.tsv	836	352ecd863cfc39cb03d1856fd1aaeb3801bc5f76f6c47bc191a6d6dfff30f9a0
06_GSE121212_heldout_replication/primary/V6D_primary_TMM_logCPM_lesional_branch_coupling.tsv	1445	603a96602e09b54c3bdc371aa5fd4e24219dff6b5d14ed485c104c55e35b2ab7
06_GSE121212_heldout_replication/primary/V6D_primary_TMM_logCPM_paired_effect_summary.tsv	1589	72f9485dd4554140c67b7dece2eacafec7434fc4b8e76d08234da841c7eb52a1
06_GSE121212_heldout_replication/primary/V6D_primary_TMM_logCPM_verdict_components.tsv	187	9964487cdb14792ab0553b634d5dde8b27a70d0d9dc5fab27e4a12a735cd2de8
06_GSE121212_heldout_replication/primary/V6D_primary_TMM_logCPM_verdict_metrics.tsv	1050	865d000c17ccfeb85c8d67dd607008a787d771dc30a5d15f1ba166819df5293e
07_source_authority/GSE121212_V6E_promotion_gate_and_IR_v4_0_integration.docx	610627	0e897278e41f2b2e349f0c1855798c29a0dfca65fd9b838170c656edbe994e12
07_source_authority/V6E_integration_tables/V6E_Table_1_GSE121212_primary_paired_effects.tsv	1602	7a46d696b14eaac51ff7475dfc9b22feff83afacb17dc1cfcf20fe99e56a0e89
07_source_authority/V6E_integration_tables/V6E_Table_2_discovery_vs_GSE121212_architecture.tsv	1658	d9c0db441dfd7bc2eb943035372b83bdb55d56d72593130cbfb0f79408be0144
07_source_authority/V6E_integration_tables/V6E_Table_3_primary_vs_legacy_sensitivity.tsv	3254	9ccef9dee523bbd8320b0d1db2587771c55ca4f646dabb8e4e268534ed847cbb
07_source_authority/V6E_integration_tables/V6E_Table_4_promotion_gate.tsv	897	6f17d5f25719fdb90903d401a45414d04f9661bb7868f03141c8be06364a243e
07_source_authority/V6E_integration_tables/V6E_Table_5_claim_boundary_matrix.tsv	1474	a6364a815afcfbbc8f6ed84b23f30656a2d5b8957437fd8aac121ba8021bf719
07_source_authority/V6E_integration_tables/V6E_Table_6_IR_v4_0_integration_map.tsv	1278	e464c1edb478e5e468f6fc2261883cbb3817a7f8211106c43152a927d0a9361f
07_source_authority/V6E_integration_tables/V6E_Table_7_v4_2_retain_delete_integration.tsv	1259	ab99ec2998b816be2c02b01b72000f3a3ea0cabc303c0466c7e399ddc52b7633
07_source_authority/V6E_integration_tables/V6E_Table_8_IL23_gene_set_reconciliation_hold.tsv	381	1bd6e72f2c0cc5a7f896c232ea06eabd2cbb757385e84e612ec166255e4761ca
07_source_authority/V6F_IL23_source_authority_resolution.tsv	934	9e27426537bfb73322bd1a8813b0a94798cce8e75ab5c991344009e2dfdb3839
