## supplemental informations for "Branch-resolved IFN/STING-linked lesion-state architecture in psoriasis: multi-cohort derivation, held-out bulk replication and single-cell context analysis": IR_v4_0_table_crosswalk.tsv

online_resource_table	caption	file	rows	columns
v4.0-S0	Supplementary Table v4.0-S0. Proposed Online Resource structure for Inflammation Research.	01_online_resource_tables/OnlineResource_Table_v4_0_S00_Proposed_Online_Resource_structure_for_Inflammation_Research.tsv	6	3
v4.0-S1	Supplementary Table v4.0-S1. Cohort roles and retained analysis sets.	01_online_resource_tables/OnlineResource_Table_v4_0_S01_Cohort_roles_and_retained_analysis_sets.tsv	12	3
v4.0-S2	Supplementary Table v4.0-S2. GSE228421 per-sample filtered cell counts after primary raw-droplet filtering.	01_online_resource_tables/OnlineResource_Table_v4_0_S02_GSE228421_per_sample_filtered_cell_counts_after_primary_raw_droplet_filtering.tsv	17	5
v4.0-S3	Supplementary Table v4.0-S3. Primary module definitions.	01_online_resource_tables/OnlineResource_Table_v4_0_S03_Primary_module_definitions.tsv	4	2
v4.0-S4	Supplementary Table v4.0-S4. Downstream branch definitions.	01_online_resource_tables/OnlineResource_Table_v4_0_S04_Downstream_branch_definitions.tsv	7	5
v4.0-S5	Supplementary Table v4.0-S5. Frozen branch gene availability in GSE228421 single-cell data.	01_online_resource_tables/OnlineResource_Table_v4_0_S05_Frozen_branch_gene_availability_in_GSE228421_single_cell_data.tsv	9	4
v4.0-S6	Supplementary Table v4.0-S6. Paired lesional-minus-nonlesional module effects.	01_online_resource_tables/OnlineResource_Table_v4_0_S06_Paired_lesional_minus_nonlesional_module_effects.tsv	3	7
v4.0-S7	Supplementary Table v4.0-S7. Within-lesion STING-core coupling.	01_online_resource_tables/OnlineResource_Table_v4_0_S07_Within_lesion_STING_core_coupling.tsv	2	6
v4.0-S8	Supplementary Table v4.0-S8. STING-high lesion module differences.	01_online_resource_tables/OnlineResource_Table_v4_0_S08_STING_high_lesion_module_differences.tsv	2	7
v4.0-S9	Supplementary Table v4.0-S9. Expanded branch architecture summary, selected columns.	01_online_resource_tables/OnlineResource_Table_v4_0_S09_Expanded_branch_architecture_summary_selected_columns.tsv	7	9
v4.0-S10	Supplementary Table v4.0-S10. GSE117239 module-level treatment response.	01_online_resource_tables/OnlineResource_Table_v4_0_S10_GSE117239_module_level_treatment_response.tsv	9	13
v4.0-S11	Supplementary Table v4.0-S11. GSE117239 week-12 branch reversibility by response status.	01_online_resource_tables/OnlineResource_Table_v4_0_S11_GSE117239_week_12_branch_reversibility_by_response_status.tsv	10	12
v4.0-S12	Supplementary Table v4.0-S12. External therapy-facing week-12 branch reversibility statistics.	01_online_resource_tables/OnlineResource_Table_v4_0_S12_External_therapy_facing_week_12_branch_reversibility_statistics.tsv	16	6
v4.0-S13	Supplementary Table v4.0-S13. Proximal-only STING sensitivity summary.	01_online_resource_tables/OnlineResource_Table_v4_0_S13_Proximal_only_STING_sensitivity_summary.tsv	7	7
v4.0-S14	Supplementary Table v4.0-S14. Composition-aware sensitivity analysis of major branches.	01_online_resource_tables/OnlineResource_Table_v4_0_S14_Composition_aware_sensitivity_analysis_of_major_branches.tsv	5	6
v4.0-S15	Supplementary Table v4.0-S15. Representative-gene direction consistency in paired lesional/nonlesional comparisons.	01_online_resource_tables/OnlineResource_Table_v4_0_S15_Representative_gene_direction_consistency_in_paired_lesional_nonlesional_comparisons.tsv	5	7
v4.0-S16	Supplementary Table v4.0-S16. Representative-gene direction consistency in STING-high lesions.	01_online_resource_tables/OnlineResource_Table_v4_0_S16_Representative_gene_direction_consistency_in_STING_high_lesions.tsv	5	7
v4.0-S17	Supplementary Table v4.0-S17. Severity-context differences in GSE78097.	01_online_resource_tables/OnlineResource_Table_v4_0_S17_Severity_context_differences_in_GSE78097.tsv	6	7
v4.0-S18	Supplementary Table v4.0-S18. Lesion-only direct association genes, selected rows.	01_online_resource_tables/OnlineResource_Table_v4_0_S18_Lesion_only_direct_association_genes_selected_rows.tsv	12	6
v4.0-S19	Supplementary Table v4.0-S19. GSE228421 single-cell QC summary.	01_online_resource_tables/OnlineResource_Table_v4_0_S19_GSE228421_single_cell_QC_summary.tsv	8	2
v4.0-S20	Supplementary Table v4.0-S20. Broad cell-type counts after manual annotation.	01_online_resource_tables/OnlineResource_Table_v4_0_S20_Broad_cell_type_counts_after_manual_annotation.tsv	10	3
v4.0-S21	Supplementary Table v4.0-S21. Manual cluster annotation v1.	01_online_resource_tables/OnlineResource_Table_v4_0_S21_Manual_cluster_annotation_v1.tsv	27	5
v4.0-S22	Supplementary Table v4.0-S22. Canonical marker panels used for broad cell-type annotation.	01_online_resource_tables/OnlineResource_Table_v4_0_S22_Canonical_marker_panels_used_for_broad_cell_type_annotation.tsv	9	2
v4.0-S23	Supplementary Table v4.0-S23. Celltype x branch baseline LS-NL mean delta matrix.	01_online_resource_tables/OnlineResource_Table_v4_0_S23_Celltype_x_branch_baseline_LS_NL_mean_delta_matrix.tsv	8	9
v4.0-S24	Supplementary Table v4.0-S24. Celltype x branch day14-day0 lesional mean delta matrix.	01_online_resource_tables/OnlineResource_Table_v4_0_S24_Celltype_x_branch_day14_day0_lesional_mean_delta_matrix.tsv	8	9
v4.0-S25	Supplementary Table v4.0-S25. Compact manuscript-facing cell-type validation summary.	01_online_resource_tables/OnlineResource_Table_v4_0_S25_Compact_manuscript_facing_cell_type_validation_summary.tsv	14	8
v4.0-S26	Supplementary Table v4.0-S26. Conservative interpretation guide for the single-cell validation layer.	01_online_resource_tables/OnlineResource_Table_v4_0_S26_Conservative_interpretation_guide_for_the_single_cell_validation_layer.tsv	5	2
v4.0-S27	Supplementary Table v4.0-S27. Single-cell validation script manifest.	01_online_resource_tables/OnlineResource_Table_v4_0_S27_Single_cell_validation_script_manifest.tsv	12	2
v4.0-S28	Supplementary Table v4.0-S28. Abbreviations.	01_online_resource_tables/OnlineResource_Table_v4_0_S28_Abbreviations.tsv	11	2
