## supplemental informations for "Branch-resolved IFN/STING-linked lesion-state architecture in psoriasis: multi-cohort derivation, held-out bulk replication and single-cell context analysis": OnlineResource_Table_v4_0_S00_Proposed_Online_Resource_structure_for_Inflammation_Research.tsv

Resource	Title	Purpose
Online Resource 1	Cohort inventory and analysis roles	Derivation cohorts, held-out GSE121212, treatment-facing cohorts and GSE228421 roles
Online Resource 2	Frozen module and branch definitions	Publication-authority modules, downstream branches and gene availability
Online Resource 3	Derivation bulk architecture and robustness	Paired effects, coupling, STING-high differences, treatment and robustness
Online Resource 4	GSE228421 single-cell QC and annotation	Raw-droplet filtering, cell counts, manual annotation and exclusions
Online Resource 5	Broad-cell-type-stratified branch context analysis	Baseline and day-14 matrices with conservative interpretation
Online Resource 6	GSE121212 held-out bulk replication	Frozen design, primary results, architecture transport and preprocessing sensitivity
Online Resource 7	Reproducibility and reporting notes	Script manifest, packages, checksums, source reconciliation and disclosures
