## supplemental informations for "Branch-resolved IFN/STING-linked lesion-state architecture in psoriasis: multi-cohort derivation, held-out bulk replication and single-cell context analysis": OnlineResource_Table_v4_0_S01_Cohort_roles_and_retained_analysis_sets.tsv

Cohort	Role	Main retained count / context
GSE6710	Paired LS/NL derivation backbone	10 pairs
GSE13355	Paired LS/NL derivation backbone	58 pairs
GSE14905	Paired LS/NL derivation backbone	19 pairs
GSE30999	Paired LS/NL derivation backbone	81 pairs
GSE34248	Paired LS/NL derivation backbone	14 pairs
GSE41662	Paired LS/NL derivation backbone	24 pairs
GSE53552	Paired LS/NL derivation backbone	24 pairs
GSE78097	Severity-context lesional cohort	13 severe / 14 mild
GSE117239	Primary PASI75 treatment-response cohort	83 baseline lesions; 71 baseline-to-week-12 pairs
GSE11903	External etanercept therapy-facing cohort	15 week-12 deltas
GSE171012	External secukinumab therapy-facing cohort	9 week-12 deltas
GSE121212	Held-out bulk RNA-seq replication	147 total samples; 55 psoriasis samples; 27 complete LS/NL pairs; 28 lesions
GSE228421	Single-cell context and major-composition robustness	17 samples; 166,954 filtered cells; P1-P4 inferential; P5 descriptive-only
