## supplemental informations for "Branch-resolved IFN/STING-linked lesion-state architecture in psoriasis: multi-cohort derivation, held-out bulk replication and single-cell context analysis": OnlineResource_Table_v4_0_S02_GSE228421_per_sample_filtered_cell_counts_after_primary_raw_droplet_filtering.tsv

sample	patient	timepoint	lesion_status	n_filtered_cells
P1_V1_L	P1	day0	lesional	10634
P1_V1_NL	P1	day0	nonlesional	7555
P1_V2_L	P1	day3	lesional	10836
P1_V3_L	P1	day14	lesional	10824
P2_V1_L	P2	day0	lesional	10639
P2_V1_NL	P2	day0	nonlesional	10793
P2_V2_L	P2	day3	lesional	9100
P2_V3_L	P2	day14	lesional	13309
P3_V1_L	P3	day0	lesional	10055
P3_V1_NL	P3	day0	nonlesional	10115
P3_V2_L	P3	day3	lesional	6136
P3_V3_L	P3	day14	lesional	6513
P4_V1_L	P4	day0	lesional	10172
P4_V1_NL	P4	day0	nonlesional	9823
P4_V2_L	P4	day3	lesional	11047
P4_V3_L	P4	day14	lesional	7596
P5_V1_L	P5	day0	lesional	11807
