## supplemental informations for "Branch-resolved IFN/STING-linked lesion-state architecture in psoriasis: multi-cohort derivation, held-out bulk replication and single-cell context analysis": OnlineResource_Table_v4_0_S03_Primary_module_definitions.tsv

Module	Genes
STING-core	TMEM173, MB21D1, TBK1, IRF3, IKBKB, RELA, IFNB1, CXCL10, ISG15, MX1
Proximal-only STING	TMEM173, MB21D1, TBK1, IRF3, IKBKB, RELA
Type I interferon signature	CXCL10, CXCL9, CXCL11, IFIT1, IFIT3, ISG15, MX1, OAS1, OAS2, OAS3
IL-23/Th17 proxy	IL23A, IL23R, IL17A, IL17F, RORC, CCL20, IL36G, DEFB4A, S100A7, S100A8, S100A9
