## supplemental informations for "Branch-resolved IFN/STING-linked lesion-state architecture in psoriasis: multi-cohort derivation, held-out bulk replication and single-cell context analysis": OnlineResource_Table_v4_0_S04_Downstream_branch_definitions.tsv

Branch	Internal module name	Layer	Support tier	Genes
Proximal bridge	proximal_bridge_v1	Proximal core	Strong	TBK1, IRF3, IRF7, STAT1, STAT2, TYK2, JAK1
IFN-responsive	IFN_responsive_v1	Core branch	Strong	CXCL10, CXCL9, CXCL11, IFIT1, IFIT3, ISG15, MX1, OAS1, OAS2, OAS3
NF-kappaB broad innate	NFkB_broad_innate_v1	Secondary innate	Medium	NFKBIA, TNFAIP3, BIRC3, RELB, IL1B, IL6
Keratinocyte effector	keratinocyte_effector_v1	Effector	Medium	IL36G, CCL20, DEFB4A, S100A7, S100A8, S100A9
Myeloid / neutrophil	myeloid_neutrophil_proxy_v1	Effector	Medium	CXCL8, FCGR3B, S100A8, S100A9, CSF3R, FPR1
Immune proxy	immune_proxy_v1	Context	Weak / context	PTPRC, CD3D, CD3E, LST1, HLA-DRA, HLA-DPA1
Keratinocyte differentiation	keratinocyte_diff_proxy_v1	Context	Weak / context	KRT1, KRT10, FLG, LOR, IVL, CASP14
