## supplemental informations for "Branch-resolved IFN/STING-linked lesion-state architecture in psoriasis: multi-cohort derivation, held-out bulk replication and single-cell context analysis": OnlineResource_Table_v4_0_S05_Frozen_branch_gene_availability_in_GSE228421_single_cell_data.tsv

branch_or_module	available_genes	expected_genes	missing_genes
STING_core	9	10	MB21D1
proximal_only_STING	5	6	MB21D1
proximal_bridge	7	7	none
IFN_responsive	10	10	none
NFkB_broad_innate	6	6	none
keratinocyte_effector	6	6	none
myeloid_neutrophil	6	6	none
immune_proxy	6	6	none
keratinocyte_differentiation	6	6	none
