## supplemental informations for "Branch-resolved IFN/STING-linked lesion-state architecture in psoriasis: multi-cohort derivation, held-out bulk replication and single-cell context analysis": OnlineResource_Table_v4_0_S06_Paired_lesional_minus_nonlesional_module_effects.tsv

Endpoint	k	Summary effect	SE	95% CI	P value	I2
Type I interferon signature	7	1.347	0.072	1.207 to 1.487	4.83e-79	56.700
STING-core module	7	0.807	0.065	0.679 to 0.935	2.72e-35	73.600
IL-23/Th17 proxy	7	0.639	0.060	0.520 to 0.757	4.15e-26	61.500
