## supplemental informations for "Branch-resolved IFN/STING-linked lesion-state architecture in psoriasis: multi-cohort derivation, held-out bulk replication and single-cell context analysis": OnlineResource_Table_v4_0_S09_Expanded_branch_architecture_summary_selected_columns.tsv

branch	support_class	biological_layer	top5_representatives	estimate	meta_rho	mean_delta_R	wk12_delta_p_R_vs_NR	confidence_short_rationale
proximal_bridge_v1	strong	proximal	IRF7;STAT1;STAT2;IRF3;TBK1	0.500	0.812	-0.875	3.79e-04	strong: core STING-adjacent branch with very high coupling, significant enrichment, and therapy-linked reversibility.
IFN_responsive_v1	strong	branch	ISG15;CXCL10;OAS2;CXCL9;OAS1	0.747	0.809	-1.458	0.016	strong: highest STING-high enrichment, very high STING coupling, and deepest week12 responder decline.
NFkB_broad_innate_v1	medium	branch	IL1B;BIRC3;RELB;TNFAIP3;NFKBIA	0.330	0.420	-1.079	0.105	medium: reproducibly positive secondary innate branch with moderate STING coupling, but below the proximal/IFN core.
keratinocyte_effector_v1	medium	effector	CCL20;IL36G;S100A9;DEFB4A;S100A8	0.173	0.460	-1.405	0.004	medium: positive and strongly reversible downstream effector branch with higher heterogeneity; best viewed as amplification/effector output.
myeloid_neutrophil_proxy_v1	medium	effector	CXCL8;S100A9;FCGR3B;S100A8;FPR1	0.246	0.321	-1.210	0.051	medium: positive secondary effector branch with week12 reversibility, but more composition-sensitive than core branches.
immune_proxy_v1	weak	context	CD3D;PTPRC;CD3E;HLA-DRA;HLA-DPA1	-0.042	0.076	-0.429	0.239	weak: mixed meta signal and weak STING coupling; better treated as context/comparator than target branch.
keratinocyte_diff_proxy_v1	weak	context	IVL;CASP14;FLG;KRT1;KRT10	0.085	0.028	-0.283	0.109	weak: low STING coupling and non-significant main meta; useful as differentiation/context control rather than target branch.
