## supplemental informations for "Branch-resolved IFN/STING-linked lesion-state architecture in psoriasis: multi-cohort derivation, held-out bulk replication and single-cell context analysis": OnlineResource_Table_v4_0_S10_GSE117239_module_level_treatment_response.tsv

Analysis layer	Endpoint	Timepoint	n responder	n non-responder	Mean responder	Mean non-responder	Responder-minus-non-responder	Interpretation	Mean responder delta	Mean non-responder delta	R-minus-NR delta	P value
Baseline R vs NR	STING-core module	Baseline	58	25	0.529	0.478	0.051	Baseline module difference
Baseline R vs NR	Type I interferon signature	Baseline	58	25	0.668	0.739	-0.071	Baseline module difference
Baseline R vs NR	IL-23/Th17 proxy	Baseline	58	25	0.149	0.458	-0.309	Baseline module difference
Delta R vs NR	Type I interferon signature	Week 1	54	23				Exploratory early timepoint comparison	-0.129	0.002	-0.131	0.168
Delta R vs NR	Type I interferon signature	Week 12	50	21				Responder-preferential suppression	-1.362	-0.937	-0.425	0.011
Delta R vs NR	STING-core module	Week 1	54	23				Exploratory early timepoint comparison	-0.142	0.045	-0.187	0.018
Delta R vs NR	STING-core module	Week 12	50	21				Responder-preferential suppression	-1.028	-0.750	-0.278	0.041
Delta R vs NR	IL-23/Th17 proxy	Week 1	54	23				Exploratory early timepoint comparison	-0.113	-0.274	0.162	0.320
Delta R vs NR	IL-23/Th17 proxy	Week 12	50	21				No responder-preferential suppression; reduction slightly larger in non-responders	-0.392	-0.505	0.113	0.490
