## supplemental informations for "Branch-resolved IFN/STING-linked lesion-state architecture in psoriasis: multi-cohort derivation, held-out bulk replication and single-cell context analysis": OnlineResource_Table_v4_0_S11_GSE117239_week_12_branch_reversibility_by_response_status.tsv

Timepoint	Response group	Branch	Internal module name	n	Mean delta	SE	95% CI	Within-group two-sided P value	R-vs-NR mean-delta difference	R-vs-NR P value	Interpretation
Week 12	PASI75 responder	IFN-responsive	IFN_responsive_v1	50	-1.458	0.089	-1.635 to -1.280	1.51e-21	-0.377	0.016	Significant post-baseline decline
Week 12	PASI75 non-responder	IFN-responsive	IFN_responsive_v1	21	-1.080	0.121	-1.333 to -0.828	2.10e-08			Significant post-baseline decline
Week 12	PASI75 responder	Proximal bridge	proximal_bridge_v1	50	-0.875	0.057	-0.989 to -0.760	2.76e-20	-0.422	3.79e-04	Significant post-baseline decline
Week 12	PASI75 non-responder	Proximal bridge	proximal_bridge_v1	21	-0.452	0.091	-0.643 to -0.262	7.78e-05			Significant post-baseline decline
Week 12	PASI75 responder	NF-kappaB broad innate	NFkB_broad_innate_v1	50	-1.079	0.094	-1.267 to -0.892	1.42e-15	-0.317	0.105	Significant post-baseline decline
Week 12	PASI75 non-responder	NF-kappaB broad innate	NFkB_broad_innate_v1	21	-0.762	0.166	-1.108 to -0.417	1.72e-04			Significant post-baseline decline
Week 12	PASI75 responder	Myeloid / neutrophil	myeloid_neutrophil_proxy_v1	50	-1.210	0.095	-1.400 to -1.020	3.48e-17	-0.297	0.051	Significant post-baseline decline
Week 12	PASI75 non-responder	Myeloid / neutrophil	myeloid_neutrophil_proxy_v1	21	-0.912	0.115	-1.151 to -0.673	1.24e-07			Significant post-baseline decline
Week 12	PASI75 responder	Keratinocyte effector	keratinocyte_effector_v1	50	-1.405	0.089	-1.584 to -1.226	9.42e-21	-0.589	0.004	Significant post-baseline decline
Week 12	PASI75 non-responder	Keratinocyte effector	keratinocyte_effector_v1	21	-0.816	0.165	-1.161 to -0.471	8.06e-05			Significant post-baseline decline
