## supplemental informations for "Branch-resolved IFN/STING-linked lesion-state architecture in psoriasis: multi-cohort derivation, held-out bulk replication and single-cell context analysis": OnlineResource_Table_v4_0_S12_External_therapy_facing_week_12_branch_reversibility_statistics.tsv

Cohort	Follow-up week	Branch	n	Mean baseline-to-week-12 change	One-sided P value for decline
GSE11903	12	STING_core_v1	15.000	-0.639	1.14e-04
GSE11903	12	proximal_bridge_v1	15.000	-0.385	0.001
GSE11903	12	IFN_responsive_v1	15.000	-1.156	1.46e-04
GSE11903	12	NFkB_broad_innate_v1	15.000	-0.657	0.002
GSE11903	12	keratinocyte_effector_v1	15.000	-1.198	2.54e-04
GSE11903	12	myeloid_neutrophil_proxy_v1	15.000	-0.946	1.77e-04
GSE11903	12	immune_proxy_v1	15.000	-0.317	0.037
GSE11903	12	keratinocyte_diff_proxy_v1	15.000	0.325	0.903
GSE171012_bulk	12	STING_core_v1	9.000	-0.434	0.050
GSE171012_bulk	12	proximal_bridge_v1	9.000	-0.397	0.108
GSE171012_bulk	12	IFN_responsive_v1	9.000	-0.837	0.010
GSE171012_bulk	12	NFkB_broad_innate_v1	9.000	-0.331	0.063
GSE171012_bulk	12	keratinocyte_effector_v1	9.000	-1.444	0.002
GSE171012_bulk	12	myeloid_neutrophil_proxy_v1	9.000	-0.990	0.016
GSE171012_bulk	12	immune_proxy_v1	9.000	-0.219	0.184
GSE171012_bulk	12	keratinocyte_diff_proxy_v1	9.000	0.052	0.567
