## supplemental informations for "Branch-resolved IFN/STING-linked lesion-state architecture in psoriasis: multi-cohort derivation, held-out bulk replication and single-cell context analysis": OnlineResource_Table_v4_0_S13_Proximal_only_STING_sensitivity_summary.tsv

Analysis	Endpoint	Estimate	95% CI	P value	I2	Interpretation
Proximal-only STING lesional coupling	Type I interferon signature	0.330	0.145 to 0.492	6.11e-04	41.400	Positive coupling retained after removing IFN-output genes
Proximal-only STING lesional coupling	IL-23/Th17 proxy	0.077	-0.058 to 0.210	0.262	0.000	Comparator; not significant
Proximal-only STING-high branch preference	Proximal bridge	0.423	0.314 to 0.531	2.79e-14	59.200	Strong positive branch preference
Proximal-only STING-high branch preference	IFN-responsive	0.394	0.154 to 0.634	0.001	77.200	Positive branch preference retained
Proximal-only STING-high branch preference	NF-kappaB broad innate	0.251	0.135 to 0.367	2.18e-05	14.100	Positive secondary innate branch retained
Proximal-only STING-high branch preference	Keratinocyte effector	0.101	0.019 to 0.182	0.015	70.900	Attenuated but positive downstream effector signal
Paired LS-NL proximal-only STING enrichment	Proximal-only STING	0.446	0.239 to 0.652	2.29e-05	86.900	Directionality/overlap check; high heterogeneity expected for small regulatory panel
