## supplemental informations for "Branch-resolved IFN/STING-linked lesion-state architecture in psoriasis: multi-cohort derivation, held-out bulk replication and single-cell context analysis": OnlineResource_Table_v4_0_S15_Representative_gene_direction_consistency_in_paired_lesional_nonlesional_comparisons.tsv

Gene	k	n up	n down	Consistency rate up	Pooled effect	95% CI
CXCL10	7	7	0	1.000	2.675	1.851 to 3.498
IFIT1	7	7	0	1.000	1.827	1.338 to 2.316
IFIT3	7	7	0	1.000	1.559	1.187 to 1.930
IRF3	7	3	4	0.429	0.007	-0.132 to 0.146
TBK1	7	7	0	1.000	0.255	0.191 to 0.318
