## supplemental informations for "Branch-resolved IFN/STING-linked lesion-state architecture in psoriasis: multi-cohort derivation, held-out bulk replication and single-cell context analysis": OnlineResource_Table_v4_0_S16_Representative_gene_direction_consistency_in_STING_high_lesions.tsv

Gene	k	n up	n down	Consistency rate up	Pooled effect	95% CI
CXCL10	7	7	0	1.000	0.592	0.358 to 0.827
IFIT1	7	7	0	1.000	0.849	0.629 to 1.069
IFIT3	7	7	0	1.000	0.800	0.600 to 1.000
IRF3	7	7	0	1.000	0.717	0.417 to 1.017
TBK1	7	5	2	0.714	0.392	0.056 to 0.729
