## supplemental informations for "Branch-resolved IFN/STING-linked lesion-state architecture in psoriasis: multi-cohort derivation, held-out bulk replication and single-cell context analysis": OnlineResource_Table_v4_0_S17_Severity_context_differences_in_GSE78097.tsv

Feature	n severe	n mild	Severe-minus-mild	SE	Interpretation	95% CI
STING-core module	13	14	-0.238	0.123	Lower in severe bulk lesions	-0.489 to 0.013
Type I interferon signature	13	14	-0.590	0.278	Lower in severe bulk lesions	-1.158 to -0.022
IL-23/Th17 proxy	13	14	-0.364	0.218	Lower in severe bulk lesions	-0.809 to 0.081
Immune proxy	13	14	-0.042	0.318	No clear increase	-0.691 to 0.607
Keratinocyte proxy	13	14	0.615	0.207	Higher in severe lesions	0.192 to 1.038
Myeloid/neutrophil proxy	13	14	-0.303	0.137	Lower in severe bulk lesions	-0.583 to -0.023
