## supplemental informations for "Branch-resolved IFN/STING-linked lesion-state architecture in psoriasis: multi-cohort derivation, held-out bulk replication and single-cell context analysis": OnlineResource_Table_v4_0_S18_Lesion_only_direct_association_genes_selected_rows.tsv

Cohort	Gene	n lesional samples	Spearman rho	Two-sided P value	Direction
GSE6710	CXCL10	13	0.500	0.082	Positive
GSE6710	IFIT1	13	0.852	2.20e-04	Positive
GSE6710	IFIT3	13	0.687	0.010	Positive
GSE13355	CXCL10	58	0.365	0.005	Positive
GSE13355	IFIT1	58	0.745	1.92e-11	Positive
GSE13355	IFIT3	58	0.706	5.90e-10	Positive
GSE14905	CXCL10	19	0.402	0.088	Positive
GSE14905	IFIT1	19	0.574	0.010	Positive
GSE14905	IFIT3	19	0.595	0.007	Positive
GSE30999	CXCL10	81	0.629	3.27e-10	Positive
GSE30999	IFIT1	81	0.492	3.14e-06	Positive
GSE30999	IFIT3	81	0.525	4.98e-07	Positive
