## supplemental informations for "Branch-resolved IFN/STING-linked lesion-state architecture in psoriasis: multi-cohort derivation, held-out bulk replication and single-cell context analysis": OnlineResource_Table_v4_0_S19_GSE228421_single_cell_QC_summary.tsv

QC item	Result
Raw archive structure	17 complete 10x triplets recovered from GEO raw archive
Primary filter	n_genes_by_counts >=300; total_counts >=1000; pct_counts_mt <=20
Filtered object	166,954 cells x 36,601 genes
Inferential paired/longitudinal patients	P1-P4
Descriptive-only patient/sample	P5_V1_L
Primary included cells	158,503
Excluded ambiguous/mixed cells	8,451
Marker audit	79/79 selected canonical markers present
