## supplemental informations for "Branch-resolved IFN/STING-linked lesion-state architecture in psoriasis: multi-cohort derivation, held-out bulk replication and single-cell context analysis": OnlineResource_Table_v4_0_S20_Broad_cell_type_counts_after_manual_annotation.tsv

broad_celltype	n_cells	included_in_primary_inference
keratinocyte	68186	True
fibroblast	29440	True
myeloid_DC	18867	True
endothelial	18478	True
pericyte_smooth_muscle	12923	True
T_NK_cell	4266	True
melanocyte	3488	True
mast_cell	2166	True
B_plasma_cell	689	True
ambiguous_mixed	8451	False
