## supplemental informations for "Branch-resolved IFN/STING-linked lesion-state architecture in psoriasis: multi-cohort derivation, held-out bulk replication and single-cell context analysis": OnlineResource_Table_v4_0_S21_Manual_cluster_annotation_v1.tsv

leiden_cluster	manual_label	broad_celltype	confidence	include_primary
0	keratinocyte_basal_inflammatory	keratinocyte	high	True
1	endothelial_HLA-DRA	endothelial	high	True
2	keratinocyte_suprabasal_inflammatory	keratinocyte	high	True
3	fibroblast	fibroblast	high	True
4	myeloid_DC	myeloid_DC	high	True
5	fibroblast	fibroblast	high	True
6	keratinocyte_suprabasal	keratinocyte	high	True
7	pericyte_smooth_muscle	pericyte_smooth_muscle	high	True
8	keratinocyte_basal_inflammatory	keratinocyte	high	True
9	keratinocyte_basal	keratinocyte	high	True
10	keratinocyte_inflammatory_suprabasal	keratinocyte	high	True
11	fibroblast	fibroblast	high	True
12	keratinocyte_differentiated_suprabasal	keratinocyte	high	True
13	myeloid_DC	myeloid_DC	high	True
14	T_NK_cell	T_NK_cell	high	True
15	pericyte_smooth_muscle	pericyte_smooth_muscle	high	True
16	melanocyte	melanocyte	high	True
17	mixed_KC_fibroblast	ambiguous_mixed	low	False
18	mixed_KC_myeloid_DC	ambiguous_mixed	low	False
19	mast_cell	mast_cell	high	True
20	endothelial	endothelial	medium	True
21	mixed_KC_HLA-DRA	ambiguous_mixed	low	False
22	mixed_KC_endothelial_HLA-DRA	ambiguous_mixed	low	False
23	endothelial_pericyte_HLA-DRA	endothelial	medium	True
24	Langerhans_DC	myeloid_DC	high	True
25	plasma_B_cell	B_plasma_cell	high	True
26	mixed_fibroblast_endothelial_HLA-DRA	ambiguous_mixed	low	False
