## supplemental informations for "Branch-resolved IFN/STING-linked lesion-state architecture in psoriasis: multi-cohort derivation, held-out bulk replication and single-cell context analysis": OnlineResource_Table_v4_0_S22_Canonical_marker_panels_used_for_broad_cell_type_annotation.tsv

Annotation group	Markers used for audit
Keratinocyte basal/suprabasal/inflammatory	KRT14, KRT5, KRT15, TP63, KRT1, KRT10, KRT16, KRT6A, IL36G, DEFB4A, S100A7, S100A8, S100A9, CCL20
Fibroblast	COL1A1, COL1A2, COL3A1, DCN, LUM, PDGFRA
Endothelial	PECAM1, VWF, KDR, CLDN5, ENG
Pericyte/smooth-muscle	RGS5, ACTA2, MCAM, TAGLN, MYH11
Melanocyte	MLANA, PMEL, TYR, DCT, MITF
T/NK	PTPRC, CD3D, CD3E, TRAC, CD2, IL7R, CD8A, NKG7, GNLY, PRF1, KLRD1
Myeloid/DC/Langerhans	LYZ, LST1, AIF1, FCGR3A, CD14, CST3, HLA-DRA, CD1C, FCER1A, CD207, CD1A
Neutrophil-specific audit	FCGR3B, CSF3R, CXCR2, FPR1
Mast and B/plasma	TPSAB1, TPSB2, CPA3, KIT, MS4A1, CD79A, MZB1, JCHAIN, XBP1, SDC1
