## supplemental informations for "Branch-resolved IFN/STING-linked lesion-state architecture in psoriasis: multi-cohort derivation, held-out bulk replication and single-cell context analysis": OnlineResource_Table_v4_0_S23_Celltype_x_branch_baseline_LS_NL_mean_delta_matrix.tsv

broad_celltype	STING_core	proximal_bridge	IFN_responsive	NFkB_broad_innate	keratinocyte_effector	myeloid_neutrophil	immune_proxy	keratinocyte_differentiation
keratinocyte	0.123	0.064	0.224	-0.174	1.662	1.111	0.056	-0.475
myeloid_DC	0.070	0.053	0.096	0.215	0.744	0.476	0.121	0.024
fibroblast	0.052	0.077	0.083	0.102	0.696	0.546	0.024	0.073
endothelial	-5.30e-05	0.024	0.014	-0.108	0.763	0.561	-0.081	0.103
pericyte_smooth_muscle	0.073	0.052	0.106	-0.130	0.823	0.602	0.030	0.065
T_NK_cell	0.047	0.031	0.071	-0.027	1.410	0.964	0.057	0.241
melanocyte	0.142	0.128	0.318	0.020	0.755	0.548	0.086	-4.85e-04
mast_cell	0.036	0.026	0.072	-0.100	1.389	0.969	0.146	0.086
