## supplemental informations for "Branch-resolved IFN/STING-linked lesion-state architecture in psoriasis: multi-cohort derivation, held-out bulk replication and single-cell context analysis": OnlineResource_Table_v4_0_S24_Celltype_x_branch_day14_day0_lesional_mean_delta_matrix.tsv

broad_celltype	STING_core	proximal_bridge	IFN_responsive	NFkB_broad_innate	keratinocyte_effector	myeloid_neutrophil	immune_proxy	keratinocyte_differentiation
keratinocyte	-0.042	-0.021	-0.077	-0.010	-0.456	-0.280	-0.052	0.022
myeloid_DC	-0.004	-0.010	-0.026	-0.062	-0.411	-0.288	-0.012	-0.141
fibroblast	-0.025	-0.023	-0.046	0.069	-0.403	-0.290	-0.018	-0.142
endothelial	-6.09e-04	-0.006	-0.023	-0.080	-0.415	-0.313	-0.042	-0.153
pericyte_smooth_muscle	-0.003	-0.015	-0.018	0.034	-0.469	-0.335	-0.023	-0.175
T_NK_cell	0.005	0.007	-1.52e-04	-0.053	-0.497	-0.347	0.079	-0.166
melanocyte	-0.054	-0.026	-0.118	-0.044	-0.515	-0.368	-0.021	-0.196
mast_cell	0.008	0.001	-0.029	-0.006	-0.663	-0.470	-0.137	-0.147
