## supplemental informations for "Branch-resolved IFN/STING-linked lesion-state architecture in psoriasis: multi-cohort derivation, held-out bulk replication and single-cell context analysis": OnlineResource_Table_v4_0_S25_Compact_manuscript_facing_cell_type_validation_summary.tsv

broad_celltype	branch	baseline_mean_L_minus_NL	baseline_direction	baseline_q_BH	day14_mean_minus_day0	day14_direction	day14_q_BH
keratinocyte	STING_core	0.123	4+/0-	0.072	-0.042	0+/4-	0.968
keratinocyte	proximal_bridge	0.064	4+/0-	0.084	-0.021	1+/3-	0.968
keratinocyte	IFN_responsive	0.224	4+/0-	0.082	-0.077	0+/4-	0.968
keratinocyte	keratinocyte_effector	1.662	4+/0-	0.071	-0.456	2+/2-	0.968
keratinocyte	myeloid_neutrophil	1.111	4+/0-	0.074	-0.280	1+/3-	0.968
keratinocyte	keratinocyte_differentiation	-0.475	0+/4-	0.015	0.022	2+/2-	1.000
myeloid_DC	STING_core	0.070	4+/0-	0.015	-0.004	1+/3-	0.983
myeloid_DC	proximal_bridge	0.053	4+/0-	0.071	-0.010	3+/1-	0.997
myeloid_DC	IFN_responsive	0.096	4+/0-	0.015	-0.026	1+/3-	0.968
myeloid_DC	myeloid_neutrophil	0.476	4+/0-	0.087	-0.288	0+/4-	0.968
fibroblast	IFN_responsive	0.083	4+/0-	0.052	-0.046	0+/4-	0.743
fibroblast	STING_core	0.052	4+/0-	0.069	-0.025	0+/4-	0.481
pericyte_smooth_muscle	IFN_responsive	0.106	4+/0-	0.025	-0.018	1+/3-	0.968
pericyte_smooth_muscle	STING_core	0.073	4+/0-	0.015	-0.003	2+/2-	1.000
