## supplemental informations for "Branch-resolved IFN/STING-linked lesion-state architecture in psoriasis: multi-cohort derivation, held-out bulk replication and single-cell context analysis": OnlineResource_Table_v4_0_S26_Held_out_cohort_and_frozen_replication_design_summary.tsv

Field	Frozen value
Dataset role	Untouched held-out external bulk RNA-seq replication
Total samples	147
Psoriasis samples / patients	55 samples / 28 patients
Primary paired inference	27 complete lesional/nonlesional pairs
Lesion-only analyses	28 lesional samples, including unmatched PSO_034
Primary preprocessing	Duplicate symbols summed; all-zero genes removed; edgeR TMM; log2CPM prior count 2
Gene z-score universe	All 147 samples
Primary endpoints	Paired anchor; seven-branch STING-high and coupling transport; proximal-only overlap robustness
Primary authority	TMM-log2CPM lane
Sensitivity authority	Legacy raw-count mean-collapse lane; non-authoritative
Overall frozen verdict	PARTIAL_REPLICATION
