## supplemental informations for "Branch-resolved IFN/STING-linked lesion-state architecture in psoriasis: multi-cohort derivation, held-out bulk replication and single-cell context analysis": OnlineResource_Table_v4_0_S27_GSE121212_manuscript_authority_gene_set_coverage.tsv

Gene set	Expected	Present	Minimum	Coverage	Missing
STING-core	10	9	7	Pass	IFNB1
Proximal-only STING	6	6	4	Pass
IFN-responsive	10	10	7	Pass
Proximal bridge	7	7	5	Pass
NF-kappaB broad innate	6	6	4	Pass
Keratinocyte effector	6	6	4	Pass
Myeloid/neutrophil	6	6	4	Pass
Immune proxy	6	6	4	Pass
Keratinocyte differentiation	6	6	4	Pass
