## supplemental informations for "Branch-resolved IFN/STING-linked lesion-state architecture in psoriasis: multi-cohort derivation, held-out bulk replication and single-cell context analysis": OnlineResource_Table_v4_0_S28_Primary_GSE121212_paired_lesional_minus_nonlesional_effects.tsv

Endpoint	n	Mean LS-NL	95% CI	P value
STING-core	27	1.288	1.063 to 1.513	6.56e-12
Proximal-only STING	27	1.188	1.031 to 1.345	1.12e-14
IFN-responsive	27	1.478	1.103 to 1.852	1.34e-08
Proximal bridge	27	0.903	0.672 to 1.135	1.66e-08
NF-kappaB broad innate	27	1.025	0.797 to 1.253	1.09e-09
Keratinocyte effector	27	1.716	1.376 to 2.056	9.70e-11
Myeloid/neutrophil	27	1.189	0.833 to 1.544	2.71e-07
Immune proxy	27	1.026	0.768 to 1.285	1.22e-08
Keratinocyte differentiation	27	-0.033	-0.313 to 0.246	0.808
