## supplemental informations for "Branch-resolved IFN/STING-linked lesion-state architecture in psoriasis: multi-cohort derivation, held-out bulk replication and single-cell context analysis": OnlineResource_Table_v4_0_S29_GSE121212_STING_high_branch_effects_primary_lane.tsv

Branch	n high	n rest	High-rest	95% CI	P value
Proximal bridge	7	21	0.487	0.281 to 0.692	1.09e-04
IFN-responsive	7	21	0.627	0.244 to 1.010	0.003
NF-kappaB broad innate	7	21	0.208	-0.131 to 0.546	0.217
Keratinocyte effector	7	21	0.227	-0.027 to 0.482	0.078
Myeloid/neutrophil	7	21	0.357	-0.041 to 0.754	0.075
Immune proxy	7	21	0.358	-0.195 to 0.911	0.179
Keratinocyte differentiation	7	21	-0.767	-1.354 to -0.180	0.016
