## supplemental informations for "Branch-resolved IFN/STING-linked lesion-state architecture in psoriasis: multi-cohort derivation, held-out bulk replication and single-cell context analysis": OnlineResource_Table_v4_0_S30_Discovery_versus_held_out_seven_branch_architecture.tsv

Branch	Role	Discovery high	Held-out high	Discovery rho	Held-out rho
Proximal bridge	biological	0.500	0.487	0.812	0.767
IFN-responsive	biological	0.747	0.627	0.809	0.737
NF-kappaB broad innate	biological	0.330	0.208	0.420	0.289
Keratinocyte effector	biological	0.173	0.227	0.460	0.565
Myeloid/neutrophil	biological	0.246	0.357	0.321	0.282
Immune proxy	context	-0.042	0.358	0.076	0.446
Keratinocyte differentiation	context	0.085	-0.767	0.028	-0.432
