## supplemental informations for "Branch-resolved IFN/STING-linked lesion-state architecture in psoriasis: multi-cohort derivation, held-out bulk replication and single-cell context analysis": OnlineResource_Table_v4_0_S31_Frozen_component_verdicts_and_preprocessing_sensitivity.tsv

Component	Classification	Interpretation
Primary anchor	PASS	STING-core and IFN paired CIs above zero; proximal-only positive
Primary architecture	PARTIAL	Strong coupling-vector transport; only moderate STING-high ordering
Primary overlap robust	PASS	Frozen directional proximal-only checks passed
Primary overall	PARTIAL_REPLICATION	Publication-facing conclusion
Legacy architecture	FAIL	Raw-count lane inflated broad/context coupling
Legacy concordance	DISCORDANT	Primary lane remains authoritative
