## supplemental informations for "Branch-resolved IFN/STING-linked lesion-state architecture in psoriasis: multi-cohort derivation, held-out bulk replication and single-cell context analysis": OnlineResource_Table_v4_0_S32_Conservative_interpretation_guide_for_the_single_cell_context_layer.tsv

Interpretive point	Conservative wording
Keratinocyte baseline	STING_core, proximal_bridge, IFN_responsive, keratinocyte_effector and myeloid_neutrophil proxy were positive in 4/4 paired patients; keratinocyte_differentiation was negative in 4/4.
Myeloid/DC baseline	STING_core, proximal_bridge, IFN_responsive and myeloid_neutrophil proxy were positive in 4/4 paired patients.
Stromal baseline	Fibroblast and pericyte/smooth-muscle compartments showed positive IFN/STING-linked branch shifts, consistent with a broader inflammatory-field component.
Day14 trajectory	IFN/STING-linked and selected effector-associated branches showed broad negative day14-day0 shifts, but downstream/context branches were not uniformly reversible.
Primary conclusion	Single-cell validation supports cellular localization of the frozen branch architecture, not causal proof of STING pathway activation.
