## supplemental informations for "Branch-resolved IFN/STING-linked lesion-state architecture in psoriasis: multi-cohort derivation, held-out bulk replication and single-cell context analysis": OnlineResource_Table_v4_0_S33_Single_cell_context_analysis_script_manifest.tsv

script	role
01_download_gse228421.sh	download and checksum GEO raw archive
02_audit_gse228421_files.py	audit 10x triplets and sample naming
08_raw_droplet_filter_audit.py	evaluate raw droplet filtering thresholds
09_filter_concat_anndata.py	filter samples and concatenate AnnData
10_score_frozen_branches.py	score frozen branches in single cells
11_preliminary_allcell_patient_summaries.py	preliminary all-cell patient summaries
12_cluster_marker_annotation_prep.py	HVG/PCA/neighbors/Leiden/UMAP and marker-set draft annotation
13_individual_marker_audit.py	individual canonical marker audit by cluster
14_freeze_manual_annotation.py	freeze manual broad cell-type annotation
15_celltype_branch_validation.py	patient-level cell-type branch validation
16_make_celltype_validation_figure_sources.py	generate figure-source matrices and heatmap previews
17_export_validation_figure_bundle.py	export single-cell validation figure-source bundle
