## supplemental informations for "Branch-resolved IFN/STING-linked lesion-state architecture in psoriasis: multi-cohort derivation, held-out bulk replication and single-cell context analysis": OnlineResource_Table_v4_0_S34_Abbreviations.tsv

Abbreviation	Definition
BH	Benjamini-Hochberg
DC	dendritic cell
GEO	Gene Expression Omnibus
IFN	interferon
IL	interleukin
LS	lesional skin
NL	nonlesional skin
PASI75	75% improvement in Psoriasis Area and Severity Index
scRNA-seq	single-cell RNA sequencing
STING	stimulator of interferon genes
UMAP	uniform manifold approximation and projection
