## supplemental informations for "Branch-resolved IFN/STING-linked lesion-state architecture in psoriasis: multi-cohort derivation, held-out bulk replication and single-cell context analysis": Main_Table_1_integrated_branch_architecture_summary.tsv

branch	support_class	biological_layer	gene_list_full	top5_representatives	estimate	meta_pval	meta_rho	coupling_pval	baseline_effect_R_minus_NR	baseline_p	mean_delta_R	wk12_delta_p_R_vs_NR	confidence_short_rationale
proximal_bridge_v1	strong	proximal	TBK1;IRF3;IRF7;STAT1;STAT2;TYK2;JAK1	IRF7;STAT1;STAT2;IRF3;TBK1	0.499813988453409	8.2776828887624e-28	0.811888792600064	6.66211709305459e-24	0.127418370081277	0.0402229668904691	-0.874784277881326	0.00037915771613709	Strong: core STING-adjacent branch with very high coupling, significant enrichment, and therapy-linked reversibility.
IFN_responsive_v1	strong	branch	CXCL10;CXCL9;CXCL11;IFIT1;IFIT3;ISG15;MX1;OAS1;OAS2;OAS3	ISG15;CXCL10;OAS2;CXCL9;OAS1	0.74704528114002	6.7488755050108e-19	0.809178738756766	3.80656591672736e-40	-0.0598429901389476	0.628420002397515	-1.4575038201771	0.0159805982065785	Strong: highest STING-high enrichment, very high STING coupling, and deepest week12 responder decline.
NFkB_broad_innate_v1	medium	branch	NFKBIA;TNFAIP3;BIRC3;RELB;IL1B;IL6	IL1B;BIRC3;RELB;TNFAIP3;NFKBIA	0.330292716414204	0.00130512794943438	0.419639019617236	9.15554134496271e-05	-0.062865202163546	0.676125447803503	-1.07942277825413	0.104650800488202	Medium: reproducibly positive secondary innate branch with moderate STING coupling, but below the proximal/IFN core.
keratinocyte_effector_v1	medium	effector	IL36G;CCL20;DEFB4A;S100A7;S100A8;S100A9	CCL20;IL36G;S100A9;DEFB4A;S100A8	0.173203979525998	0.00408130925040134	0.459807769912264	8.21247748859328e-08	-0.0404825343609886	0.266571759636007	-1.40483784012846	0.00367493147305942	Medium: positive and strongly reversible downstream effector branch with higher heterogeneity; best viewed as amplification/effector output.
myeloid_neutrophil_proxy_v1	medium	effector	CXCL8;FCGR3B;S100A8;S100A9;CSF3R;FPR1	CXCL8;S100A9;FCGR3B;S100A8;FPR1	0.246347359099076	0.00207743169739492	0.320517129011346	0.00708386590051125	-0.0818320321863063	0.427180269332259	-1.2097937770704	0.0512025935041684	Medium: positive secondary effector branch with week12 reversibility, but more composition-sensitive than core branches.
immune_proxy_v1	weak	context	PTPRC;CD3D;CD3E;LST1;HLA-DRA;HLA-DPA1	CD3D;PTPRC;CD3E;HLA-DRA;HLA-DPA1	-0.0424763936073361	0.61250689451752	0.0759970703321416	0.49392967179857	-0.0568714498756531	0.729856507145604	-0.428850477619778	0.239015346877457	Weak: mixed meta signal and weak STING coupling; better treated as context/comparator than target branch.
keratinocyte_diff_proxy_v1	weak	context	KRT1;KRT10;FLG;LOR;IVL;CASP14	IVL;CASP14;FLG;KRT1;KRT10	0.0854309086821604	0.190615513566464	0.0281993312887422	0.686042960984704	0.00573364782405469	0.972818198898773	-0.283384158179907	0.109179189062239	Weak: low STING coupling and non-significant main meta; useful as differentiation/context control rather than target branch.
