## supplemental informations for "Branch-resolved IFN/STING-linked lesion-state architecture in psoriasis: multi-cohort derivation, held-out bulk replication and single-cell context analysis": Table_S01_cohort_roles_retained_analysis_sets.tsv

Cohort	Role	Main retained count / context
GSE6710	Paired LS/NL backbone	10 pairs
GSE13355	Paired LS/NL backbone	58 pairs
GSE14905	Paired LS/NL backbone	19 pairs
GSE30999	Paired LS/NL backbone	81 pairs
GSE34248	Paired LS/NL backbone	14 pairs
GSE41662	Paired LS/NL backbone	24 pairs
GSE53552	Paired LS/NL backbone	24 pairs
GSE78097	Severity-context lesional cohort	13 severe / 14 mild
GSE117239	Primary PASI75 treatment-response cohort	83 baseline lesional samples (58 PASI75 responders, 25 non-responders); 71 baseline-to-week-12 lesional pairs for branch-delta analysis (50 responders, 21 non-responders)
GSE11903	External etanercept therapy-facing cohort	15 week-12 deltas
GSE171012	External secukinumab therapy-facing cohort	9 week-12 deltas
