## supplemental informations for "Branch-resolved IFN/STING-linked lesion-state architecture in psoriasis: multi-cohort derivation, held-out bulk replication and single-cell context analysis": Table_S06_STING_high_lesion_module_differences.tsv

Target	k	Summary effect	95% CI	P value	I2	Interpretation
Type I interferon signature	7	0.722	0.567 to 0.877	7.43e-20	7.0	Higher in STING-high lesions
IL-23/Th17 proxy	7	0.357	0.155 to 0.559	5.39e-04	52.1	Higher in STING-high lesions, weaker than IFN signature
