## supplemental informations for "Branch-resolved IFN/STING-linked lesion-state architecture in psoriasis: multi-cohort derivation, held-out bulk replication and single-cell context analysis": Table_S11_external_therapy_week12_stats_with_CI.tsv

cohort	treatment	tp_wk	branch	n	mean_delta	se	ci_low	ci_high	p_less_than_zero
GSE11903	Etanercept	12	STING_core_v1	15	-0.6386396801912821	0.12996710119673927	-0.9173913887052006	-0.35988797167736364	0.00011415774967968274
GSE11903	Etanercept	12	proximal_bridge_v1	15	-0.3847346809572645	0.10689143587849696	-0.6139940096817906	-0.15547535223273837	0.0014512462673125625
GSE11903	Etanercept	12	IFN_responsive_v1	15	-1.1557459945215351	0.24172913022042428	-1.6742034151000387	-0.6372885739430317	0.00014637700007575773
GSE11903	Etanercept	12	NFkB_broad_innate_v1	15	-0.6568331490183252	0.192297543703856	-1.069270360873479	-0.24439593716317137	0.0020900905643545975
GSE11903	Etanercept	12	keratinocyte_effector_v1	15	-1.1975256968104209	0.2666051449581901	-1.7693368626469097	-0.625714530973932	0.0002535656709637952
GSE11903	Etanercept	12	myeloid_neutrophil_proxy_v1	15	-0.9464358831464578	0.20226032609027533	-1.380241138038617	-0.5126306282542985	0.0001774121243939042
GSE11903	Etanercept	12	immune_proxy_v1	15	-0.31703816848194033	0.16479924782792102	-0.670497401401988	0.036421064438107276	0.03747784555050163
GSE11903	Etanercept	12	keratinocyte_diff_proxy_v1	15	0.3246466687273032	0.23810267670256408	-0.18603278262174416	0.8353261200763505	0.9028709806832291
GSE171012_bulk	Secukinumab	12	STING_core_v1	9	-0.43448063393827063	0.2337156820153122	-0.9734299631276424	0.10446869525110114	0.050041054408483866
GSE171012_bulk	Secukinumab	12	proximal_bridge_v1	9	-0.39705736788323637	0.2955314712702238	-1.0785541627153434	0.28443942694887075	0.10797983358097472
GSE171012_bulk	Secukinumab	12	IFN_responsive_v1	9	-0.8369903739355036	0.2897454744816876	-1.5051446362469683	-0.1688361116240389	0.010119602088104605
GSE171012_bulk	Secukinumab	12	NFkB_broad_innate_v1	9	-0.33138443050069144	0.19403646932874152	-0.7788333311531856	0.11606447015180282	0.0630232283805336
GSE171012_bulk	Secukinumab	12	keratinocyte_effector_v1	9	-1.4438875004497929	0.3526053567491207	-2.256996911208405	-0.6307780896911804	0.0017310072025099393
GSE171012_bulk	Secukinumab	12	myeloid_neutrophil_proxy_v1	9	-0.9897384376512215	0.3799682382956862	-1.8659467664073157	-0.11353010889512727	0.01569160323192396
GSE171012_bulk	Secukinumab	12	immune_proxy_v1	9	-0.21946917100620128	0.2296293949850484	-0.7489955054061537	0.31005716339375106	0.18359097625012452
GSE171012_bulk	Secukinumab	12	keratinocyte_diff_proxy_v1	9	0.05218431353926637	0.30151334143215686	-0.6431066986225129	0.7474753257010456	0.5665542014821683
