## supplemental informations for "Branch-resolved IFN/STING-linked lesion-state architecture in psoriasis: multi-cohort derivation, held-out bulk replication and single-cell context analysis": Table_S11_external_therapy_week12_stats_with_CI.xlsx

### Sheet: Table S11
cohort	treatment	tp_wk	branch	n	mean_delta	se	ci_low	ci_high	p_less_than_zero
GSE11903	Etanercept	12	STING_core_v1	15	-0.63864	0.129967	-0.917391	-0.359888	0.000114158
GSE11903	Etanercept	12	proximal_bridge_v1	15	-0.384735	0.106891	-0.613994	-0.155475	0.00145125
GSE11903	Etanercept	12	IFN_responsive_v1	15	-1.15575	0.241729	-1.6742	-0.637289	0.000146377
GSE11903	Etanercept	12	NFkB_broad_innate_v1	15	-0.656833	0.192298	-1.06927	-0.244396	0.00209009
GSE11903	Etanercept	12	keratinocyte_effector_v1	15	-1.19753	0.266605	-1.76934	-0.625715	0.000253566
GSE11903	Etanercept	12	myeloid_neutrophil_proxy_v1	15	-0.946436	0.20226	-1.38024	-0.512631	0.000177412
GSE11903	Etanercept	12	immune_proxy_v1	15	-0.317038	0.164799	-0.670497	0.0364211	0.0374778
GSE11903	Etanercept	12	keratinocyte_diff_proxy_v1	15	0.324647	0.238103	-0.186033	0.835326	0.902871
GSE171012_bulk	Secukinumab	12	STING_core_v1	9	-0.434481	0.233716	-0.97343	0.104469	0.0500411
GSE171012_bulk	Secukinumab	12	proximal_bridge_v1	9	-0.397057	0.295531	-1.07855	0.284439	0.10798
GSE171012_bulk	Secukinumab	12	IFN_responsive_v1	9	-0.83699	0.289745	-1.50514	-0.168836	0.0101196
GSE171012_bulk	Secukinumab	12	NFkB_broad_innate_v1	9	-0.331384	0.194036	-0.778833	0.116064	0.0630232
GSE171012_bulk	Secukinumab	12	keratinocyte_effector_v1	9	-1.44389	0.352605	-2.257	-0.630778	0.00173101
GSE171012_bulk	Secukinumab	12	myeloid_neutrophil_proxy_v1	9	-0.989738	0.379968	-1.86595	-0.11353	0.0156916
GSE171012_bulk	Secukinumab	12	immune_proxy_v1	9	-0.219469	0.229629	-0.748996	0.310057	0.183591
GSE171012_bulk	Secukinumab	12	keratinocyte_diff_proxy_v1	9	0.0521843	0.301513	-0.643107	0.747475	0.566554
