## supplemental informations for "Branch-resolved IFN/STING-linked lesion-state architecture in psoriasis: multi-cohort derivation, held-out bulk replication and single-cell context analysis": Table_S15_lesion_only_direct_association_genes.tsv

Cohort	Gene	n lesional samples	Spearman rho	Two-sided P value	Direction
GSE6710	CXCL10	13	0.500	0.0819	Positive
GSE6710	IFIT1	13	0.852	0.00022	Positive
GSE6710	IFIT3	13	0.687	0.00951	Positive
GSE13355	CXCL10	58	0.365	0.00487	Positive
GSE13355	IFIT1	58	0.745	1.92e-11	Positive
GSE13355	IFIT3	58	0.706	5.9e-10	Positive
GSE14905	CXCL10	19	0.402	0.0882	Positive
GSE14905	IFIT1	19	0.574	0.0102	Positive
GSE14905	IFIT3	19	0.595	0.00724	Positive
GSE30999	CXCL10	81	0.629	3.27e-10	Positive
GSE30999	IFIT1	81	0.492	3.14e-06	Positive
GSE30999	IFIT3	81	0.525	4.98e-07	Positive
GSE34248	CXCL10	14	0.459	0.0985	Positive
GSE34248	IFIT1	14	0.714	0.0041	Positive
GSE34248	IFIT3	14	0.648	0.0121	Positive
GSE41662	CXCL10	24	0.637	0.000826	Positive
GSE41662	IFIT1	24	0.741	3.46e-05	Positive
GSE41662	IFIT3	24	0.752	2.25e-05	Positive
GSE53552	CXCL10	24	0.634	0.000881	Positive
GSE53552	IFIT1	24	0.764	1.37e-05	Positive
GSE53552	IFIT3	24	0.782	6.45e-06	Positive
