## supplemental informations for "Branch-resolved IFN/STING-linked lesion-state architecture in psoriasis: multi-cohort derivation, held-out bulk replication and single-cell context analysis": Table_S16_composition_aware_sensitivity_analysis.tsv

Branch	Internal module name	Unadjusted model	Composition-aware model	Adjusted-to-unadjusted STING-core coefficient ratio (%)	Interpretation
Proximal bridge	proximal_bridge_v1	M0: branch ~ STING-core	M2: branch ~ STING-core + immune proxy + keratinocyte differentiation proxy	100.43	The association was not materially attenuated after context adjustment. The ratio slightly above 100% may reflect suppressor effects or covariate correlation and should not be interpreted as biological enhancement.
IFN-responsive	IFN_responsive_v1	M0: branch ~ STING-core	M2: branch ~ STING-core + immune proxy + keratinocyte differentiation proxy	99.22	The core IFN branch remained strongly associated with STING-core after context adjustment.
NF-kappaB broad innate	NFkB_broad_innate_v1	M0: branch ~ STING-core	M2: branch ~ STING-core + immune proxy + keratinocyte differentiation proxy	92.88	The secondary innate association remained largely retained after context adjustment.
Keratinocyte effector	keratinocyte_effector_v1	M0: branch ~ STING-core	M2: branch ~ STING-core + immune proxy + keratinocyte differentiation proxy	93.36	The downstream effector association remained largely retained and was not explained solely by keratinocyte-context variation.
Myeloid / neutrophil	myeloid_neutrophil_proxy_v1	M0: branch ~ STING-core	M2: branch ~ STING-core + immune proxy + keratinocyte differentiation proxy	106.04	The association was not materially attenuated after context adjustment. The ratio above 100% may reflect suppressor effects, covariate correlation or sampling variation and should be interpreted cautiously.
