## supplemental informations for "Branch-resolved IFN/STING-linked lesion-state architecture in psoriasis: multi-cohort derivation, held-out bulk replication and single-cell context analysis": frozen_branch_gene_sets_IR_v4_0.tsv

signature	gene
STING_core	TMEM173
STING_core	MB21D1
STING_core	TBK1
STING_core	IRF3
STING_core	IKBKB
STING_core	RELA
STING_core	IFNB1
STING_core	CXCL10
STING_core	ISG15
STING_core	MX1
proximal_only_STING	TMEM173
proximal_only_STING	MB21D1
proximal_only_STING	TBK1
proximal_only_STING	IRF3
proximal_only_STING	IKBKB
proximal_only_STING	RELA
proximal_bridge	TBK1
proximal_bridge	IRF3
proximal_bridge	IRF7
proximal_bridge	STAT1
proximal_bridge	STAT2
proximal_bridge	TYK2
proximal_bridge	JAK1
IFN_responsive	CXCL10
IFN_responsive	CXCL9
IFN_responsive	CXCL11
IFN_responsive	IFIT1
IFN_responsive	IFIT3
IFN_responsive	ISG15
IFN_responsive	MX1
IFN_responsive	OAS1
IFN_responsive	OAS2
IFN_responsive	OAS3
NFkB_broad_innate	NFKBIA
NFkB_broad_innate	TNFAIP3
NFkB_broad_innate	BIRC3
NFkB_broad_innate	RELB
NFkB_broad_innate	IL1B
NFkB_broad_innate	IL6
keratinocyte_effector	IL36G
keratinocyte_effector	CCL20
keratinocyte_effector	DEFB4A
keratinocyte_effector	S100A7
keratinocyte_effector	S100A8
keratinocyte_effector	S100A9
myeloid_neutrophil	CXCL8
myeloid_neutrophil	FCGR3B
myeloid_neutrophil	S100A8
myeloid_neutrophil	S100A9
myeloid_neutrophil	CSF3R
myeloid_neutrophil	FPR1
immune_proxy	PTPRC
immune_proxy	CD3D
immune_proxy	CD3E
immune_proxy	LST1
immune_proxy	HLA-DRA
immune_proxy	HLA-DPA1
keratinocyte_differentiation	KRT1
keratinocyte_differentiation	KRT10
keratinocyte_differentiation	FLG
keratinocyte_differentiation	LOR
keratinocyte_differentiation	IVL
keratinocyte_differentiation	CASP14
