## supplemental informations for "Branch-resolved IFN/STING-linked lesion-state architecture in psoriasis: multi-cohort derivation, held-out bulk replication and single-cell context analysis": GSE228421_analysis_metadata.tsv

sample	patient	visit	timepoint	tissue	lesion_status	kind	has_barcodes	has_features	has_matrix	complete_10x_triplet	usable_any	baseline_paired_patient	longitudinal_patient	analysis_role
P1_V1_L	P1	V1	day0	L	lesional	barcodes,features,matrix	True	True	True	True	True	True	True	baseline_paired_and_longitudinal
P1_V1_NL	P1	V1	day0	NL	nonlesional	barcodes,features,matrix	True	True	True	True	True	True	True	baseline_paired
P1_V2_L	P1	V2	day3	L	lesional	barcodes,features,matrix	True	True	True	True	True	True	True	longitudinal_lesional
P1_V3_L	P1	V3	day14	L	lesional	barcodes,features,matrix	True	True	True	True	True	True	True	longitudinal_lesional
P2_V1_L	P2	V1	day0	L	lesional	barcodes,features,matrix	True	True	True	True	True	True	True	baseline_paired_and_longitudinal
P2_V1_NL	P2	V1	day0	NL	nonlesional	barcodes,features,matrix	True	True	True	True	True	True	True	baseline_paired
P2_V2_L	P2	V2	day3	L	lesional	barcodes,features,matrix	True	True	True	True	True	True	True	longitudinal_lesional
P2_V3_L	P2	V3	day14	L	lesional	barcodes,features,matrix	True	True	True	True	True	True	True	longitudinal_lesional
P3_V1_L	P3	V1	day0	L	lesional	barcodes,features,matrix	True	True	True	True	True	True	True	baseline_paired_and_longitudinal
P3_V1_NL	P3	V1	day0	NL	nonlesional	barcodes,features,matrix	True	True	True	True	True	True	True	baseline_paired
P3_V2_L	P3	V2	day3	L	lesional	barcodes,features,matrix	True	True	True	True	True	True	True	longitudinal_lesional
P3_V3_L	P3	V3	day14	L	lesional	barcodes,features,matrix	True	True	True	True	True	True	True	longitudinal_lesional
P4_V1_L	P4	V1	day0	L	lesional	barcodes,features,matrix	True	True	True	True	True	True	True	baseline_paired_and_longitudinal
P4_V1_NL	P4	V1	day0	NL	nonlesional	barcodes,features,matrix	True	True	True	True	True	True	True	baseline_paired
P4_V2_L	P4	V2	day3	L	lesional	barcodes,features,matrix	True	True	True	True	True	True	True	longitudinal_lesional
P4_V3_L	P4	V3	day14	L	lesional	barcodes,features,matrix	True	True	True	True	True	True	True	longitudinal_lesional
P5_V1_L	P5	V1	day0	L	lesional	barcodes,features,matrix	True	True	True	True	True	False	False	descriptive_only
