## supplemental informations for "Branch-resolved IFN/STING-linked lesion-state architecture in psoriasis: multi-cohort derivation, held-out bulk replication and single-cell context analysis": GSE228421_celltype_baseline_paired_branch_summary_v1.tsv

broad_celltype	branch	score_column	n_patients	mean_delta	sd_delta	se_delta	ci95_low	ci95_high	t_stat	p_two_sided	direction_n_positive	direction_n_negative	patient_deltas	q_bh
T_NK_cell	keratinocyte_effector	score_keratinocyte_effector_mean_log1p_mean	2	1.4097760915756226	0.2449826030670286	0.1732288599014282	-0.7913052685460471	3.610857451697292	8.138228770759227	0.07783566406552851	2	0	1.583,1.23655	0.12453706250484561
T_NK_cell	myeloid_neutrophil	score_myeloid_neutrophil_mean_log1p_mean	2	0.9638684391975403	0.16066302788025486	0.11360591650009155	-0.4796315950933898	2.4073684734884706	8.484315508310376	0.07469030563605819	2	0	1.07747,0.850263	0.12222050013173158
T_NK_cell	keratinocyte_differentiation	score_keratinocyte_differentiation_mean_log1p_mean	2	0.24118082225322723	0.015262364296734734	0.010792121291160582	0.1040539195901109	0.37830772491634357	22.347860605566886	0.028467842766163775	2	0	0.251973,0.230389	0.08198738716655167
T_NK_cell	IFN_responsive	score_IFN_responsive_mean_log1p_mean	2	0.07141689583659172	0.01525551016549565	0.010787274688482283	-0.06564842490061926	0.2084822165738027	6.620476246224126	0.09543776881428315	2	0	0.0606296,0.0822042	0.14938085553539973
T_NK_cell	immune_proxy	score_immune_proxy_mean_log1p_mean	2	0.0569341778755188	0.05231679876287574	0.036993563175201416	-0.4131136097492032	0.5269819655002408	1.5390293064195706	0.36682453379470714	2	0	0.0939277,0.0199406	0.44765027852913414
T_NK_cell	STING_core	score_STING_core_mean_log1p_mean	2	0.04673789441585541	0.01237606381701169	0.008751198649406433	-0.0644566273104382	0.15793241614214903	5.340742027267944	0.11783620067560086	2	0	0.0379867,0.0554891	0.16635698918908357
T_NK_cell	proximal_bridge	score_proximal_bridge_mean_log1p_mean	2	0.031222544610500336	0.0022685435843867435	0.001604102551937103	0.010840489167767205	0.05160460005323347	19.464182369634788	0.03267851269914734	2	0	0.0328266,0.0296184	0.08413441087139364
T_NK_cell	proximal_only_STING	score_proximal_only_STING_mean_log1p_mean	2	0.00419246032834053	0.009605029699609876	0.006791781634092331	-0.08210530763782775	0.09049022829450881	0.6172843230553628	0.647929076229411	1	1	-0.00259932,0.0109842	0.7068317195229938
T_NK_cell	NFkB_broad_innate	score_NFkB_broad_innate_mean_log1p_mean	2	-0.027245759963989258	0.09681442989631339	0.06845813989639281	-0.8970889013452453	0.8425973814172668	-0.39799153183571795	0.7588651473586125	1	1	-0.0957039,0.0412124	0.803504273673825
endothelial	keratinocyte_effector	score_keratinocyte_effector_mean_log1p_mean	4	0.7628312632441521	0.47088468980135545	0.23544234490067772	0.013548642607657868	1.5121138838806463	3.2399917846806843	0.0478512445500149	4	0	1.32137,0.419391,0.329592,0.980973	0.08769675092149291
endothelial	myeloid_neutrophil	score_myeloid_neutrophil_mean_log1p_mean	4	0.5608393251895905	0.31795844875719453	0.15897922437859727	0.054896479949054	1.0667821704301268	3.5277523046281387	0.03870149557812981	4	0	0.93238,0.328198,0.266132,0.716647	0.08704598891039775
endothelial	keratinocyte_differentiation	score_keratinocyte_differentiation_mean_log1p_mean	4	0.10339637100696564	0.173367655517087	0.0866838277585435	-0.1724702563710604	0.37926299838499167	1.1927988608783484	0.3186882647475193	2	2	0.275303,-0.0562329,-0.0351437,0.229659	0.39561301830726536
endothelial	proximal_bridge	score_proximal_bridge_mean_log1p_mean	4	0.023888546973466873	0.020198864778948715	0.010099432389474357	-0.008252354319878405	0.05602944826681215	2.365335600282205	0.09892065986270862	3	1	-0.0018899,0.0216481,0.0289007,0.0468954	0.14939822467285208
endothelial	IFN_responsive	score_IFN_responsive_mean_log1p_mean	4	0.013804234564304352	0.03820646199066124	0.01910323099533062	-0.04699077233576678	0.0745992414643755	0.7226125553147793	0.5221559734208713	2	2	0.0168574,-0.0138808,-0.0145004,0.0667407	0.5783881551738882
endothelial	STING_core	score_STING_core_mean_log1p_mean	4	-5.280226469039917e-05	0.017339989220219388	0.008669994610109694	-0.027644594578463653	0.027538990049082855	-0.0060902303940107184	0.9955230769059313	1	3	-0.0155247,-0.00433157,-0.00516571,0.0248108	0.9955230769059313
endothelial	proximal_only_STING	score_proximal_only_STING_mean_log1p_mean	4	-0.025724206119775772	0.026252862646241777	0.013126431323120889	-0.06749836898560217	0.016049956746050628	-1.959725799537394	0.1448909711790348	0	4	-0.0595012,-0.00667657,-0.0032687,-0.0334504	0.1931879615720464
endothelial	immune_proxy	score_immune_proxy_mean_log1p_mean	4	-0.08098281919956207	0.08497035728631948	0.04248517864315974	-0.21618961900180408	0.05422398060267994	-1.9061428428900014	0.15270465828901889	0	4	-0.095905,-0.0159488,-0.0167297,-0.195348	0.19633456065731
endothelial	NFkB_broad_innate	score_NFkB_broad_innate_mean_log1p_mean	4	-0.1084047257900238	0.10839478081398428	0.05419739040699214	-0.2808850106467746	0.06407555906672699	-2.000183495477639	0.13930119572160993	0	4	-0.168782,-0.0117364,-0.0226281,-0.230472	0.1892393602255833
fibroblast	keratinocyte_effector	score_keratinocyte_effector_mean_log1p_mean	4	0.6963910907506943	0.43303479580487075	0.21651739790243538	0.007336097766446392	1.385446083734942	3.216328560647557	0.04872041717860717	4	0	1.20858,0.368156,0.308135,0.900694	0.08769675092149291
fibroblast	myeloid_neutrophil	score_myeloid_neutrophil_mean_log1p_mean	4	0.5456396117806435	0.3231875458824072	0.1615937729412036	0.03137610612705566	1.0599031174342313	3.3766128598233554	0.04319923631532059	4	0	0.917935,0.296054,0.255238,0.713332	0.08704598891039775
fibroblast	NFkB_broad_innate	score_NFkB_broad_innate_mean_log1p_mean	4	0.10175712406635284	0.059773078360033045	0.029886539180016523	0.006644817875192485	0.1968694302575132	3.404781110768162	0.04231244605226159	4	0	0.189579,0.08716,0.0726204,0.0576691	0.08704598891039775
fibroblast	IFN_responsive	score_IFN_responsive_mean_log1p_mean	4	0.08265011757612228	0.024203160685715656	0.012101580342857828	0.04413748792590044	0.12116274722634413	6.8296962243366135	0.006422793874941807	4	0	0.109755,0.0903224,0.0786611,0.0518618	0.05163800926906343
fibroblast	proximal_bridge	score_proximal_bridge_mean_log1p_mean	4	0.07687129825353622	0.02684364871462916	0.01342182435731458	0.03415706291743357	0.11958553358963889	5.727336031755114	0.010565514507920926	4	0	0.0720544,0.101917,0.0923173,0.0411966	0.06915609496093696
fibroblast	keratinocyte_differentiation	score_keratinocyte_differentiation_mean_log1p_mean	4	0.0725959986448288	0.13982052149728114	0.06991026074864057	-0.149889652376103	0.29508164966576056	1.0384169343302079	0.37542006797146044	2	2	0.213382,-0.0563743,-0.0384915,0.171868	0.4505040815657525
fibroblast	STING_core	score_STING_core_mean_log1p_mean	4	0.051922792568802834	0.017519170017643734	0.008759585008821867	0.024045883621659127	0.07979970151594654	5.927540233528285	0.009595053207217378	4	0	0.0641444,0.0589533,0.0586773,0.0259162	0.06908438309196512
fibroblast	immune_proxy	score_immune_proxy_mean_log1p_mean	4	0.023692775517702103	0.012827845657943407	0.006413922828971704	0.0032808105082662783	0.04410474052713793	3.6939601784233798	0.03442181542991756	4	0	0.0297683,0.0338539,0.0261027,0.00504624	0.08413441087139364
fibroblast	proximal_only_STING	score_proximal_only_STING_mean_log1p_mean	4	0.0006130095571279526	0.01602669253193018	0.00801334626596509	-0.024889034659951643	0.026115053774207548	0.0764985733527546	0.9438385034904424	2	2	-0.0152873,0.0106606,0.0176755,-0.0105968	0.9708053178758836
keratinocyte	keratinocyte_effector	score_keratinocyte_effector_mean_log1p_mean	4	1.6619380712509155	0.6908397043318585	0.34541985216592924	0.5626579389538096	2.7612182035480215	4.811356558778709	0.017097768046221085	4	0	2.51329,1.09292,1.10644,1.9351	0.0706246621247953
keratinocyte	myeloid_neutrophil	score_myeloid_neutrophil_mean_log1p_mean	4	1.1109061539173126	0.512924538468154	0.256462269234077	0.29472875274864874	1.9270835550859764	4.331655323939178	0.022692462857453785	4	0	1.68927,0.673725,0.68417,1.39646	0.07426624207893966
keratinocyte	IFN_responsive	score_IFN_responsive_mean_log1p_mean	4	0.22356484457850456	0.11082723757232457	0.055413618786162286	0.047213978210082524	0.3999157109469266	4.034474727976662	0.027385712660254125	4	0	0.215051,0.157873,0.138793,0.382542	0.08198738716655167
keratinocyte	STING_core	score_STING_core_mean_log1p_mean	4	0.12344036437571049	0.05523838457134141	0.027619192285670707	0.035543767931257464	0.2113369608201635	4.469369093018459	0.020869792264122757	4	0	0.12323,0.0873653,0.0816079,0.201558	0.0715535734769923
keratinocyte	proximal_bridge	score_proximal_bridge_mean_log1p_mean	4	0.06382972747087479	0.03477390849971035	0.017386954249855174	0.008496679158286329	0.11916277578346324	3.6711275910446743	0.034972592866984675	4	0	0.0434724,0.0453083,0.0507542,0.115784	0.08413441087139364
keratinocyte	immune_proxy	score_immune_proxy_mean_log1p_mean	4	0.05593853909522295	0.023507933939299536	0.011753966969649768	0.018532170340234307	0.0933449078502116	4.759119983888278	0.017613056158996068	4	0	0.0539245,0.0760572,0.0701796,0.0235928	0.0706246621247953
keratinocyte	proximal_only_STING	score_proximal_only_STING_mean_log1p_mean	4	0.028751136735081673	0.011425923633661078	0.005712961816830539	0.010569942508882425	0.046932330961280924	5.032614895198504	0.015120386287395227	4	0	0.0146364,0.027108,0.0309041,0.0423561	0.0706246621247953
keratinocyte	NFkB_broad_innate	score_NFkB_broad_innate_mean_log1p_mean	4	-0.17357099056243896	0.1046000292299403	0.05230001461497015	-0.34001297884013465	-0.00712900228474328	-3.318756062312011	0.04509596769955718	0	4	-0.0979265,-0.138281,-0.129784,-0.328292	0.08769675092149291
keratinocyte	keratinocyte_differentiation	score_keratinocyte_differentiation_mean_log1p_mean	4	-0.47488975524902344	0.06113951148432198	0.03056975574216099	-0.5721763614640891	-0.3776031490339578	-15.534627075677554	0.0005795985038647953	0	4	-0.466788,-0.524752,-0.516421,-0.391599	0.01495751521006537
mast_cell	keratinocyte_effector	score_keratinocyte_effector_mean_log1p_mean	3	1.3886449535687764	0.8897864386185319	0.5137184398576878	-0.8217070940075388	3.598997001145092	2.703124602561403	0.11393833571610366	3	0	2.38214,0.665094,1.1187	0.16407120343118928
mast_cell	myeloid_neutrophil	score_myeloid_neutrophil_mean_log1p_mean	3	0.9692551096280416	0.573584499428531	0.3311591651480591	-0.4556077762778078	2.394117995533891	2.926855758905824	0.09959881644856805	3	0	1.59548,0.469369,0.842921	0.14939822467285208
mast_cell	immune_proxy	score_immune_proxy_mean_log1p_mean	3	0.14562768985827765	0.11534581156547666	0.0665949353572238	-0.1409071905439703	0.4321625702605256	2.1867682441181446	0.16029779174688094	3	0	0.124329,0.270138,0.0424155	0.20248142115395487
mast_cell	keratinocyte_differentiation	score_keratinocyte_differentiation_mean_log1p_mean	3	0.08641611536343892	0.18211524655739808	0.10514428662344885	-0.36598323649450315	0.538815467221381	0.82188122758319	0.49753305572388995	2	1	0.23772,-0.115712,0.137241	0.5686092065415885
mast_cell	IFN_responsive	score_IFN_responsive_mean_log1p_mean	3	0.07229832311471303	0.04356724389625468	0.02515355999135272	-0.03592871044499761	0.18052535667442365	2.87427796063729	0.10272845636189318	3	0	0.118364,0.0317565,0.0667743	0.15094793587870017
mast_cell	STING_core	score_STING_core_mean_log1p_mean	3	0.0357697531580925	0.01501257097016701	0.008667511890854285	-0.0015235405392276108	0.07306304685541261	4.126876733314406	0.054003740171333144	3	0	0.0512736,0.0347334,0.0213022	0.09483583639843869
mast_cell	proximal_bridge	score_proximal_bridge_mean_log1p_mean	3	0.026464812457561493	0.019962975866758756	0.011525629490499172	-0.023125968731815667	0.07605559364693865	2.2961706759164016	0.14853795395416503	3	0	0.0338656,0.0416705,0.00385828	0.1944496851763615
mast_cell	proximal_only_STING	score_proximal_only_STING_mean_log1p_mean	3	0.0021284992496172586	0.03117114893967322	0.017996671231270252	-0.07530492735001129	0.07956192584924582	0.11827183051045954	0.9166601230546763	1	2	-0.00715035,0.0368855,-0.0233496	0.9565149110135752
mast_cell	NFkB_broad_innate	score_NFkB_broad_innate_mean_log1p_mean	3	-0.10022292534510295	0.022341405586986593	0.01289881652972132	-0.15572205349724588	-0.04472379719296003	-7.7699318471714305	0.016163505597745296	0	3	-0.12584,-0.0847734,-0.0900558	0.0706246621247953
melanocyte	keratinocyte_effector	score_keratinocyte_effector_mean_log1p_mean	4	0.7553194314241409	0.5356265074455727	0.26781325372278636	-0.09698186839194867	1.6076207312402304	2.820321328107131	0.066720658811442	4	0	1.46653,0.360756,0.323996,0.87	0.11171831242846103
melanocyte	myeloid_neutrophil	score_myeloid_neutrophil_mean_log1p_mean	4	0.5484307408332825	0.37762888157987656	0.18881444078993828	-0.05246107864286598	1.149322560309431	2.904601674208956	0.062268938445006916	4	0	1.05162,0.269716,0.246803,0.625587	0.10674675162001185
melanocyte	IFN_responsive	score_IFN_responsive_mean_log1p_mean	4	0.3184248059988022	0.12174816110426023	0.060874080552130116	0.12469631325813288	0.5121532987394715	5.230876640939422	0.013594614091222567	4	0	0.325294,0.25105,0.210745,0.48661	0.0706246621247953
melanocyte	STING_core	score_STING_core_mean_log1p_mean	4	0.1423589214682579	0.06018047231228706	0.03009023615614353	0.04659836058802469	0.23811948234849112	4.731066939107171	0.01789813133634059	4	0	0.13295,0.110143,0.0965665,0.229776	0.0706246621247953
melanocyte	proximal_bridge	score_proximal_bridge_mean_log1p_mean	4	0.1278032772243023	0.05498993322377753	0.027494966611888765	0.040302022316397984	0.2153045321322066	4.648242677590321	0.01877554139833143	4	0	0.11435,0.0919888,0.0958932,0.208981	0.0706246621247953
melanocyte	immune_proxy	score_immune_proxy_mean_log1p_mean	4	0.08591269329190254	0.04189388834387145	0.020946944171935725	0.019250168204941603	0.15257521837886348	4.101442796940594	0.026226107775171946	4	0	0.144912,0.0750311,0.077795,0.0459123	0.08198738716655167
melanocyte	proximal_only_STING	score_proximal_only_STING_mean_log1p_mean	4	0.041665833443403244	0.017398380868260788	0.008699190434130394	0.013981126987345598	0.06935053989946088	4.789621949179496	0.017309755852294648	4	0	0.0160985,0.0489855,0.0466451,0.0549343	0.0706246621247953
melanocyte	NFkB_broad_innate	score_NFkB_broad_innate_mean_log1p_mean	4	0.020297329872846603	0.0546999081177691	0.02734995405888455	-0.06674243037152967	0.10733709011722288	0.7421339658979456	0.5118286696023543	2	2	-0.0247202,0.0659237,0.069327,-0.0293412	0.5758072533026486
melanocyte	keratinocyte_differentiation	score_keratinocyte_differentiation_mean_log1p_mean	4	-0.0004849247634410858	0.05945338271619105	0.029726691358095525	-0.09508852384432132	0.09411867431743914	-0.01631277284106579	0.98800910502208	2	2	0.0432063,-0.0523764,-0.0510146,0.058245	0.9955230769059313
myeloid_DC	keratinocyte_effector	score_keratinocyte_effector_mean_log1p_mean	4	0.7438102960586548	0.40559931172125624	0.20279965586062812	0.0984112805521914	1.3892093115651183	3.6677098533630175	0.03505600452974735	4	0	1.23679,0.443856,0.38093,0.913669	0.08413441087139364
myeloid_DC	myeloid_neutrophil	score_myeloid_neutrophil_mean_log1p_mean	4	0.47580911219120026	0.27348475414938545	0.13674237707469272	0.040633839494132795	0.9109843848882677	3.479602463918696	0.040066781014318216	4	0	0.784408,0.277532,0.216015,0.625281	0.08704598891039775
myeloid_DC	NFkB_broad_innate	score_NFkB_broad_innate_mean_log1p_mean	4	0.21473008394241333	0.20778715093116357	0.10389357546558178	-0.1159056414407415	0.5453658093255682	2.066827356553436	0.13063839681043005	3	1	0.0912235,0.398262,0.383195,-0.0137607	0.18088393404521083
myeloid_DC	immune_proxy	score_immune_proxy_mean_log1p_mean	4	0.1212119460105896	0.03555733786253386	0.01777866893126693	0.06463228675741692	0.17779160526376228	6.817830203104631	0.006454751158632929	4	0	0.127194,0.106687,0.0835927,0.167375	0.05163800926906343
myeloid_DC	IFN_responsive	score_IFN_responsive_mean_log1p_mean	4	0.0963544026017189	0.010968433889185692	0.005484216944592846	0.0789011766490251	0.1138076285544127	17.56940025808413	0.00040193707906762836	4	0	0.111062,0.0970654,0.0921974,0.0850928	0.01495751521006537
myeloid_DC	STING_core	score_STING_core_mean_log1p_mean	4	0.07012132182717323	0.009818112485516643	0.0049090562427583214	0.05449851392497709	0.08574412972936937	14.284073834072265	0.0007435400849970476	4	0	0.0687875,0.0784278,0.0764865,0.0567836	0.01495751521006537
myeloid_DC	proximal_bridge	score_proximal_bridge_mean_log1p_mean	4	0.053074318915605545	0.02321041880163969	0.011605209400819844	0.01614136313592268	0.09000727469528841	4.573318505726931	0.01961796170133203	4	0	0.0750419,0.0630754,0.0532544,0.0209256	0.0706246621247953
myeloid_DC	keratinocyte_differentiation	score_keratinocyte_differentiation_mean_log1p_mean	4	0.024198142811655998	0.13980353237792706	0.06990176618896353	-0.1982604747292166	0.2466567603525286	0.3461735537016593	0.7520680223387313	2	2	0.157978,-0.11229,-0.0795797,0.130684	0.803504273673825
myeloid_DC	proximal_only_STING	score_proximal_only_STING_mean_log1p_mean	4	-0.004026381298899651	0.008727256342677424	0.004363628171338712	-0.017913393650408435	0.009860631052609136	-0.9227141133027387	0.42420953324897315	2	2	-0.00972547,0.00225528,0.00452503,-0.0131604	0.5007063343266568
pericyte_smooth_muscle	keratinocyte_effector	score_keratinocyte_effector_mean_log1p_mean	4	0.8227750062942505	0.4887997772858263	0.24439988864291315	0.04498548367086197	1.600564528917639	3.3665113796200923	0.043522994455198874	4	0	1.42493,0.460273,0.391449,1.01445	0.08704598891039775
pericyte_smooth_muscle	myeloid_neutrophil	score_myeloid_neutrophil_mean_log1p_mean	4	0.602367028594017	0.3543022887868534	0.1771511443934267	0.0385930236423756	1.1661410335456583	3.4002999566079475	0.04245196369990456	4	0	1.0355,0.337156,0.289765,0.74705	0.08704598891039775
pericyte_smooth_muscle	IFN_responsive	score_IFN_responsive_mean_log1p_mean	4	0.10582895204424858	0.02096205826124652	0.01048102913062326	0.07247363961192568	0.13918426447657148	10.097190908003459	0.0020689154073887306	4	0	0.135907,0.092632,0.0904287,0.104348	0.024826984888664767
pericyte_smooth_muscle	STING_core	score_STING_core_mean_log1p_mean	4	0.07283679023385048	0.011064006720677198	0.005532003360338599	0.05523148657892385	0.09044209388877711	13.166439983758856	0.0009464977607155575	4	0	0.0889197,0.0708727,0.0673664,0.0641884	0.01495751521006537
pericyte_smooth_muscle	keratinocyte_differentiation	score_keratinocyte_differentiation_mean_log1p_mean	4	0.06502996012568474	0.16161157229179623	0.08080578614589812	-0.19213011543987413	0.3221900356912436	0.8047686091225017	0.47982282400146425	2	2	0.245893,-0.0748263,-0.0678186,0.156871	0.5572136020662165
pericyte_smooth_muscle	proximal_bridge	score_proximal_bridge_mean_log1p_mean	4	0.05151171609759331	0.00807455505698661	0.004037277528493305	0.03866329714363485	0.06436013505155176	12.759022815262655	0.0010387163340323175	4	0	0.0416088,0.0562906,0.0485256,0.0596218	0.01495751521006537
pericyte_smooth_muscle	immune_proxy	score_immune_proxy_mean_log1p_mean	4	0.029631405137479305	0.007066935287177808	0.003533467643588904	0.018386334090300268	0.04087647618465834	8.385927968306797	0.003556478515575046	4	0	0.0390322,0.0303868,0.0223963,0.0267103	0.03658092187448619
pericyte_smooth_muscle	proximal_only_STING	score_proximal_only_STING_mean_log1p_mean	4	-0.018604237586259842	0.01133551730352108	0.00566775865176054	-0.03664157516679494	-0.0005669000057247423	-3.282468208218592	0.04633968473028283	0	4	-0.0175589,-0.00770357,-0.014723,-0.0344315	0.08769675092149291
pericyte_smooth_muscle	NFkB_broad_innate	score_NFkB_broad_innate_mean_log1p_mean	4	-0.12999488413333893	0.06961540306376417	0.03480770153188208	-0.24076852526889514	-0.01922124299778273	-3.7346586649586797	0.03346730279211957	0	4	-0.217789,-0.0699338,-0.0784504,-0.153807	0.08413441087139364
