## supplemental informations for "Branch-resolved IFN/STING-linked lesion-state architecture in psoriasis: multi-cohort derivation, held-out bulk replication and single-cell context analysis": GSE228421_celltype_baseline_paired_patient_deltas_v1.tsv

patient	broad_celltype	branch	score_column	lesional_score	nonlesional_score	delta_L_minus_NL
P1	T_NK_cell	STING_core	score_STING_core_mean_log1p_mean	0.2016075849533081	0.16362088918685913	0.037986695766448975
P4	T_NK_cell	STING_core	score_STING_core_mean_log1p_mean	0.2392415702342987	0.18375247716903687	0.05548909306526184
P1	endothelial	STING_core	score_STING_core_mean_log1p_mean	0.20685940980911255	0.22238409519195557	-0.015524685382843018
P2	endothelial	STING_core	score_STING_core_mean_log1p_mean	0.22588147222995758	0.23021304607391357	-0.004331573843955994
P3	endothelial	STING_core	score_STING_core_mean_log1p_mean	0.18130558729171753	0.18647129833698273	-0.005165711045265198
P4	endothelial	STING_core	score_STING_core_mean_log1p_mean	0.30037304759025574	0.2755622863769531	0.024810761213302612
P1	fibroblast	STING_core	score_STING_core_mean_log1p_mean	0.19416958093643188	0.1300252079963684	0.06414437294006348
P2	fibroblast	STING_core	score_STING_core_mean_log1p_mean	0.19053412973880768	0.13158078491687775	0.05895334482192993
P3	fibroblast	STING_core	score_STING_core_mean_log1p_mean	0.16159160435199738	0.10291431099176407	0.05867729336023331
P4	fibroblast	STING_core	score_STING_core_mean_log1p_mean	0.183083638548851	0.1571674793958664	0.02591615915298462
P1	keratinocyte	STING_core	score_STING_core_mean_log1p_mean	0.19656918942928314	0.07333941012620926	0.12322977930307388
P2	keratinocyte	STING_core	score_STING_core_mean_log1p_mean	0.179976686835289	0.09261134266853333	0.08736534416675568
P3	keratinocyte	STING_core	score_STING_core_mean_log1p_mean	0.155695840716362	0.07408793270587921	0.08160790801048279
P4	keratinocyte	STING_core	score_STING_core_mean_log1p_mean	0.2777451276779175	0.07618670165538788	0.2015584260225296
P1	mast_cell	STING_core	score_STING_core_mean_log1p_mean	0.10193134844303131	0.05065770819783211	0.051273640245199203
P2	mast_cell	STING_core	score_STING_core_mean_log1p_mean	0.07358884066343307	0.0388554222881794	0.03473341837525368
P4	mast_cell	STING_core	score_STING_core_mean_log1p_mean	0.08373767137527466	0.06243547052145004	0.021302200853824615
P1	melanocyte	STING_core	score_STING_core_mean_log1p_mean	0.24340015649795532	0.1104498878121376	0.13295027613639832
P2	melanocyte	STING_core	score_STING_core_mean_log1p_mean	0.21674706041812897	0.10660402476787567	0.1101430356502533
P3	melanocyte	STING_core	score_STING_core_mean_log1p_mean	0.16902287304401398	0.07245641946792603	0.09656645357608795
P4	melanocyte	STING_core	score_STING_core_mean_log1p_mean	0.3466815948486328	0.11690567433834076	0.22977592051029205
P1	myeloid_DC	STING_core	score_STING_core_mean_log1p_mean	0.17851707339286804	0.1097295805811882	0.06878749281167984
P2	myeloid_DC	STING_core	score_STING_core_mean_log1p_mean	0.18489784002304077	0.10647008568048477	0.078427754342556
P3	myeloid_DC	STING_core	score_STING_core_mean_log1p_mean	0.163697749376297	0.08721129596233368	0.07648645341396332
P4	myeloid_DC	STING_core	score_STING_core_mean_log1p_mean	0.18458791077136993	0.12780432403087616	0.056783586740493774
P1	pericyte_smooth_muscle	STING_core	score_STING_core_mean_log1p_mean	0.23013836145401	0.14121867716312408	0.08891968429088593
P2	pericyte_smooth_muscle	STING_core	score_STING_core_mean_log1p_mean	0.22308436036109924	0.15221169590950012	0.07087266445159912
P3	pericyte_smooth_muscle	STING_core	score_STING_core_mean_log1p_mean	0.1936827301979065	0.1263163536787033	0.06736637651920319
P4	pericyte_smooth_muscle	STING_core	score_STING_core_mean_log1p_mean	0.24503102898597717	0.1808425933122635	0.06418843567371368
P1	T_NK_cell	proximal_only_STING	score_proximal_only_STING_mean_log1p_mean	0.12455818802118301	0.12715750932693481	-0.0025993213057518005
P4	T_NK_cell	proximal_only_STING	score_proximal_only_STING_mean_log1p_mean	0.13580967485904694	0.12482543289661407	0.010984241962432861
P1	endothelial	proximal_only_STING	score_proximal_only_STING_mean_log1p_mean	0.23150964081287384	0.2910107970237732	-0.05950115621089935
P2	endothelial	proximal_only_STING	score_proximal_only_STING_mean_log1p_mean	0.24203316867351532	0.24870973825454712	-0.006676569581031799
P3	endothelial	proximal_only_STING	score_proximal_only_STING_mean_log1p_mean	0.19282519817352295	0.19609390199184418	-0.003268703818321228
P4	endothelial	proximal_only_STING	score_proximal_only_STING_mean_log1p_mean	0.28407177329063416	0.31752216815948486	-0.03345039486885071
P1	fibroblast	proximal_only_STING	score_proximal_only_STING_mean_log1p_mean	0.14692476391792297	0.1622120887041092	-0.015287324786186218
P2	fibroblast	proximal_only_STING	score_proximal_only_STING_mean_log1p_mean	0.1607939451932907	0.15013331174850464	0.010660633444786072
P3	fibroblast	proximal_only_STING	score_proximal_only_STING_mean_log1p_mean	0.13208776712417603	0.11441224068403244	0.017675526440143585
P4	fibroblast	proximal_only_STING	score_proximal_only_STING_mean_log1p_mean	0.17326822876930237	0.183865025639534	-0.010596796870231628
P1	keratinocyte	proximal_only_STING	score_proximal_only_STING_mean_log1p_mean	0.13137708604335785	0.11674069613218307	0.014636389911174774
P2	keratinocyte	proximal_only_STING	score_proximal_only_STING_mean_log1p_mean	0.1611243486404419	0.13401637971401215	0.02710796892642975
P3	keratinocyte	proximal_only_STING	score_proximal_only_STING_mean_log1p_mean	0.13739553093910217	0.10649139434099197	0.0309041365981102
P4	keratinocyte	proximal_only_STING	score_proximal_only_STING_mean_log1p_mean	0.1619497537612915	0.11959370225667953	0.04235605150461197
P1	mast_cell	proximal_only_STING	score_proximal_only_STING_mean_log1p_mean	0.05963749811053276	0.06678784638643265	-0.007150348275899887
P2	mast_cell	proximal_only_STING	score_proximal_only_STING_mean_log1p_mean	0.07544275373220444	0.0385572649538517	0.03688548877835274
P4	mast_cell	proximal_only_STING	score_proximal_only_STING_mean_log1p_mean	0.06379722058773041	0.08714686334133148	-0.023349642753601074
P1	melanocyte	proximal_only_STING	score_proximal_only_STING_mean_log1p_mean	0.16308848559856415	0.14699000120162964	0.01609848439693451
P2	melanocyte	proximal_only_STING	score_proximal_only_STING_mean_log1p_mean	0.19420363008975983	0.1452181190252304	0.04898551106452942
P3	melanocyte	proximal_only_STING	score_proximal_only_STING_mean_log1p_mean	0.14130814373493195	0.09466306120157242	0.04664508253335953
P4	melanocyte	proximal_only_STING	score_proximal_only_STING_mean_log1p_mean	0.178346186876297	0.12341193109750748	0.05493425577878952
P1	myeloid_DC	proximal_only_STING	score_proximal_only_STING_mean_log1p_mean	0.11028764396905899	0.12001311033964157	-0.00972546637058258
P2	myeloid_DC	proximal_only_STING	score_proximal_only_STING_mean_log1p_mean	0.10686773806810379	0.10461246222257614	0.002255275845527649
P3	myeloid_DC	proximal_only_STING	score_proximal_only_STING_mean_log1p_mean	0.08436752110719681	0.07984249293804169	0.004525028169155121
P4	myeloid_DC	proximal_only_STING	score_proximal_only_STING_mean_log1p_mean	0.13651755452156067	0.14967791736125946	-0.013160362839698792
P1	pericyte_smooth_muscle	proximal_only_STING	score_proximal_only_STING_mean_log1p_mean	0.13168030977249146	0.14923924207687378	-0.017558932304382324
P2	pericyte_smooth_muscle	proximal_only_STING	score_proximal_only_STING_mean_log1p_mean	0.12525218725204468	0.13295575976371765	-0.007703572511672974
P3	pericyte_smooth_muscle	proximal_only_STING	score_proximal_only_STING_mean_log1p_mean	0.09311438351869583	0.10783737897872925	-0.014722995460033417
P4	pericyte_smooth_muscle	proximal_only_STING	score_proximal_only_STING_mean_log1p_mean	0.11443621665239334	0.148867666721344	-0.03443145006895065
P1	T_NK_cell	proximal_bridge	score_proximal_bridge_mean_log1p_mean	0.2363639920949936	0.20353734493255615	0.03282664716243744
P4	T_NK_cell	proximal_bridge	score_proximal_bridge_mean_log1p_mean	0.23910368978977203	0.2094852477312088	0.029618442058563232
P1	endothelial	proximal_bridge	score_proximal_bridge_mean_log1p_mean	0.246893972158432	0.2487838715314865	-0.0018898993730545044
P2	endothelial	proximal_bridge	score_proximal_bridge_mean_log1p_mean	0.25663942098617554	0.23499134182929993	0.02164807915687561
P3	endothelial	proximal_bridge	score_proximal_bridge_mean_log1p_mean	0.21635358035564423	0.18745292723178864	0.02890065312385559
P4	endothelial	proximal_bridge	score_proximal_bridge_mean_log1p_mean	0.32601967453956604	0.27912431955337524	0.046895354986190796
P1	fibroblast	proximal_bridge	score_proximal_bridge_mean_log1p_mean	0.27250421047210693	0.20044979453086853	0.0720544159412384
P2	fibroblast	proximal_bridge	score_proximal_bridge_mean_log1p_mean	0.26605379581451416	0.16413694620132446	0.1019168496131897
P3	fibroblast	proximal_bridge	score_proximal_bridge_mean_log1p_mean	0.2192661017179489	0.1269487887620926	0.09231731295585632
P4	fibroblast	proximal_bridge	score_proximal_bridge_mean_log1p_mean	0.2553997039794922	0.2142030894756317	0.041196614503860474
P1	keratinocyte	proximal_bridge	score_proximal_bridge_mean_log1p_mean	0.22898222506046295	0.1855098009109497	0.043472424149513245
P2	keratinocyte	proximal_bridge	score_proximal_bridge_mean_log1p_mean	0.25699126720428467	0.2116829752922058	0.04530829191207886
P3	keratinocyte	proximal_bridge	score_proximal_bridge_mean_log1p_mean	0.2231663018465042	0.17241206765174866	0.050754234194755554
P4	keratinocyte	proximal_bridge	score_proximal_bridge_mean_log1p_mean	0.3063356280326843	0.19055166840553284	0.11578395962715149
P1	mast_cell	proximal_bridge	score_proximal_bridge_mean_log1p_mean	0.12907704710960388	0.09521140903234482	0.033865638077259064
P2	mast_cell	proximal_bridge	score_proximal_bridge_mean_log1p_mean	0.1202910915017128	0.07862057536840439	0.04167051613330841
P4	mast_cell	proximal_bridge	score_proximal_bridge_mean_log1p_mean	0.10923034697771072	0.10537206381559372	0.0038582831621170044
P1	melanocyte	proximal_bridge	score_proximal_bridge_mean_log1p_mean	0.3398183286190033	0.22546784579753876	0.11435048282146454
P2	melanocyte	proximal_bridge	score_proximal_bridge_mean_log1p_mean	0.2957310378551483	0.20374225080013275	0.09198878705501556
P3	melanocyte	proximal_bridge	score_proximal_bridge_mean_log1p_mean	0.23976252973079681	0.14386935532093048	0.09589317440986633
P4	melanocyte	proximal_bridge	score_proximal_bridge_mean_log1p_mean	0.3792724013328552	0.1702917367219925	0.20898066461086273
P1	myeloid_DC	proximal_bridge	score_proximal_bridge_mean_log1p_mean	0.2502233684062958	0.17518149316310883	0.07504187524318695
P2	myeloid_DC	proximal_bridge	score_proximal_bridge_mean_log1p_mean	0.24044063687324524	0.17736519873142242	0.06307543814182281
P3	myeloid_DC	proximal_bridge	score_proximal_bridge_mean_log1p_mean	0.19599983096122742	0.14274543523788452	0.053254395723342896
P4	myeloid_DC	proximal_bridge	score_proximal_bridge_mean_log1p_mean	0.25480473041534424	0.23387916386127472	0.02092556655406952
P1	pericyte_smooth_muscle	proximal_bridge	score_proximal_bridge_mean_log1p_mean	0.2397768646478653	0.19816803932189941	0.04160882532596588
P2	pericyte_smooth_muscle	proximal_bridge	score_proximal_bridge_mean_log1p_mean	0.21848413348197937	0.16219349205493927	0.0562906414270401
P3	pericyte_smooth_muscle	proximal_bridge	score_proximal_bridge_mean_log1p_mean	0.17937442660331726	0.13084881007671356	0.0485256165266037
P4	pericyte_smooth_muscle	proximal_bridge	score_proximal_bridge_mean_log1p_mean	0.22840434312820435	0.1687825620174408	0.05962178111076355
P1	T_NK_cell	IFN_responsive	score_IFN_responsive_mean_log1p_mean	0.15234531462192535	0.09171569347381592	0.060629621148109436
P4	T_NK_cell	IFN_responsive	score_IFN_responsive_mean_log1p_mean	0.1976267695426941	0.11542259901762009	0.082204170525074
P1	endothelial	IFN_responsive	score_IFN_responsive_mean_log1p_mean	0.12594619393348694	0.10908879339694977	0.01685740053653717
P2	endothelial	IFN_responsive	score_IFN_responsive_mean_log1p_mean	0.18595679104328156	0.1998375654220581	-0.01388077437877655
P3	endothelial	IFN_responsive	score_IFN_responsive_mean_log1p_mean	0.15055547654628754	0.16505585610866547	-0.01450037956237793
P4	endothelial	IFN_responsive	score_IFN_responsive_mean_log1p_mean	0.2422054558992386	0.17546476423740387	0.06674069166183472
P1	fibroblast	IFN_responsive	score_IFN_responsive_mean_log1p_mean	0.16947264969348907	0.05971747636795044	0.10975517332553864
P2	fibroblast	IFN_responsive	score_IFN_responsive_mean_log1p_mean	0.15600131452083588	0.06567893922328949	0.09032237529754639
P3	fibroblast	IFN_responsive	score_IFN_responsive_mean_log1p_mean	0.13131225109100342	0.05265114828944206	0.07866109907627106
P4	fibroblast	IFN_responsive	score_IFN_responsive_mean_log1p_mean	0.12713748216629028	0.07527565956115723	0.05186182260513306
P1	keratinocyte	IFN_responsive	score_IFN_responsive_mean_log1p_mean	0.24108396470546722	0.026032865047454834	0.2150510996580124
P2	keratinocyte	IFN_responsive	score_IFN_responsive_mean_log1p_mean	0.2070382982492447	0.04916513338685036	0.15787316858768463
P3	keratinocyte	IFN_responsive	score_IFN_responsive_mean_log1p_mean	0.17825016379356384	0.039457399398088455	0.13879276812076569
P4	keratinocyte	IFN_responsive	score_IFN_responsive_mean_log1p_mean	0.4105706512928009	0.028028301894664764	0.38254234194755554
P1	mast_cell	IFN_responsive	score_IFN_responsive_mean_log1p_mean	0.13377591967582703	0.015411808155477047	0.1183641105890274
P2	mast_cell	IFN_responsive	score_IFN_responsive_mean_log1p_mean	0.04994260147213936	0.018186088651418686	0.03175651282072067
P4	mast_cell	IFN_responsive	score_IFN_responsive_mean_log1p_mean	0.0834486335515976	0.016674285754561424	0.06677434593439102
P1	melanocyte	IFN_responsive	score_IFN_responsive_mean_log1p_mean	0.39673715829849243	0.07144281268119812	0.3252943456172943
P2	melanocyte	IFN_responsive	score_IFN_responsive_mean_log1p_mean	0.3360914885997772	0.08504150807857513	0.2510499954223633
P3	melanocyte	IFN_responsive	score_IFN_responsive_mean_log1p_mean	0.28057199716567993	0.06982722133398056	0.21074476838111877
P4	melanocyte	IFN_responsive	score_IFN_responsive_mean_log1p_mean	0.5687111616134644	0.08210106194019318	0.4866101145744324
P1	myeloid_DC	IFN_responsive	score_IFN_responsive_mean_log1p_mean	0.16469386219978333	0.05363195389509201	0.11106190830469131
P2	myeloid_DC	IFN_responsive	score_IFN_responsive_mean_log1p_mean	0.1506272554397583	0.053561802953481674	0.09706544876098633
P3	myeloid_DC	IFN_responsive	score_IFN_responsive_mean_log1p_mean	0.13947667181491852	0.04727926105260849	0.09219741076231003
P4	myeloid_DC	IFN_responsive	score_IFN_responsive_mean_log1p_mean	0.14283105731010437	0.05773821845650673	0.08509284257888794
P1	pericyte_smooth_muscle	IFN_responsive	score_IFN_responsive_mean_log1p_mean	0.20319823920726776	0.06729097664356232	0.13590726256370544
P2	pericyte_smooth_muscle	IFN_responsive	score_IFN_responsive_mean_log1p_mean	0.17572817206382751	0.08309613913297653	0.09263203293085098
P3	pericyte_smooth_muscle	IFN_responsive	score_IFN_responsive_mean_log1p_mean	0.15935419499874115	0.06892544776201248	0.09042874723672867
P4	pericyte_smooth_muscle	IFN_responsive	score_IFN_responsive_mean_log1p_mean	0.20682008564472198	0.10247232019901276	0.10434776544570923
P1	T_NK_cell	NFkB_broad_innate	score_NFkB_broad_innate_mean_log1p_mean	0.761322021484375	0.8570259213447571	-0.09570389986038208
P4	T_NK_cell	NFkB_broad_innate	score_NFkB_broad_innate_mean_log1p_mean	0.7812338471412659	0.7400214672088623	0.041212379932403564
P1	endothelial	NFkB_broad_innate	score_NFkB_broad_innate_mean_log1p_mean	0.8826725482940674	1.051455020904541	-0.16878247261047363
P2	endothelial	NFkB_broad_innate	score_NFkB_broad_innate_mean_log1p_mean	1.0279009342193604	1.0396373271942139	-0.011736392974853516
P3	endothelial	NFkB_broad_innate	score_NFkB_broad_innate_mean_log1p_mean	1.0055351257324219	1.028163194656372	-0.022628068923950195
P4	endothelial	NFkB_broad_innate	score_NFkB_broad_innate_mean_log1p_mean	0.9016116857528687	1.1320836544036865	-0.23047196865081787
P1	fibroblast	NFkB_broad_innate	score_NFkB_broad_innate_mean_log1p_mean	0.9441869258880615	0.7546079158782959	0.18957901000976562
P2	fibroblast	NFkB_broad_innate	score_NFkB_broad_innate_mean_log1p_mean	0.8687627911567688	0.7816027998924255	0.08715999126434326
P3	fibroblast	NFkB_broad_innate	score_NFkB_broad_innate_mean_log1p_mean	0.8230034112930298	0.7503830194473267	0.07262039184570312
P4	fibroblast	NFkB_broad_innate	score_NFkB_broad_innate_mean_log1p_mean	0.8791236281394958	0.8214545249938965	0.057669103145599365
P1	keratinocyte	NFkB_broad_innate	score_NFkB_broad_innate_mean_log1p_mean	0.25234150886535645	0.3502679765224457	-0.09792646765708923
P2	keratinocyte	NFkB_broad_innate	score_NFkB_broad_innate_mean_log1p_mean	0.24408261477947235	0.38236376643180847	-0.13828115165233612
P3	keratinocyte	NFkB_broad_innate	score_NFkB_broad_innate_mean_log1p_mean	0.2204643040895462	0.35024821758270264	-0.12978391349315643
P4	keratinocyte	NFkB_broad_innate	score_NFkB_broad_innate_mean_log1p_mean	0.17175550758838654	0.5000479221343994	-0.3282924294471741
P1	mast_cell	NFkB_broad_innate	score_NFkB_broad_innate_mean_log1p_mean	0.5507294535636902	0.6765691041946411	-0.12583965063095093
P2	mast_cell	NFkB_broad_innate	score_NFkB_broad_innate_mean_log1p_mean	0.6408436298370361	0.725616991519928	-0.08477336168289185
P4	mast_cell	NFkB_broad_innate	score_NFkB_broad_innate_mean_log1p_mean	0.7222301959991455	0.8122859597206116	-0.09005576372146606
P1	melanocyte	NFkB_broad_innate	score_NFkB_broad_innate_mean_log1p_mean	0.2673538625240326	0.2920740842819214	-0.024720221757888794
P2	melanocyte	NFkB_broad_innate	score_NFkB_broad_innate_mean_log1p_mean	0.2868758738040924	0.2209521383047104	0.06592373549938202
P3	melanocyte	NFkB_broad_innate	score_NFkB_broad_innate_mean_log1p_mean	0.25245049595832825	0.18312349915504456	0.06932699680328369
P4	melanocyte	NFkB_broad_innate	score_NFkB_broad_innate_mean_log1p_mean	0.2774249315261841	0.3067661225795746	-0.029341191053390503
P1	myeloid_DC	NFkB_broad_innate	score_NFkB_broad_innate_mean_log1p_mean	1.3805326223373413	1.2893091440200806	0.09122347831726074
P2	myeloid_DC	NFkB_broad_innate	score_NFkB_broad_innate_mean_log1p_mean	1.57710862159729	1.1788462400436401	0.3982623815536499
P3	myeloid_DC	NFkB_broad_innate	score_NFkB_broad_innate_mean_log1p_mean	1.509366512298584	1.126171350479126	0.383195161819458
P4	myeloid_DC	NFkB_broad_innate	score_NFkB_broad_innate_mean_log1p_mean	1.0074889659881592	1.0212496519088745	-0.013760685920715332
P1	pericyte_smooth_muscle	NFkB_broad_innate	score_NFkB_broad_innate_mean_log1p_mean	0.7001445889472961	0.9179331660270691	-0.21778857707977295
P2	pericyte_smooth_muscle	NFkB_broad_innate	score_NFkB_broad_innate_mean_log1p_mean	0.8290888667106628	0.89902263879776	-0.06993377208709717
P3	pericyte_smooth_muscle	NFkB_broad_innate	score_NFkB_broad_innate_mean_log1p_mean	0.7799718379974365	0.8584222197532654	-0.07845038175582886
P4	pericyte_smooth_muscle	NFkB_broad_innate	score_NFkB_broad_innate_mean_log1p_mean	0.7709124684333801	0.9247192740440369	-0.15380680561065674
P1	T_NK_cell	keratinocyte_effector	score_keratinocyte_effector_mean_log1p_mean	1.6314895153045654	0.04848461598157883	1.5830049514770508
P4	T_NK_cell	keratinocyte_effector	score_keratinocyte_effector_mean_log1p_mean	1.3222019672393799	0.08565470576286316	1.2365472316741943
P1	endothelial	keratinocyte_effector	score_keratinocyte_effector_mean_log1p_mean	1.3264065980911255	0.005037865601480007	1.32136869430542
P2	endothelial	keratinocyte_effector	score_keratinocyte_effector_mean_log1p_mean	0.4991096258163452	0.07971880584955215	0.41939082741737366
P3	endothelial	keratinocyte_effector	score_keratinocyte_effector_mean_log1p_mean	0.38937127590179443	0.05977887660264969	0.32959240674972534
P4	endothelial	keratinocyte_effector	score_keratinocyte_effector_mean_log1p_mean	1.008959412574768	0.027986260131001472	0.9809731245040894
P1	fibroblast	keratinocyte_effector	score_keratinocyte_effector_mean_log1p_mean	1.213854193687439	0.005275269504636526	1.2085789442062378
P2	fibroblast	keratinocyte_effector	score_keratinocyte_effector_mean_log1p_mean	0.46304255723953247	0.09488650411367416	0.3681560456752777
P3	fibroblast	keratinocyte_effector	score_keratinocyte_effector_mean_log1p_mean	0.37806588411331177	0.06993100047111511	0.30813488364219666
P4	fibroblast	keratinocyte_effector	score_keratinocyte_effector_mean_log1p_mean	0.9289270639419556	0.028232568874955177	0.9006944894790649
P1	keratinocyte	keratinocyte_effector	score_keratinocyte_effector_mean_log1p_mean	2.5827853679656982	0.06949280947446823	2.5132925510406494
P2	keratinocyte	keratinocyte_effector	score_keratinocyte_effector_mean_log1p_mean	2.4099411964416504	1.3170233964920044	1.092917799949646
P3	keratinocyte	keratinocyte_effector	score_keratinocyte_effector_mean_log1p_mean	2.401930093765259	1.2954860925674438	1.106444001197815
P4	keratinocyte	keratinocyte_effector	score_keratinocyte_effector_mean_log1p_mean	2.174748659133911	0.23965078592300415	1.9350979328155518
P1	mast_cell	keratinocyte_effector	score_keratinocyte_effector_mean_log1p_mean	2.3979432582855225	0.015798795968294144	2.3821444511413574
P2	mast_cell	keratinocyte_effector	score_keratinocyte_effector_mean_log1p_mean	0.9216889142990112	0.25659531354904175	0.6650936007499695
P4	mast_cell	keratinocyte_effector	score_keratinocyte_effector_mean_log1p_mean	1.1540813446044922	0.035384539514780045	1.1186968088150024
P1	melanocyte	keratinocyte_effector	score_keratinocyte_effector_mean_log1p_mean	1.4696106910705566	0.003084394382312894	1.4665262699127197
P2	melanocyte	keratinocyte_effector	score_keratinocyte_effector_mean_log1p_mean	0.5108237862586975	0.1500680148601532	0.3607557713985443
P3	melanocyte	keratinocyte_effector	score_keratinocyte_effector_mean_log1p_mean	0.4590771496295929	0.13508129119873047	0.3239958584308624
P4	melanocyte	keratinocyte_effector	score_keratinocyte_effector_mean_log1p_mean	0.9053189158439636	0.035319067537784576	0.8699998259544373
P1	myeloid_DC	keratinocyte_effector	score_keratinocyte_effector_mean_log1p_mean	1.2916984558105469	0.054912250488996506	1.2367862462997437
P2	myeloid_DC	keratinocyte_effector	score_keratinocyte_effector_mean_log1p_mean	0.6598471403121948	0.21599137783050537	0.44385576248168945
P3	myeloid_DC	keratinocyte_effector	score_keratinocyte_effector_mean_log1p_mean	0.570317268371582	0.1893874853849411	0.38092976808547974
P4	myeloid_DC	keratinocyte_effector	score_keratinocyte_effector_mean_log1p_mean	1.0016309022903442	0.08796150982379913	0.9136694073677063
P1	pericyte_smooth_muscle	keratinocyte_effector	score_keratinocyte_effector_mean_log1p_mean	1.4331867694854736	0.008260997012257576	1.4249258041381836
P2	pericyte_smooth_muscle	keratinocyte_effector	score_keratinocyte_effector_mean_log1p_mean	0.6147961616516113	0.15452350676059723	0.4602726697921753
P3	pericyte_smooth_muscle	keratinocyte_effector	score_keratinocyte_effector_mean_log1p_mean	0.5296400785446167	0.1381908804178238	0.3914492130279541
P4	pericyte_smooth_muscle	keratinocyte_effector	score_keratinocyte_effector_mean_log1p_mean	1.0522475242614746	0.037795208394527435	1.014452338218689
P1	T_NK_cell	myeloid_neutrophil	score_myeloid_neutrophil_mean_log1p_mean	1.0985404253005981	0.021066028624773026	1.0774743556976318
P4	T_NK_cell	myeloid_neutrophil	score_myeloid_neutrophil_mean_log1p_mean	0.9056757092475891	0.05541318282485008	0.8502625226974487
P1	endothelial	myeloid_neutrophil	score_myeloid_neutrophil_mean_log1p_mean	0.974334716796875	0.04195496067404747	0.9323797821998596
P2	endothelial	myeloid_neutrophil	score_myeloid_neutrophil_mean_log1p_mean	0.42272648215293884	0.09452804923057556	0.3281984329223633
P3	endothelial	myeloid_neutrophil	score_myeloid_neutrophil_mean_log1p_mean	0.3442573845386505	0.07812557369470596	0.26613181829452515
P4	endothelial	myeloid_neutrophil	score_myeloid_neutrophil_mean_log1p_mean	0.797412097454071	0.08076483756303787	0.7166472673416138
P1	fibroblast	myeloid_neutrophil	score_myeloid_neutrophil_mean_log1p_mean	0.9343534111976624	0.01641855575144291	0.9179348349571228
P2	fibroblast	myeloid_neutrophil	score_myeloid_neutrophil_mean_log1p_mean	0.37780526280403137	0.08175166696310043	0.29605358839035034
P3	fibroblast	myeloid_neutrophil	score_myeloid_neutrophil_mean_log1p_mean	0.31572476029396057	0.060486551374197006	0.25523820519447327
P4	fibroblast	myeloid_neutrophil	score_myeloid_neutrophil_mean_log1p_mean	0.7711513042449951	0.057819511741399765	0.7133318185806274
P1	keratinocyte	myeloid_neutrophil	score_myeloid_neutrophil_mean_log1p_mean	1.754442572593689	0.0651739239692688	1.6892685890197754
P2	keratinocyte	myeloid_neutrophil	score_myeloid_neutrophil_mean_log1p_mean	1.659111499786377	0.985386073589325	0.673725426197052
P3	keratinocyte	myeloid_neutrophil	score_myeloid_neutrophil_mean_log1p_mean	1.654224157333374	0.9700538516044617	0.6841703057289124
P4	keratinocyte	myeloid_neutrophil	score_myeloid_neutrophil_mean_log1p_mean	1.591643214225769	0.1951829046010971	1.3964602947235107
P1	mast_cell	myeloid_neutrophil	score_myeloid_neutrophil_mean_log1p_mean	1.6309467554092407	0.03547143191099167	1.5954753160476685
P2	mast_cell	myeloid_neutrophil	score_myeloid_neutrophil_mean_log1p_mean	0.6659944653511047	0.1966256946325302	0.46936875581741333
P4	mast_cell	myeloid_neutrophil	score_myeloid_neutrophil_mean_log1p_mean	0.874378502368927	0.03145723417401314	0.842921257019043
P1	melanocyte	myeloid_neutrophil	score_myeloid_neutrophil_mean_log1p_mean	1.0634164810180664	0.011799301020801067	1.05161714553833
P2	melanocyte	myeloid_neutrophil	score_myeloid_neutrophil_mean_log1p_mean	0.3916138708591461	0.12189796566963196	0.26971590518951416
P3	melanocyte	myeloid_neutrophil	score_myeloid_neutrophil_mean_log1p_mean	0.35027626156806946	0.10347303003072739	0.24680322408676147
P4	melanocyte	myeloid_neutrophil	score_myeloid_neutrophil_mean_log1p_mean	0.6779612898826599	0.052374593913555145	0.6255866885185242
P1	myeloid_DC	myeloid_neutrophil	score_myeloid_neutrophil_mean_log1p_mean	1.3971800804138184	0.6127718091011047	0.7844082713127136
P2	myeloid_DC	myeloid_neutrophil	score_myeloid_neutrophil_mean_log1p_mean	1.001319169998169	0.7237867116928101	0.2775324583053589
P3	myeloid_DC	myeloid_neutrophil	score_myeloid_neutrophil_mean_log1p_mean	0.923042893409729	0.707027792930603	0.21601510047912598
P4	myeloid_DC	myeloid_neutrophil	score_myeloid_neutrophil_mean_log1p_mean	1.1620283126831055	0.5367476940155029	0.6252806186676025
P1	pericyte_smooth_muscle	myeloid_neutrophil	score_myeloid_neutrophil_mean_log1p_mean	1.0516672134399414	0.016171179711818695	1.0354959964752197
P2	pericyte_smooth_muscle	myeloid_neutrophil	score_myeloid_neutrophil_mean_log1p_mean	0.456694632768631	0.11953814327716827	0.3371564745903015
P3	pericyte_smooth_muscle	myeloid_neutrophil	score_myeloid_neutrophil_mean_log1p_mean	0.3963153660297394	0.1065499559044838	0.2897654175758362
P4	pericyte_smooth_muscle	myeloid_neutrophil	score_myeloid_neutrophil_mean_log1p_mean	0.8056932687759399	0.05864303559064865	0.7470502257347107
P1	T_NK_cell	immune_proxy	score_immune_proxy_mean_log1p_mean	0.8448161482810974	0.7508884072303772	0.09392774105072021
P4	T_NK_cell	immune_proxy	score_immune_proxy_mean_log1p_mean	0.8207567930221558	0.8008161783218384	0.019940614700317383
P1	endothelial	immune_proxy	score_immune_proxy_mean_log1p_mean	0.5561811923980713	0.6520861983299255	-0.09590500593185425
P2	endothelial	immune_proxy	score_immune_proxy_mean_log1p_mean	0.7309889793395996	0.7469378113746643	-0.015948832035064697
P3	endothelial	immune_proxy	score_immune_proxy_mean_log1p_mean	0.6948645114898682	0.7115942239761353	-0.01672971248626709
P4	endothelial	immune_proxy	score_immune_proxy_mean_log1p_mean	0.5721572637557983	0.7675049901008606	-0.19534772634506226
P1	fibroblast	immune_proxy	score_immune_proxy_mean_log1p_mean	0.07839342951774597	0.0486251562833786	0.02976827323436737
P2	fibroblast	immune_proxy	score_immune_proxy_mean_log1p_mean	0.06163312867283821	0.027779238298535347	0.033853888511657715
P3	fibroblast	immune_proxy	score_immune_proxy_mean_log1p_mean	0.0494951494038105	0.0233924500644207	0.0261026993393898
P4	fibroblast	immune_proxy	score_immune_proxy_mean_log1p_mean	0.10688941180706024	0.10184317082166672	0.005046240985393524
P1	keratinocyte	immune_proxy	score_immune_proxy_mean_log1p_mean	0.0697920024394989	0.015867510810494423	0.05392449349164963
P2	keratinocyte	immune_proxy	score_immune_proxy_mean_log1p_mean	0.10194569081068039	0.025888487696647644	0.07605720311403275
P3	keratinocyte	immune_proxy	score_immune_proxy_mean_log1p_mean	0.09013926982879639	0.01995965465903282	0.07017961144447327
P4	keratinocyte	immune_proxy	score_immune_proxy_mean_log1p_mean	0.0753730833530426	0.05178023502230644	0.02359284833073616
P1	mast_cell	immune_proxy	score_immune_proxy_mean_log1p_mean	0.21847857534885406	0.09414944797754288	0.12432912737131119
P2	mast_cell	immune_proxy	score_immune_proxy_mean_log1p_mean	0.35304126143455505	0.08290282636880875	0.2701384425163269
P4	mast_cell	immune_proxy	score_immune_proxy_mean_log1p_mean	0.18942394852638245	0.14700844883918762	0.042415499687194824
P1	melanocyte	immune_proxy	score_immune_proxy_mean_log1p_mean	0.2462058812379837	0.10129353404045105	0.14491234719753265
P2	melanocyte	immune_proxy	score_immune_proxy_mean_log1p_mean	0.26079437136650085	0.18576326966285706	0.0750311017036438
P3	melanocyte	immune_proxy	score_immune_proxy_mean_log1p_mean	0.2412928193807602	0.16349783539772034	0.07779498398303986
P4	melanocyte	immune_proxy	score_immune_proxy_mean_log1p_mean	0.1777040809392929	0.13179174065589905	0.04591234028339386
P1	myeloid_DC	immune_proxy	score_immune_proxy_mean_log1p_mean	1.8539711236953735	1.726777195930481	0.12719392776489258
P2	myeloid_DC	immune_proxy	score_immune_proxy_mean_log1p_mean	1.7919868230819702	1.6853002309799194	0.10668659210205078
P3	myeloid_DC	immune_proxy	score_immune_proxy_mean_log1p_mean	1.7451627254486084	1.6615700721740723	0.08359265327453613
P4	myeloid_DC	immune_proxy	score_immune_proxy_mean_log1p_mean	1.8758502006530762	1.7084755897521973	0.1673746109008789
P1	pericyte_smooth_muscle	immune_proxy	score_immune_proxy_mean_log1p_mean	0.058125391602516174	0.019093230366706848	0.039032161235809326
P2	pericyte_smooth_muscle	immune_proxy	score_immune_proxy_mean_log1p_mean	0.04393087700009346	0.01354402955621481	0.030386846512556076
P3	pericyte_smooth_muscle	immune_proxy	score_immune_proxy_mean_log1p_mean	0.03304334357380867	0.010647076182067394	0.0223962664604187
P4	pericyte_smooth_muscle	immune_proxy	score_immune_proxy_mean_log1p_mean	0.09812704473733902	0.0714166983962059	0.026710346341133118
P1	T_NK_cell	keratinocyte_differentiation	score_keratinocyte_differentiation_mean_log1p_mean	0.6300414204597473	0.3780684769153595	0.2519729435443878
P4	T_NK_cell	keratinocyte_differentiation	score_keratinocyte_differentiation_mean_log1p_mean	0.6945281028747559	0.4641394019126892	0.23038870096206665
P1	endothelial	keratinocyte_differentiation	score_keratinocyte_differentiation_mean_log1p_mean	0.5543614625930786	0.2790583372116089	0.2753031253814697
P2	endothelial	keratinocyte_differentiation	score_keratinocyte_differentiation_mean_log1p_mean	0.1603037267923355	0.21653667092323303	-0.05623294413089752
P3	endothelial	keratinocyte_differentiation	score_keratinocyte_differentiation_mean_log1p_mean	0.12322953343391418	0.15837319195270538	-0.0351436585187912
P4	endothelial	keratinocyte_differentiation	score_keratinocyte_differentiation_mean_log1p_mean	0.5775554180145264	0.3478964567184448	0.22965896129608154
P1	fibroblast	keratinocyte_differentiation	score_keratinocyte_differentiation_mean_log1p_mean	0.5196961760520935	0.30631446838378906	0.21338170766830444
P2	fibroblast	keratinocyte_differentiation	score_keratinocyte_differentiation_mean_log1p_mean	0.1884339600801468	0.24480830132961273	-0.05637434124946594
P3	fibroblast	keratinocyte_differentiation	score_keratinocyte_differentiation_mean_log1p_mean	0.15557478368282318	0.19406624138355255	-0.03849145770072937
P4	fibroblast	keratinocyte_differentiation	score_keratinocyte_differentiation_mean_log1p_mean	0.5486943125724792	0.3768262267112732	0.17186808586120605
P1	keratinocyte	keratinocyte_differentiation	score_keratinocyte_differentiation_mean_log1p_mean	1.0208775997161865	1.4876651763916016	-0.46678757667541504
P2	keratinocyte	keratinocyte_differentiation	score_keratinocyte_differentiation_mean_log1p_mean	0.7172635197639465	1.2420151233673096	-0.524751603603363
P3	keratinocyte	keratinocyte_differentiation	score_keratinocyte_differentiation_mean_log1p_mean	0.6939295530319214	1.210350751876831	-0.5164211988449097
P4	keratinocyte	keratinocyte_differentiation	score_keratinocyte_differentiation_mean_log1p_mean	0.9990593791007996	1.3906580209732056	-0.391598641872406
P1	mast_cell	keratinocyte_differentiation	score_keratinocyte_differentiation_mean_log1p_mean	0.8962639570236206	0.6585440635681152	0.23771989345550537
P2	mast_cell	keratinocyte_differentiation	score_keratinocyte_differentiation_mean_log1p_mean	0.2761141061782837	0.3918265104293823	-0.11571240425109863
P4	mast_cell	keratinocyte_differentiation	score_keratinocyte_differentiation_mean_log1p_mean	0.5105689764022827	0.3733281195163727	0.13724085688591003
P1	melanocyte	keratinocyte_differentiation	score_keratinocyte_differentiation_mean_log1p_mean	0.61546790599823	0.5722615718841553	0.04320633411407471
P2	melanocyte	keratinocyte_differentiation	score_keratinocyte_differentiation_mean_log1p_mean	0.24539151787757874	0.2977679669857025	-0.05237644910812378
P3	melanocyte	keratinocyte_differentiation	score_keratinocyte_differentiation_mean_log1p_mean	0.20844806730747223	0.2594626843929291	-0.05101461708545685
P4	melanocyte	keratinocyte_differentiation	score_keratinocyte_differentiation_mean_log1p_mean	0.5298938155174255	0.47164878249168396	0.05824503302574158
P1	myeloid_DC	keratinocyte_differentiation	score_keratinocyte_differentiation_mean_log1p_mean	0.4940934181213379	0.3361150324344635	0.1579783856868744
P2	myeloid_DC	keratinocyte_differentiation	score_keratinocyte_differentiation_mean_log1p_mean	0.13162927329540253	0.2439190000295639	-0.11228972673416138
P3	myeloid_DC	keratinocyte_differentiation	score_keratinocyte_differentiation_mean_log1p_mean	0.10535835474729538	0.18493804335594177	-0.07957968860864639
P4	myeloid_DC	keratinocyte_differentiation	score_keratinocyte_differentiation_mean_log1p_mean	0.5506206750869751	0.4199370741844177	0.13068360090255737
P1	pericyte_smooth_muscle	keratinocyte_differentiation	score_keratinocyte_differentiation_mean_log1p_mean	0.5986955761909485	0.35280221700668335	0.24589335918426514
P2	pericyte_smooth_muscle	keratinocyte_differentiation	score_keratinocyte_differentiation_mean_log1p_mean	0.20109869539737701	0.2759249806404114	-0.07482628524303436
P3	pericyte_smooth_muscle	keratinocyte_differentiation	score_keratinocyte_differentiation_mean_log1p_mean	0.1671924889087677	0.2350110411643982	-0.0678185522556305
P4	pericyte_smooth_muscle	keratinocyte_differentiation	score_keratinocyte_differentiation_mean_log1p_mean	0.5905724763870239	0.43370115756988525	0.15687131881713867
