## supplemental informations for "Branch-resolved IFN/STING-linked lesion-state architecture in psoriasis: multi-cohort derivation, held-out bulk replication and single-cell context analysis": GSE228421_celltype_branch_localization_v1.tsv

broad_celltype	n_cells	n_samples	n_patients	branch	score_column	mean_score	median_score	sd_score	detect_proxy_positive_fraction
B_plasma_cell	689	15	5	STING_core	score_STING_core_mean_log1p	0.19115811586380005	0.1771044284105301	0.16805198788642883	0.7024673439767779
B_plasma_cell	689	15	5	proximal_only_STING	score_proximal_only_STING_mean_log1p	0.11923851072788239	0.0	0.16741377115249634	0.4034833091436865
B_plasma_cell	689	15	5	proximal_bridge	score_proximal_bridge_mean_log1p	0.3516717255115509	0.3371391296386719	0.2184002697467804	0.8780841799709724
B_plasma_cell	689	15	5	IFN_responsive	score_IFN_responsive_mean_log1p	0.14085479080677032	0.11723750829696655	0.16289983689785004	0.602322206095791
B_plasma_cell	689	15	5	NFkB_broad_innate	score_NFkB_broad_innate_mean_log1p	0.9283082485198975	0.8203786611557007	0.6499323844909668	0.9317851959361393
B_plasma_cell	689	15	5	keratinocyte_effector	score_keratinocyte_effector_mean_log1p	0.8316944241523743	0.7383538484573364	0.5391085743904114	0.9637155297532656
B_plasma_cell	689	15	5	myeloid_neutrophil	score_myeloid_neutrophil_mean_log1p	0.8363741636276245	0.7795566320419312	0.4465140700340271	0.969521044992743
B_plasma_cell	689	15	5	immune_proxy	score_immune_proxy_mean_log1p	0.9694191813468933	0.9932530522346497	0.34288308024406433	0.9738751814223512
B_plasma_cell	689	15	5	keratinocyte_differentiation	score_keratinocyte_differentiation_mean_log1p	0.31919655203819275	0.2658652663230896	0.30864042043685913	0.7561683599419449
T_NK_cell	4266	17	5	STING_core	score_STING_core_mean_log1p	0.20064641535282135	0.19676265120506287	0.17380061745643616	0.6969057665260197
T_NK_cell	4266	17	5	proximal_only_STING	score_proximal_only_STING_mean_log1p	0.12461499124765396	0.0	0.19326578080654144	0.35419596812001874
T_NK_cell	4266	17	5	proximal_bridge	score_proximal_bridge_mean_log1p	0.23792673647403717	0.24132180213928223	0.21003462374210358	0.6760431317393343
T_NK_cell	4266	17	5	IFN_responsive	score_IFN_responsive_mean_log1p	0.14581522345542908	0.1496584713459015	0.15529491007328033	0.6012658227848101
T_NK_cell	4266	17	5	NFkB_broad_innate	score_NFkB_broad_innate_mean_log1p	0.7538137435913086	0.7427762150764465	0.4167154133319855	0.9308485700890764
T_NK_cell	4266	17	5	keratinocyte_effector	score_keratinocyte_effector_mean_log1p	0.7621878981590271	0.6927599906921387	0.7148282527923584	0.696671354899203
T_NK_cell	4266	17	5	myeloid_neutrophil	score_myeloid_neutrophil_mean_log1p	0.502686619758606	0.4241095781326294	0.48768988251686096	0.6544772620721988
T_NK_cell	4266	17	5	immune_proxy	score_immune_proxy_mean_log1p	0.8169398307800293	0.7932238578796387	0.4259350299835205	0.963666197843413
T_NK_cell	4266	17	5	keratinocyte_differentiation	score_keratinocyte_differentiation_mean_log1p	0.41809627413749695	0.34217730164527893	0.38437315821647644	0.7721518987341772
endothelial	18478	17	5	STING_core	score_STING_core_mean_log1p	0.2260165810585022	0.20486456155776978	0.1893271654844284	0.7428834289425262
endothelial	18478	17	5	proximal_only_STING	score_proximal_only_STING_mean_log1p	0.24124349653720856	0.244523823261261	0.24348455667495728	0.5951942850957895
endothelial	18478	17	5	proximal_bridge	score_proximal_bridge_mean_log1p	0.25140082836151123	0.2517106831073761	0.20112407207489014	0.7258902478623228
endothelial	18478	17	5	IFN_responsive	score_IFN_responsive_mean_log1p	0.16496269404888153	0.1306995451450348	0.19613169133663177	0.6027708626474727
endothelial	18478	17	5	NFkB_broad_innate	score_NFkB_broad_innate_mean_log1p	0.9174808263778687	0.8995510339736938	0.5293102860450745	0.9232600930836671
endothelial	18478	17	5	keratinocyte_effector	score_keratinocyte_effector_mean_log1p	0.5114185810089111	0.4336005449295044	0.49237343668937683	0.6838402424504817
endothelial	18478	17	5	myeloid_neutrophil	score_myeloid_neutrophil_mean_log1p	0.4133232831954956	0.3595208525657654	0.3790128827095032	0.6930403723346683
endothelial	18478	17	5	immune_proxy	score_immune_proxy_mean_log1p	0.6483224630355835	0.7368147969245911	0.3424232006072998	0.8781253382400692
endothelial	18478	17	5	keratinocyte_differentiation	score_keratinocyte_differentiation_mean_log1p	0.2631063461303711	0.24722686409950256	0.2566003203392029	0.6762095464877151
fibroblast	29440	17	5	STING_core	score_STING_core_mean_log1p	0.1543247103691101	0.1382918506860733	0.15464143455028534	0.6496942934782609
fibroblast	29440	17	5	proximal_only_STING	score_proximal_only_STING_mean_log1p	0.14879444241523743	0.0	0.18432649970054626	0.46875
fibroblast	29440	17	5	proximal_bridge	score_proximal_bridge_mean_log1p	0.22433345019817352	0.20900923013687134	0.19351817667484283	0.7088654891304348
fibroblast	29440	17	5	IFN_responsive	score_IFN_responsive_mean_log1p	0.10416281223297119	0.0	0.15652287006378174	0.4854279891304348
fibroblast	29440	17	5	NFkB_broad_innate	score_NFkB_broad_innate_mean_log1p	0.8556098341941833	0.8258280754089355	0.4971616566181183	0.9300271739130435
fibroblast	29440	17	5	keratinocyte_effector	score_keratinocyte_effector_mean_log1p	0.455292671918869	0.3845916986465454	0.43722087144851685	0.6862432065217391
fibroblast	29440	17	5	myeloid_neutrophil	score_myeloid_neutrophil_mean_log1p	0.3813985288143158	0.3201184570789337	0.3673202693462372	0.6759510869565217
fibroblast	29440	17	5	immune_proxy	score_immune_proxy_mean_log1p	0.06220659986138344	0.0	0.13133099675178528	0.24130434782608695
fibroblast	29440	17	5	keratinocyte_differentiation	score_keratinocyte_differentiation_mean_log1p	0.27656495571136475	0.26014402508735657	0.23691940307617188	0.7488111413043478
keratinocyte	68186	17	5	STING_core	score_STING_core_mean_log1p	0.1676550656557083	0.1447315812110901	0.1416386365890503	0.795647200305048
keratinocyte	68186	17	5	proximal_only_STING	score_proximal_only_STING_mean_log1p	0.14001676440238953	0.12875661253929138	0.13808965682983398	0.6485055583257561
keratinocyte	68186	17	5	proximal_bridge	score_proximal_bridge_mean_log1p	0.23348680138587952	0.22498442232608795	0.15531358122825623	0.8615111606488135
keratinocyte	68186	17	5	IFN_responsive	score_IFN_responsive_mean_log1p	0.19478267431259155	0.13147130608558655	0.21371619403362274	0.724635555685918
keratinocyte	68186	17	5	NFkB_broad_innate	score_NFkB_broad_innate_mean_log1p	0.251398503780365	0.21367888152599335	0.2089453637599945	0.8392191945560672
keratinocyte	68186	17	5	keratinocyte_effector	score_keratinocyte_effector_mean_log1p	1.953242301940918	2.2565512657165527	0.9532422423362732	0.915026545038571
keratinocyte	68186	17	5	myeloid_neutrophil	score_myeloid_neutrophil_mean_log1p	1.3725407123565674	1.575927734375	0.6222161054611206	0.9183556741853166
keratinocyte	68186	17	5	immune_proxy	score_immune_proxy_mean_log1p	0.05118560418486595	0.0	0.10364006459712982	0.31449271111371835
keratinocyte	68186	17	5	keratinocyte_differentiation	score_keratinocyte_differentiation_mean_log1p	0.982222318649292	0.8449758887290955	0.6841792464256287	0.9677499780013492
mast_cell	2166	17	5	STING_core	score_STING_core_mean_log1p	0.07745534926652908	0.0	0.12564662098884583	0.3333333333333333
mast_cell	2166	17	5	proximal_only_STING	score_proximal_only_STING_mean_log1p	0.07078597694635391	0.0	0.1586587131023407	0.1971375807940905
mast_cell	2166	17	5	proximal_bridge	score_proximal_bridge_mean_log1p	0.10862655192613602	0.0	0.1586836874485016	0.3739612188365651
mast_cell	2166	17	5	IFN_responsive	score_IFN_responsive_mean_log1p	0.061373062431812286	0.0	0.12156403064727783	0.27146814404432135
mast_cell	2166	17	5	NFkB_broad_innate	score_NFkB_broad_innate_mean_log1p	0.6860643625259399	0.6318288445472717	0.47276705503463745	0.8771929824561403
mast_cell	2166	17	5	keratinocyte_effector	score_keratinocyte_effector_mean_log1p	0.9774645566940308	0.672944962978363	0.9841749668121338	0.7096029547553093
mast_cell	2166	17	5	myeloid_neutrophil	score_myeloid_neutrophil_mean_log1p	0.6953111290931702	0.492183655500412	0.6547941565513611	0.6874422899353647
mast_cell	2166	17	5	immune_proxy	score_immune_proxy_mean_log1p	0.17153023183345795	0.0	0.35450121760368347	0.31486611265004616
mast_cell	2166	17	5	keratinocyte_differentiation	score_keratinocyte_differentiation_mean_log1p	0.5016259551048279	0.375783234834671	0.49201974272727966	0.7174515235457064
melanocyte	3488	17	5	STING_core	score_STING_core_mean_log1p	0.17043854296207428	0.14666716754436493	0.16877029836177826	0.6814793577981652
melanocyte	3488	17	5	proximal_only_STING	score_proximal_only_STING_mean_log1p	0.14869168400764465	0.11220034956932068	0.17482323944568634	0.5149082568807339
melanocyte	3488	17	5	proximal_bridge	score_proximal_bridge_mean_log1p	0.2500329613685608	0.22959768772125244	0.20514459908008575	0.7540137614678899
melanocyte	3488	17	5	IFN_responsive	score_IFN_responsive_mean_log1p	0.23320738971233368	0.14153236150741577	0.28178709745407104	0.6657110091743119
melanocyte	3488	17	5	NFkB_broad_innate	score_NFkB_broad_innate_mean_log1p	0.23244608938694	0.16113820672035217	0.30500417947769165	0.5971903669724771
melanocyte	3488	17	5	keratinocyte_effector	score_keratinocyte_effector_mean_log1p	0.4479323923587799	0.20843738317489624	0.6135818362236023	0.5722477064220184
melanocyte	3488	17	5	myeloid_neutrophil	score_myeloid_neutrophil_mean_log1p	0.33921149373054504	0.18701766431331635	0.443347692489624	0.5579128440366973
melanocyte	3488	17	5	immune_proxy	score_immune_proxy_mean_log1p	0.20214620232582092	0.17822639644145966	0.2554571032524109	0.6264334862385321
melanocyte	3488	17	5	keratinocyte_differentiation	score_keratinocyte_differentiation_mean_log1p	0.3510800302028656	0.28261420130729675	0.35537466406822205	0.8262614678899083
myeloid_DC	18867	17	5	STING_core	score_STING_core_mean_log1p	0.16407515108585358	0.1400650590658188	0.158403217792511	0.6833624847617533
myeloid_DC	18867	17	5	proximal_only_STING	score_proximal_only_STING_mean_log1p	0.1134762167930603	0.0	0.15920235216617584	0.4094450628080776
myeloid_DC	18867	17	5	proximal_bridge	score_proximal_bridge_mean_log1p	0.22848716378211975	0.21211597323417664	0.1878986656665802	0.7474426246886098
myeloid_DC	18867	17	5	IFN_responsive	score_IFN_responsive_mean_log1p	0.1262437105178833	0.09338955581188202	0.16537775099277496	0.565537711347856
myeloid_DC	18867	17	5	NFkB_broad_innate	score_NFkB_broad_innate_mean_log1p	1.262211799621582	1.2235826253890991	0.6970899105072021	0.9714846027455345
myeloid_DC	18867	17	5	keratinocyte_effector	score_keratinocyte_effector_mean_log1p	0.7051239013671875	0.6790638566017151	0.49613434076309204	0.8739598240313775
myeloid_DC	18867	17	5	myeloid_neutrophil	score_myeloid_neutrophil_mean_log1p	0.9795807600021362	0.963723361492157	0.4904787838459015	0.9647002703132453
myeloid_DC	18867	17	5	immune_proxy	score_immune_proxy_mean_log1p	1.7833800315856934	1.8272249698638916	0.3476080000400543	0.9993109662373456
myeloid_DC	18867	17	5	keratinocyte_differentiation	score_keratinocyte_differentiation_mean_log1p	0.2602110207080841	0.2162083089351654	0.2649954855442047	0.7016483807706577
pericyte_smooth_muscle	12923	17	5	STING_core	score_STING_core_mean_log1p	0.19964687526226044	0.18563412129878998	0.17701736092567444	0.7015398901183936
pericyte_smooth_muscle	12923	17	5	proximal_only_STING	score_proximal_only_STING_mean_log1p	0.1240297481417656	0.0	0.18018022179603577	0.381180840362145
pericyte_smooth_muscle	12923	17	5	proximal_bridge	score_proximal_bridge_mean_log1p	0.19520780444145203	0.197956383228302	0.18851010501384735	0.6293430318037607
pericyte_smooth_muscle	12923	17	5	IFN_responsive	score_IFN_responsive_mean_log1p	0.14818444848060608	0.12841641902923584	0.1719553917646408	0.5814439371662926
pericyte_smooth_muscle	12923	17	5	NFkB_broad_innate	score_NFkB_broad_innate_mean_log1p	0.7911568880081177	0.7464336156845093	0.5447561740875244	0.8751063994428538
pericyte_smooth_muscle	12923	17	5	keratinocyte_effector	score_keratinocyte_effector_mean_log1p	0.548244833946228	0.39011266827583313	0.6036912202835083	0.6524026928731719
pericyte_smooth_muscle	12923	17	5	myeloid_neutrophil	score_myeloid_neutrophil_mean_log1p	0.41316330432891846	0.3121752440929413	0.4439016580581665	0.6319739998452372
pericyte_smooth_muscle	12923	17	5	immune_proxy	score_immune_proxy_mean_log1p	0.038298092782497406	0.0	0.10915230959653854	0.1474889731486497
pericyte_smooth_muscle	12923	17	5	keratinocyte_differentiation	score_keratinocyte_differentiation_mean_log1p	0.29968100786209106	0.2504141628742218	0.3495723009109497	0.6716706647063375
