## supplemental informations for "Branch-resolved IFN/STING-linked lesion-state architecture in psoriasis: multi-cohort derivation, held-out bulk replication and single-cell context analysis": GSE228421_celltype_counts_by_patient_condition_v1.tsv

patient	timepoint	lesion_status	broad_celltype	include_primary	n_cells
P1	day0	lesional	B_plasma_cell	True	37
P1	day0	lesional	T_NK_cell	True	448
P1	day0	lesional	ambiguous_mixed	False	719
P1	day0	lesional	endothelial	True	852
P1	day0	lesional	fibroblast	True	895
P1	day0	lesional	keratinocyte	True	5545
P1	day0	lesional	mast_cell	True	182
P1	day0	lesional	melanocyte	True	165
P1	day0	lesional	myeloid_DC	True	997
P1	day0	lesional	pericyte_smooth_muscle	True	794
P1	day0	nonlesional	B_plasma_cell	True	3
P1	day0	nonlesional	T_NK_cell	True	311
P1	day0	nonlesional	ambiguous_mixed	False	270
P1	day0	nonlesional	endothelial	True	1034
P1	day0	nonlesional	fibroblast	True	1322
P1	day0	nonlesional	keratinocyte	True	3079
P1	day0	nonlesional	mast_cell	True	116
P1	day0	nonlesional	melanocyte	True	210
P1	day0	nonlesional	myeloid_DC	True	271
P1	day0	nonlesional	pericyte_smooth_muscle	True	939
P1	day3	lesional	B_plasma_cell	True	48
P1	day3	lesional	T_NK_cell	True	259
P1	day3	lesional	ambiguous_mixed	False	587
P1	day3	lesional	endothelial	True	1194
P1	day3	lesional	fibroblast	True	2072
P1	day3	lesional	keratinocyte	True	4181
P1	day3	lesional	mast_cell	True	107
P1	day3	lesional	melanocyte	True	143
P1	day3	lesional	myeloid_DC	True	1266
P1	day3	lesional	pericyte_smooth_muscle	True	979
P1	day14	lesional	B_plasma_cell	True	6
P1	day14	lesional	T_NK_cell	True	158
P1	day14	lesional	ambiguous_mixed	False	570
P1	day14	lesional	endothelial	True	1882
P1	day14	lesional	fibroblast	True	1503
P1	day14	lesional	keratinocyte	True	4482
P1	day14	lesional	mast_cell	True	119
P1	day14	lesional	melanocyte	True	372
P1	day14	lesional	myeloid_DC	True	334
P1	day14	lesional	pericyte_smooth_muscle	True	1398
P2	day0	lesional	B_plasma_cell	True	31
P2	day0	lesional	T_NK_cell	True	91
P2	day0	lesional	ambiguous_mixed	False	577
P2	day0	lesional	endothelial	True	1405
P2	day0	lesional	fibroblast	True	2400
P2	day0	lesional	keratinocyte	True	3214
P2	day0	lesional	mast_cell	True	85
P2	day0	lesional	melanocyte	True	151
P2	day0	lesional	myeloid_DC	True	1834
P2	day0	lesional	pericyte_smooth_muscle	True	851
P2	day0	nonlesional	T_NK_cell	True	26
P2	day0	nonlesional	ambiguous_mixed	False	498
P2	day0	nonlesional	endothelial	True	1132
P2	day0	nonlesional	fibroblast	True	2480
P2	day0	nonlesional	keratinocyte	True	4174
P2	day0	nonlesional	mast_cell	True	57
P2	day0	nonlesional	melanocyte	True	525
P2	day0	nonlesional	myeloid_DC	True	687
P2	day0	nonlesional	pericyte_smooth_muscle	True	1214
P2	day3	lesional	B_plasma_cell	True	64
P2	day3	lesional	T_NK_cell	True	156
P2	day3	lesional	ambiguous_mixed	False	321
P2	day3	lesional	endothelial	True	1216
P2	day3	lesional	fibroblast	True	932
P2	day3	lesional	keratinocyte	True	3696
P2	day3	lesional	mast_cell	True	35
P2	day3	lesional	melanocyte	True	207
P2	day3	lesional	myeloid_DC	True	1551
P2	day3	lesional	pericyte_smooth_muscle	True	922
P2	day14	lesional	B_plasma_cell	True	84
P2	day14	lesional	T_NK_cell	True	426
P2	day14	lesional	ambiguous_mixed	False	994
P2	day14	lesional	endothelial	True	1125
P2	day14	lesional	fibroblast	True	1876
P2	day14	lesional	keratinocyte	True	5712
P2	day14	lesional	mast_cell	True	112
P2	day14	lesional	melanocyte	True	224
P2	day14	lesional	myeloid_DC	True	1692
P2	day14	lesional	pericyte_smooth_muscle	True	1064
P3	day0	lesional	B_plasma_cell	True	30
P3	day0	lesional	T_NK_cell	True	81
P3	day0	lesional	ambiguous_mixed	False	525
P3	day0	lesional	endothelial	True	1264
P3	day0	lesional	fibroblast	True	2288
P3	day0	lesional	keratinocyte	True	3169
P3	day0	lesional	mast_cell	True	41
P3	day0	lesional	melanocyte	True	149
P3	day0	lesional	myeloid_DC	True	1741
P3	day0	lesional	pericyte_smooth_muscle	True	767
P3	day0	nonlesional	T_NK_cell	True	24
P3	day0	nonlesional	ambiguous_mixed	False	491
P3	day0	nonlesional	endothelial	True	932
P3	day0	nonlesional	fibroblast	True	2291
P3	day0	nonlesional	keratinocyte	True	4103
P3	day0	nonlesional	mast_cell	True	15
P3	day0	nonlesional	melanocyte	True	517
P3	day0	nonlesional	myeloid_DC	True	641
P3	day0	nonlesional	pericyte_smooth_muscle	True	1101
P3	day3	lesional	B_plasma_cell	True	60
P3	day3	lesional	T_NK_cell	True	88
P3	day3	lesional	ambiguous_mixed	False	186
P3	day3	lesional	endothelial	True	851
P3	day3	lesional	fibroblast	True	643
P3	day3	lesional	keratinocyte	True	3329
P3	day3	lesional	mast_cell	True	100
P3	day3	lesional	melanocyte	True	54
P3	day3	lesional	myeloid_DC	True	421
P3	day3	lesional	pericyte_smooth_muscle	True	404
P3	day14	lesional	B_plasma_cell	True	22
P3	day14	lesional	T_NK_cell	True	55
P3	day14	lesional	ambiguous_mixed	False	182
P3	day14	lesional	endothelial	True	828
P3	day14	lesional	fibroblast	True	1149
P3	day14	lesional	keratinocyte	True	2743
P3	day14	lesional	mast_cell	True	462
P3	day14	lesional	melanocyte	True	36
P3	day14	lesional	myeloid_DC	True	692
P3	day14	lesional	pericyte_smooth_muscle	True	344
P4	day0	lesional	B_plasma_cell	True	57
P4	day0	lesional	T_NK_cell	True	413
P4	day0	lesional	ambiguous_mixed	False	430
P4	day0	lesional	endothelial	True	853
P4	day0	lesional	fibroblast	True	1541
P4	day0	lesional	keratinocyte	True	4700
P4	day0	lesional	mast_cell	True	334
P4	day0	lesional	melanocyte	True	133
P4	day0	lesional	myeloid_DC	True	1314
P4	day0	lesional	pericyte_smooth_muscle	True	397
P4	day0	nonlesional	B_plasma_cell	True	2
P4	day0	nonlesional	T_NK_cell	True	1074
P4	day0	nonlesional	ambiguous_mixed	False	469
P4	day0	nonlesional	endothelial	True	898
P4	day0	nonlesional	fibroblast	True	2039
P4	day0	nonlesional	keratinocyte	True	3621
P4	day0	nonlesional	mast_cell	True	184
P4	day0	nonlesional	melanocyte	True	253
P4	day0	nonlesional	myeloid_DC	True	969
P4	day0	nonlesional	pericyte_smooth_muscle	True	314
P4	day3	lesional	B_plasma_cell	True	82
P4	day3	lesional	T_NK_cell	True	279
P4	day3	lesional	ambiguous_mixed	False	553
P4	day3	lesional	endothelial	True	1249
P4	day3	lesional	fibroblast	True	1440
P4	day3	lesional	keratinocyte	True	5324
P4	day3	lesional	mast_cell	True	101
P4	day3	lesional	melanocyte	True	203
P4	day3	lesional	myeloid_DC	True	1394
P4	day3	lesional	pericyte_smooth_muscle	True	422
P4	day14	lesional	B_plasma_cell	True	26
P4	day14	lesional	T_NK_cell	True	80
P4	day14	lesional	ambiguous_mixed	False	344
P4	day14	lesional	endothelial	True	884
P4	day14	lesional	fibroblast	True	1969
P4	day14	lesional	keratinocyte	True	2796
P4	day14	lesional	mast_cell	True	50
P4	day14	lesional	melanocyte	True	70
P4	day14	lesional	myeloid_DC	True	860
P4	day14	lesional	pericyte_smooth_muscle	True	517
P5	day0	lesional	B_plasma_cell	True	137
P5	day0	lesional	T_NK_cell	True	297
P5	day0	lesional	ambiguous_mixed	False	735
P5	day0	lesional	endothelial	True	879
P5	day0	lesional	fibroblast	True	2600
P5	day0	lesional	keratinocyte	True	4318
P5	day0	lesional	mast_cell	True	66
P5	day0	lesional	melanocyte	True	76
P5	day0	lesional	myeloid_DC	True	2203
P5	day0	lesional	pericyte_smooth_muscle	True	496
