## supplemental informations for "Branch-resolved IFN/STING-linked lesion-state architecture in psoriasis: multi-cohort derivation, held-out bulk replication and single-cell context analysis": GSE228421_celltype_counts_by_sample_v1.tsv

sample	patient	timepoint	lesion_status	analysis_role	broad_celltype	manual_label	include_primary	n_cells
P1_V1_L	P1	day0	lesional	baseline_paired_and_longitudinal	B_plasma_cell	plasma_B_cell	True	37
P1_V1_L	P1	day0	lesional	baseline_paired_and_longitudinal	T_NK_cell	T_NK_cell	True	448
P1_V1_L	P1	day0	lesional	baseline_paired_and_longitudinal	ambiguous_mixed	mixed_KC_HLA-DRA	False	25
P1_V1_L	P1	day0	lesional	baseline_paired_and_longitudinal	ambiguous_mixed	mixed_KC_endothelial_HLA-DRA	False	130
P1_V1_L	P1	day0	lesional	baseline_paired_and_longitudinal	ambiguous_mixed	mixed_KC_fibroblast	False	170
P1_V1_L	P1	day0	lesional	baseline_paired_and_longitudinal	ambiguous_mixed	mixed_KC_myeloid_DC	False	382
P1_V1_L	P1	day0	lesional	baseline_paired_and_longitudinal	ambiguous_mixed	mixed_fibroblast_endothelial_HLA-DRA	False	12
P1_V1_L	P1	day0	lesional	baseline_paired_and_longitudinal	endothelial	endothelial	True	116
P1_V1_L	P1	day0	lesional	baseline_paired_and_longitudinal	endothelial	endothelial_HLA-DRA	True	656
P1_V1_L	P1	day0	lesional	baseline_paired_and_longitudinal	endothelial	endothelial_pericyte_HLA-DRA	True	80
P1_V1_L	P1	day0	lesional	baseline_paired_and_longitudinal	fibroblast	fibroblast	True	895
P1_V1_L	P1	day0	lesional	baseline_paired_and_longitudinal	keratinocyte	keratinocyte_basal_inflammatory	True	2666
P1_V1_L	P1	day0	lesional	baseline_paired_and_longitudinal	keratinocyte	keratinocyte_inflammatory_suprabasal	True	1288
P1_V1_L	P1	day0	lesional	baseline_paired_and_longitudinal	keratinocyte	keratinocyte_suprabasal	True	108
P1_V1_L	P1	day0	lesional	baseline_paired_and_longitudinal	keratinocyte	keratinocyte_suprabasal_inflammatory	True	1483
P1_V1_L	P1	day0	lesional	baseline_paired_and_longitudinal	mast_cell	mast_cell	True	182
P1_V1_L	P1	day0	lesional	baseline_paired_and_longitudinal	melanocyte	melanocyte	True	165
P1_V1_L	P1	day0	lesional	baseline_paired_and_longitudinal	myeloid_DC	Langerhans_DC	True	59
P1_V1_L	P1	day0	lesional	baseline_paired_and_longitudinal	myeloid_DC	myeloid_DC	True	938
P1_V1_L	P1	day0	lesional	baseline_paired_and_longitudinal	pericyte_smooth_muscle	pericyte_smooth_muscle	True	794
P1_V1_NL	P1	day0	nonlesional	baseline_paired	B_plasma_cell	plasma_B_cell	True	3
P1_V1_NL	P1	day0	nonlesional	baseline_paired	T_NK_cell	T_NK_cell	True	311
P1_V1_NL	P1	day0	nonlesional	baseline_paired	ambiguous_mixed	mixed_KC_HLA-DRA	False	97
P1_V1_NL	P1	day0	nonlesional	baseline_paired	ambiguous_mixed	mixed_KC_endothelial_HLA-DRA	False	48
P1_V1_NL	P1	day0	nonlesional	baseline_paired	ambiguous_mixed	mixed_KC_fibroblast	False	82
P1_V1_NL	P1	day0	nonlesional	baseline_paired	ambiguous_mixed	mixed_KC_myeloid_DC	False	21
P1_V1_NL	P1	day0	nonlesional	baseline_paired	ambiguous_mixed	mixed_fibroblast_endothelial_HLA-DRA	False	22
P1_V1_NL	P1	day0	nonlesional	baseline_paired	endothelial	endothelial	True	42
P1_V1_NL	P1	day0	nonlesional	baseline_paired	endothelial	endothelial_HLA-DRA	True	922
P1_V1_NL	P1	day0	nonlesional	baseline_paired	endothelial	endothelial_pericyte_HLA-DRA	True	70
P1_V1_NL	P1	day0	nonlesional	baseline_paired	fibroblast	fibroblast	True	1322
P1_V1_NL	P1	day0	nonlesional	baseline_paired	keratinocyte	keratinocyte_basal	True	643
P1_V1_NL	P1	day0	nonlesional	baseline_paired	keratinocyte	keratinocyte_basal_inflammatory	True	81
P1_V1_NL	P1	day0	nonlesional	baseline_paired	keratinocyte	keratinocyte_differentiated_suprabasal	True	2073
P1_V1_NL	P1	day0	nonlesional	baseline_paired	keratinocyte	keratinocyte_inflammatory_suprabasal	True	8
P1_V1_NL	P1	day0	nonlesional	baseline_paired	keratinocyte	keratinocyte_suprabasal	True	274
P1_V1_NL	P1	day0	nonlesional	baseline_paired	mast_cell	mast_cell	True	116
P1_V1_NL	P1	day0	nonlesional	baseline_paired	melanocyte	melanocyte	True	210
P1_V1_NL	P1	day0	nonlesional	baseline_paired	myeloid_DC	Langerhans_DC	True	51
P1_V1_NL	P1	day0	nonlesional	baseline_paired	myeloid_DC	myeloid_DC	True	220
P1_V1_NL	P1	day0	nonlesional	baseline_paired	pericyte_smooth_muscle	pericyte_smooth_muscle	True	939
P1_V2_L	P1	day3	lesional	longitudinal_lesional	B_plasma_cell	plasma_B_cell	True	48
P1_V2_L	P1	day3	lesional	longitudinal_lesional	T_NK_cell	T_NK_cell	True	259
P1_V2_L	P1	day3	lesional	longitudinal_lesional	ambiguous_mixed	mixed_KC_HLA-DRA	False	71
P1_V2_L	P1	day3	lesional	longitudinal_lesional	ambiguous_mixed	mixed_KC_endothelial_HLA-DRA	False	89
P1_V2_L	P1	day3	lesional	longitudinal_lesional	ambiguous_mixed	mixed_KC_fibroblast	False	197
P1_V2_L	P1	day3	lesional	longitudinal_lesional	ambiguous_mixed	mixed_KC_myeloid_DC	False	184
P1_V2_L	P1	day3	lesional	longitudinal_lesional	ambiguous_mixed	mixed_fibroblast_endothelial_HLA-DRA	False	46
P1_V2_L	P1	day3	lesional	longitudinal_lesional	endothelial	endothelial	True	138
P1_V2_L	P1	day3	lesional	longitudinal_lesional	endothelial	endothelial_HLA-DRA	True	957
P1_V2_L	P1	day3	lesional	longitudinal_lesional	endothelial	endothelial_pericyte_HLA-DRA	True	99
P1_V2_L	P1	day3	lesional	longitudinal_lesional	fibroblast	fibroblast	True	2072
P1_V2_L	P1	day3	lesional	longitudinal_lesional	keratinocyte	keratinocyte_basal	True	35
P1_V2_L	P1	day3	lesional	longitudinal_lesional	keratinocyte	keratinocyte_basal_inflammatory	True	2550
P1_V2_L	P1	day3	lesional	longitudinal_lesional	keratinocyte	keratinocyte_inflammatory_suprabasal	True	419
P1_V2_L	P1	day3	lesional	longitudinal_lesional	keratinocyte	keratinocyte_suprabasal	True	106
P1_V2_L	P1	day3	lesional	longitudinal_lesional	keratinocyte	keratinocyte_suprabasal_inflammatory	True	1071
P1_V2_L	P1	day3	lesional	longitudinal_lesional	mast_cell	mast_cell	True	107
P1_V2_L	P1	day3	lesional	longitudinal_lesional	melanocyte	melanocyte	True	143
P1_V2_L	P1	day3	lesional	longitudinal_lesional	myeloid_DC	Langerhans_DC	True	22
P1_V2_L	P1	day3	lesional	longitudinal_lesional	myeloid_DC	myeloid_DC	True	1244
P1_V2_L	P1	day3	lesional	longitudinal_lesional	pericyte_smooth_muscle	pericyte_smooth_muscle	True	979
P1_V3_L	P1	day14	lesional	longitudinal_lesional	B_plasma_cell	plasma_B_cell	True	6
P1_V3_L	P1	day14	lesional	longitudinal_lesional	T_NK_cell	T_NK_cell	True	158
P1_V3_L	P1	day14	lesional	longitudinal_lesional	ambiguous_mixed	mixed_KC_HLA-DRA	False	123
P1_V3_L	P1	day14	lesional	longitudinal_lesional	ambiguous_mixed	mixed_KC_endothelial_HLA-DRA	False	187
P1_V3_L	P1	day14	lesional	longitudinal_lesional	ambiguous_mixed	mixed_KC_fibroblast	False	161
P1_V3_L	P1	day14	lesional	longitudinal_lesional	ambiguous_mixed	mixed_KC_myeloid_DC	False	33
P1_V3_L	P1	day14	lesional	longitudinal_lesional	ambiguous_mixed	mixed_fibroblast_endothelial_HLA-DRA	False	66
P1_V3_L	P1	day14	lesional	longitudinal_lesional	endothelial	endothelial	True	143
P1_V3_L	P1	day14	lesional	longitudinal_lesional	endothelial	endothelial_HLA-DRA	True	1591
P1_V3_L	P1	day14	lesional	longitudinal_lesional	endothelial	endothelial_pericyte_HLA-DRA	True	148
P1_V3_L	P1	day14	lesional	longitudinal_lesional	fibroblast	fibroblast	True	1503
P1_V3_L	P1	day14	lesional	longitudinal_lesional	keratinocyte	keratinocyte_basal	True	1673
P1_V3_L	P1	day14	lesional	longitudinal_lesional	keratinocyte	keratinocyte_basal_inflammatory	True	400
P1_V3_L	P1	day14	lesional	longitudinal_lesional	keratinocyte	keratinocyte_differentiated_suprabasal	True	27
P1_V3_L	P1	day14	lesional	longitudinal_lesional	keratinocyte	keratinocyte_inflammatory_suprabasal	True	5
P1_V3_L	P1	day14	lesional	longitudinal_lesional	keratinocyte	keratinocyte_suprabasal	True	2345
P1_V3_L	P1	day14	lesional	longitudinal_lesional	keratinocyte	keratinocyte_suprabasal_inflammatory	True	32
P1_V3_L	P1	day14	lesional	longitudinal_lesional	mast_cell	mast_cell	True	119
P1_V3_L	P1	day14	lesional	longitudinal_lesional	melanocyte	melanocyte	True	372
P1_V3_L	P1	day14	lesional	longitudinal_lesional	myeloid_DC	Langerhans_DC	True	47
P1_V3_L	P1	day14	lesional	longitudinal_lesional	myeloid_DC	myeloid_DC	True	287
P1_V3_L	P1	day14	lesional	longitudinal_lesional	pericyte_smooth_muscle	pericyte_smooth_muscle	True	1398
P2_V1_L	P2	day0	lesional	baseline_paired_and_longitudinal	B_plasma_cell	plasma_B_cell	True	31
P2_V1_L	P2	day0	lesional	baseline_paired_and_longitudinal	T_NK_cell	T_NK_cell	True	91
P2_V1_L	P2	day0	lesional	baseline_paired_and_longitudinal	ambiguous_mixed	mixed_KC_HLA-DRA	False	36
P2_V1_L	P2	day0	lesional	baseline_paired_and_longitudinal	ambiguous_mixed	mixed_KC_endothelial_HLA-DRA	False	88
P2_V1_L	P2	day0	lesional	baseline_paired_and_longitudinal	ambiguous_mixed	mixed_KC_fibroblast	False	232
P2_V1_L	P2	day0	lesional	baseline_paired_and_longitudinal	ambiguous_mixed	mixed_KC_myeloid_DC	False	169
P2_V1_L	P2	day0	lesional	baseline_paired_and_longitudinal	ambiguous_mixed	mixed_fibroblast_endothelial_HLA-DRA	False	52
P2_V1_L	P2	day0	lesional	baseline_paired_and_longitudinal	endothelial	endothelial	True	96
P2_V1_L	P2	day0	lesional	baseline_paired_and_longitudinal	endothelial	endothelial_HLA-DRA	True	1232
P2_V1_L	P2	day0	lesional	baseline_paired_and_longitudinal	endothelial	endothelial_pericyte_HLA-DRA	True	77
P2_V1_L	P2	day0	lesional	baseline_paired_and_longitudinal	fibroblast	fibroblast	True	2400
P2_V1_L	P2	day0	lesional	baseline_paired_and_longitudinal	keratinocyte	keratinocyte_basal_inflammatory	True	1714
P2_V1_L	P2	day0	lesional	baseline_paired_and_longitudinal	keratinocyte	keratinocyte_inflammatory_suprabasal	True	238
P2_V1_L	P2	day0	lesional	baseline_paired_and_longitudinal	keratinocyte	keratinocyte_suprabasal	True	60
P2_V1_L	P2	day0	lesional	baseline_paired_and_longitudinal	keratinocyte	keratinocyte_suprabasal_inflammatory	True	1202
P2_V1_L	P2	day0	lesional	baseline_paired_and_longitudinal	mast_cell	mast_cell	True	85
P2_V1_L	P2	day0	lesional	baseline_paired_and_longitudinal	melanocyte	melanocyte	True	151
P2_V1_L	P2	day0	lesional	baseline_paired_and_longitudinal	myeloid_DC	Langerhans_DC	True	15
P2_V1_L	P2	day0	lesional	baseline_paired_and_longitudinal	myeloid_DC	myeloid_DC	True	1819
P2_V1_L	P2	day0	lesional	baseline_paired_and_longitudinal	pericyte_smooth_muscle	pericyte_smooth_muscle	True	851
P2_V1_NL	P2	day0	nonlesional	baseline_paired	T_NK_cell	T_NK_cell	True	26
P2_V1_NL	P2	day0	nonlesional	baseline_paired	ambiguous_mixed	mixed_KC_HLA-DRA	False	223
P2_V1_NL	P2	day0	nonlesional	baseline_paired	ambiguous_mixed	mixed_KC_endothelial_HLA-DRA	False	84
P2_V1_NL	P2	day0	nonlesional	baseline_paired	ambiguous_mixed	mixed_KC_fibroblast	False	115
P2_V1_NL	P2	day0	nonlesional	baseline_paired	ambiguous_mixed	mixed_KC_myeloid_DC	False	39
P2_V1_NL	P2	day0	nonlesional	baseline_paired	ambiguous_mixed	mixed_fibroblast_endothelial_HLA-DRA	False	37
P2_V1_NL	P2	day0	nonlesional	baseline_paired	endothelial	endothelial	True	60
P2_V1_NL	P2	day0	nonlesional	baseline_paired	endothelial	endothelial_HLA-DRA	True	980
P2_V1_NL	P2	day0	nonlesional	baseline_paired	endothelial	endothelial_pericyte_HLA-DRA	True	92
P2_V1_NL	P2	day0	nonlesional	baseline_paired	fibroblast	fibroblast	True	2480
P2_V1_NL	P2	day0	nonlesional	baseline_paired	keratinocyte	keratinocyte_basal	True	1152
P2_V1_NL	P2	day0	nonlesional	baseline_paired	keratinocyte	keratinocyte_basal_inflammatory	True	221
P2_V1_NL	P2	day0	nonlesional	baseline_paired	keratinocyte	keratinocyte_differentiated_suprabasal	True	22
P2_V1_NL	P2	day0	nonlesional	baseline_paired	keratinocyte	keratinocyte_inflammatory_suprabasal	True	71
P2_V1_NL	P2	day0	nonlesional	baseline_paired	keratinocyte	keratinocyte_suprabasal	True	2653
P2_V1_NL	P2	day0	nonlesional	baseline_paired	keratinocyte	keratinocyte_suprabasal_inflammatory	True	55
P2_V1_NL	P2	day0	nonlesional	baseline_paired	mast_cell	mast_cell	True	57
P2_V1_NL	P2	day0	nonlesional	baseline_paired	melanocyte	melanocyte	True	525
P2_V1_NL	P2	day0	nonlesional	baseline_paired	myeloid_DC	Langerhans_DC	True	53
P2_V1_NL	P2	day0	nonlesional	baseline_paired	myeloid_DC	myeloid_DC	True	634
P2_V1_NL	P2	day0	nonlesional	baseline_paired	pericyte_smooth_muscle	pericyte_smooth_muscle	True	1214
P2_V2_L	P2	day3	lesional	longitudinal_lesional	B_plasma_cell	plasma_B_cell	True	64
P2_V2_L	P2	day3	lesional	longitudinal_lesional	T_NK_cell	T_NK_cell	True	156
P2_V2_L	P2	day3	lesional	longitudinal_lesional	ambiguous_mixed	mixed_KC_HLA-DRA	False	51
P2_V2_L	P2	day3	lesional	longitudinal_lesional	ambiguous_mixed	mixed_KC_endothelial_HLA-DRA	False	71
P2_V2_L	P2	day3	lesional	longitudinal_lesional	ambiguous_mixed	mixed_KC_fibroblast	False	71
P2_V2_L	P2	day3	lesional	longitudinal_lesional	ambiguous_mixed	mixed_KC_myeloid_DC	False	114
P2_V2_L	P2	day3	lesional	longitudinal_lesional	ambiguous_mixed	mixed_fibroblast_endothelial_HLA-DRA	False	14
P2_V2_L	P2	day3	lesional	longitudinal_lesional	endothelial	endothelial	True	85
P2_V2_L	P2	day3	lesional	longitudinal_lesional	endothelial	endothelial_HLA-DRA	True	1062
P2_V2_L	P2	day3	lesional	longitudinal_lesional	endothelial	endothelial_pericyte_HLA-DRA	True	69
P2_V2_L	P2	day3	lesional	longitudinal_lesional	fibroblast	fibroblast	True	932
P2_V2_L	P2	day3	lesional	longitudinal_lesional	keratinocyte	keratinocyte_basal	True	1
P2_V2_L	P2	day3	lesional	longitudinal_lesional	keratinocyte	keratinocyte_basal_inflammatory	True	1450
P2_V2_L	P2	day3	lesional	longitudinal_lesional	keratinocyte	keratinocyte_inflammatory_suprabasal	True	544
P2_V2_L	P2	day3	lesional	longitudinal_lesional	keratinocyte	keratinocyte_suprabasal	True	91
P2_V2_L	P2	day3	lesional	longitudinal_lesional	keratinocyte	keratinocyte_suprabasal_inflammatory	True	1610
P2_V2_L	P2	day3	lesional	longitudinal_lesional	mast_cell	mast_cell	True	35
P2_V2_L	P2	day3	lesional	longitudinal_lesional	melanocyte	melanocyte	True	207
P2_V2_L	P2	day3	lesional	longitudinal_lesional	myeloid_DC	Langerhans_DC	True	40
P2_V2_L	P2	day3	lesional	longitudinal_lesional	myeloid_DC	myeloid_DC	True	1511
P2_V2_L	P2	day3	lesional	longitudinal_lesional	pericyte_smooth_muscle	pericyte_smooth_muscle	True	922
P2_V3_L	P2	day14	lesional	longitudinal_lesional	B_plasma_cell	plasma_B_cell	True	84
P2_V3_L	P2	day14	lesional	longitudinal_lesional	T_NK_cell	T_NK_cell	True	426
P2_V3_L	P2	day14	lesional	longitudinal_lesional	ambiguous_mixed	mixed_KC_HLA-DRA	False	536
P2_V3_L	P2	day14	lesional	longitudinal_lesional	ambiguous_mixed	mixed_KC_endothelial_HLA-DRA	False	105
P2_V3_L	P2	day14	lesional	longitudinal_lesional	ambiguous_mixed	mixed_KC_fibroblast	False	151
P2_V3_L	P2	day14	lesional	longitudinal_lesional	ambiguous_mixed	mixed_KC_myeloid_DC	False	177
P2_V3_L	P2	day14	lesional	longitudinal_lesional	ambiguous_mixed	mixed_fibroblast_endothelial_HLA-DRA	False	25
P2_V3_L	P2	day14	lesional	longitudinal_lesional	endothelial	endothelial	True	117
P2_V3_L	P2	day14	lesional	longitudinal_lesional	endothelial	endothelial_HLA-DRA	True	949
P2_V3_L	P2	day14	lesional	longitudinal_lesional	endothelial	endothelial_pericyte_HLA-DRA	True	59
P2_V3_L	P2	day14	lesional	longitudinal_lesional	fibroblast	fibroblast	True	1876
P2_V3_L	P2	day14	lesional	longitudinal_lesional	keratinocyte	keratinocyte_basal	True	14
P2_V3_L	P2	day14	lesional	longitudinal_lesional	keratinocyte	keratinocyte_basal_inflammatory	True	3475
P2_V3_L	P2	day14	lesional	longitudinal_lesional	keratinocyte	keratinocyte_inflammatory_suprabasal	True	229
P2_V3_L	P2	day14	lesional	longitudinal_lesional	keratinocyte	keratinocyte_suprabasal	True	110
P2_V3_L	P2	day14	lesional	longitudinal_lesional	keratinocyte	keratinocyte_suprabasal_inflammatory	True	1884
P2_V3_L	P2	day14	lesional	longitudinal_lesional	mast_cell	mast_cell	True	112
P2_V3_L	P2	day14	lesional	longitudinal_lesional	melanocyte	melanocyte	True	224
P2_V3_L	P2	day14	lesional	longitudinal_lesional	myeloid_DC	Langerhans_DC	True	33
P2_V3_L	P2	day14	lesional	longitudinal_lesional	myeloid_DC	myeloid_DC	True	1659
P2_V3_L	P2	day14	lesional	longitudinal_lesional	pericyte_smooth_muscle	pericyte_smooth_muscle	True	1064
P3_V1_L	P3	day0	lesional	baseline_paired_and_longitudinal	B_plasma_cell	plasma_B_cell	True	30
P3_V1_L	P3	day0	lesional	baseline_paired_and_longitudinal	T_NK_cell	T_NK_cell	True	81
P3_V1_L	P3	day0	lesional	baseline_paired_and_longitudinal	ambiguous_mixed	mixed_KC_HLA-DRA	False	37
P3_V1_L	P3	day0	lesional	baseline_paired_and_longitudinal	ambiguous_mixed	mixed_KC_endothelial_HLA-DRA	False	92
P3_V1_L	P3	day0	lesional	baseline_paired_and_longitudinal	ambiguous_mixed	mixed_KC_fibroblast	False	178
P3_V1_L	P3	day0	lesional	baseline_paired_and_longitudinal	ambiguous_mixed	mixed_KC_myeloid_DC	False	167
P3_V1_L	P3	day0	lesional	baseline_paired_and_longitudinal	ambiguous_mixed	mixed_fibroblast_endothelial_HLA-DRA	False	51
P3_V1_L	P3	day0	lesional	baseline_paired_and_longitudinal	endothelial	endothelial	True	89
P3_V1_L	P3	day0	lesional	baseline_paired_and_longitudinal	endothelial	endothelial_HLA-DRA	True	1105
P3_V1_L	P3	day0	lesional	baseline_paired_and_longitudinal	endothelial	endothelial_pericyte_HLA-DRA	True	70
P3_V1_L	P3	day0	lesional	baseline_paired_and_longitudinal	fibroblast	fibroblast	True	2288
P3_V1_L	P3	day0	lesional	baseline_paired_and_longitudinal	keratinocyte	keratinocyte_basal	True	1
P3_V1_L	P3	day0	lesional	baseline_paired_and_longitudinal	keratinocyte	keratinocyte_basal_inflammatory	True	1683
P3_V1_L	P3	day0	lesional	baseline_paired_and_longitudinal	keratinocyte	keratinocyte_inflammatory_suprabasal	True	227
P3_V1_L	P3	day0	lesional	baseline_paired_and_longitudinal	keratinocyte	keratinocyte_suprabasal	True	64
P3_V1_L	P3	day0	lesional	baseline_paired_and_longitudinal	keratinocyte	keratinocyte_suprabasal_inflammatory	True	1194
P3_V1_L	P3	day0	lesional	baseline_paired_and_longitudinal	mast_cell	mast_cell	True	41
P3_V1_L	P3	day0	lesional	baseline_paired_and_longitudinal	melanocyte	melanocyte	True	149
P3_V1_L	P3	day0	lesional	baseline_paired_and_longitudinal	myeloid_DC	Langerhans_DC	True	11
P3_V1_L	P3	day0	lesional	baseline_paired_and_longitudinal	myeloid_DC	myeloid_DC	True	1730
P3_V1_L	P3	day0	lesional	baseline_paired_and_longitudinal	pericyte_smooth_muscle	pericyte_smooth_muscle	True	767
P3_V1_NL	P3	day0	nonlesional	baseline_paired	T_NK_cell	T_NK_cell	True	24
P3_V1_NL	P3	day0	nonlesional	baseline_paired	ambiguous_mixed	mixed_KC_HLA-DRA	False	216
P3_V1_NL	P3	day0	nonlesional	baseline_paired	ambiguous_mixed	mixed_KC_endothelial_HLA-DRA	False	85
P3_V1_NL	P3	day0	nonlesional	baseline_paired	ambiguous_mixed	mixed_KC_fibroblast	False	117
P3_V1_NL	P3	day0	nonlesional	baseline_paired	ambiguous_mixed	mixed_KC_myeloid_DC	False	37
P3_V1_NL	P3	day0	nonlesional	baseline_paired	ambiguous_mixed	mixed_fibroblast_endothelial_HLA-DRA	False	36
P3_V1_NL	P3	day0	nonlesional	baseline_paired	endothelial	endothelial	True	51
P3_V1_NL	P3	day0	nonlesional	baseline_paired	endothelial	endothelial_HLA-DRA	True	803
P3_V1_NL	P3	day0	nonlesional	baseline_paired	endothelial	endothelial_pericyte_HLA-DRA	True	78
P3_V1_NL	P3	day0	nonlesional	baseline_paired	fibroblast	fibroblast	True	2291
P3_V1_NL	P3	day0	nonlesional	baseline_paired	keratinocyte	keratinocyte_basal	True	1105
P3_V1_NL	P3	day0	nonlesional	baseline_paired	keratinocyte	keratinocyte_basal_inflammatory	True	240
P3_V1_NL	P3	day0	nonlesional	baseline_paired	keratinocyte	keratinocyte_differentiated_suprabasal	True	24
P3_V1_NL	P3	day0	nonlesional	baseline_paired	keratinocyte	keratinocyte_inflammatory_suprabasal	True	67
P3_V1_NL	P3	day0	nonlesional	baseline_paired	keratinocyte	keratinocyte_suprabasal	True	2616
P3_V1_NL	P3	day0	nonlesional	baseline_paired	keratinocyte	keratinocyte_suprabasal_inflammatory	True	51
P3_V1_NL	P3	day0	nonlesional	baseline_paired	mast_cell	mast_cell	True	15
P3_V1_NL	P3	day0	nonlesional	baseline_paired	melanocyte	melanocyte	True	517
P3_V1_NL	P3	day0	nonlesional	baseline_paired	myeloid_DC	Langerhans_DC	True	50
P3_V1_NL	P3	day0	nonlesional	baseline_paired	myeloid_DC	myeloid_DC	True	591
P3_V1_NL	P3	day0	nonlesional	baseline_paired	pericyte_smooth_muscle	pericyte_smooth_muscle	True	1101
P3_V2_L	P3	day3	lesional	longitudinal_lesional	B_plasma_cell	plasma_B_cell	True	60
P3_V2_L	P3	day3	lesional	longitudinal_lesional	T_NK_cell	T_NK_cell	True	88
P3_V2_L	P3	day3	lesional	longitudinal_lesional	ambiguous_mixed	mixed_KC_HLA-DRA	False	34
P3_V2_L	P3	day3	lesional	longitudinal_lesional	ambiguous_mixed	mixed_KC_endothelial_HLA-DRA	False	52
P3_V2_L	P3	day3	lesional	longitudinal_lesional	ambiguous_mixed	mixed_KC_fibroblast	False	63
P3_V2_L	P3	day3	lesional	longitudinal_lesional	ambiguous_mixed	mixed_KC_myeloid_DC	False	30
P3_V2_L	P3	day3	lesional	longitudinal_lesional	ambiguous_mixed	mixed_fibroblast_endothelial_HLA-DRA	False	7
P3_V2_L	P3	day3	lesional	longitudinal_lesional	endothelial	endothelial	True	91
P3_V2_L	P3	day3	lesional	longitudinal_lesional	endothelial	endothelial_HLA-DRA	True	669
P3_V2_L	P3	day3	lesional	longitudinal_lesional	endothelial	endothelial_pericyte_HLA-DRA	True	91
P3_V2_L	P3	day3	lesional	longitudinal_lesional	fibroblast	fibroblast	True	643
P3_V2_L	P3	day3	lesional	longitudinal_lesional	keratinocyte	keratinocyte_basal	True	52
P3_V2_L	P3	day3	lesional	longitudinal_lesional	keratinocyte	keratinocyte_basal_inflammatory	True	1304
P3_V2_L	P3	day3	lesional	longitudinal_lesional	keratinocyte	keratinocyte_inflammatory_suprabasal	True	572
P3_V2_L	P3	day3	lesional	longitudinal_lesional	keratinocyte	keratinocyte_suprabasal	True	138
P3_V2_L	P3	day3	lesional	longitudinal_lesional	keratinocyte	keratinocyte_suprabasal_inflammatory	True	1263
P3_V2_L	P3	day3	lesional	longitudinal_lesional	mast_cell	mast_cell	True	100
P3_V2_L	P3	day3	lesional	longitudinal_lesional	melanocyte	melanocyte	True	54
P3_V2_L	P3	day3	lesional	longitudinal_lesional	myeloid_DC	Langerhans_DC	True	48
P3_V2_L	P3	day3	lesional	longitudinal_lesional	myeloid_DC	myeloid_DC	True	373
P3_V2_L	P3	day3	lesional	longitudinal_lesional	pericyte_smooth_muscle	pericyte_smooth_muscle	True	404
P3_V3_L	P3	day14	lesional	longitudinal_lesional	B_plasma_cell	plasma_B_cell	True	22
P3_V3_L	P3	day14	lesional	longitudinal_lesional	T_NK_cell	T_NK_cell	True	55
P3_V3_L	P3	day14	lesional	longitudinal_lesional	ambiguous_mixed	mixed_KC_HLA-DRA	False	19
P3_V3_L	P3	day14	lesional	longitudinal_lesional	ambiguous_mixed	mixed_KC_endothelial_HLA-DRA	False	34
P3_V3_L	P3	day14	lesional	longitudinal_lesional	ambiguous_mixed	mixed_KC_fibroblast	False	73
P3_V3_L	P3	day14	lesional	longitudinal_lesional	ambiguous_mixed	mixed_KC_myeloid_DC	False	48
P3_V3_L	P3	day14	lesional	longitudinal_lesional	ambiguous_mixed	mixed_fibroblast_endothelial_HLA-DRA	False	8
P3_V3_L	P3	day14	lesional	longitudinal_lesional	endothelial	endothelial	True	147
P3_V3_L	P3	day14	lesional	longitudinal_lesional	endothelial	endothelial_HLA-DRA	True	626
P3_V3_L	P3	day14	lesional	longitudinal_lesional	endothelial	endothelial_pericyte_HLA-DRA	True	55
P3_V3_L	P3	day14	lesional	longitudinal_lesional	fibroblast	fibroblast	True	1149
P3_V3_L	P3	day14	lesional	longitudinal_lesional	keratinocyte	keratinocyte_basal	True	115
P3_V3_L	P3	day14	lesional	longitudinal_lesional	keratinocyte	keratinocyte_basal_inflammatory	True	879
P3_V3_L	P3	day14	lesional	longitudinal_lesional	keratinocyte	keratinocyte_inflammatory_suprabasal	True	184
P3_V3_L	P3	day14	lesional	longitudinal_lesional	keratinocyte	keratinocyte_suprabasal	True	459
P3_V3_L	P3	day14	lesional	longitudinal_lesional	keratinocyte	keratinocyte_suprabasal_inflammatory	True	1106
P3_V3_L	P3	day14	lesional	longitudinal_lesional	mast_cell	mast_cell	True	462
P3_V3_L	P3	day14	lesional	longitudinal_lesional	melanocyte	melanocyte	True	36
P3_V3_L	P3	day14	lesional	longitudinal_lesional	myeloid_DC	Langerhans_DC	True	41
P3_V3_L	P3	day14	lesional	longitudinal_lesional	myeloid_DC	myeloid_DC	True	651
P3_V3_L	P3	day14	lesional	longitudinal_lesional	pericyte_smooth_muscle	pericyte_smooth_muscle	True	344
P4_V1_L	P4	day0	lesional	baseline_paired_and_longitudinal	B_plasma_cell	plasma_B_cell	True	57
P4_V1_L	P4	day0	lesional	baseline_paired_and_longitudinal	T_NK_cell	T_NK_cell	True	413
P4_V1_L	P4	day0	lesional	baseline_paired_and_longitudinal	ambiguous_mixed	mixed_KC_HLA-DRA	False	7
P4_V1_L	P4	day0	lesional	baseline_paired_and_longitudinal	ambiguous_mixed	mixed_KC_endothelial_HLA-DRA	False	58
P4_V1_L	P4	day0	lesional	baseline_paired_and_longitudinal	ambiguous_mixed	mixed_KC_fibroblast	False	96
P4_V1_L	P4	day0	lesional	baseline_paired_and_longitudinal	ambiguous_mixed	mixed_KC_myeloid_DC	False	248
P4_V1_L	P4	day0	lesional	baseline_paired_and_longitudinal	ambiguous_mixed	mixed_fibroblast_endothelial_HLA-DRA	False	21
P4_V1_L	P4	day0	lesional	baseline_paired_and_longitudinal	endothelial	endothelial	True	126
P4_V1_L	P4	day0	lesional	baseline_paired_and_longitudinal	endothelial	endothelial_HLA-DRA	True	666
P4_V1_L	P4	day0	lesional	baseline_paired_and_longitudinal	endothelial	endothelial_pericyte_HLA-DRA	True	61
P4_V1_L	P4	day0	lesional	baseline_paired_and_longitudinal	fibroblast	fibroblast	True	1541
P4_V1_L	P4	day0	lesional	baseline_paired_and_longitudinal	keratinocyte	keratinocyte_basal	True	16
P4_V1_L	P4	day0	lesional	baseline_paired_and_longitudinal	keratinocyte	keratinocyte_basal_inflammatory	True	2885
P4_V1_L	P4	day0	lesional	baseline_paired_and_longitudinal	keratinocyte	keratinocyte_inflammatory_suprabasal	True	276
P4_V1_L	P4	day0	lesional	baseline_paired_and_longitudinal	keratinocyte	keratinocyte_suprabasal	True	61
P4_V1_L	P4	day0	lesional	baseline_paired_and_longitudinal	keratinocyte	keratinocyte_suprabasal_inflammatory	True	1462
P4_V1_L	P4	day0	lesional	baseline_paired_and_longitudinal	mast_cell	mast_cell	True	334
P4_V1_L	P4	day0	lesional	baseline_paired_and_longitudinal	melanocyte	melanocyte	True	133
P4_V1_L	P4	day0	lesional	baseline_paired_and_longitudinal	myeloid_DC	Langerhans_DC	True	52
P4_V1_L	P4	day0	lesional	baseline_paired_and_longitudinal	myeloid_DC	myeloid_DC	True	1262
P4_V1_L	P4	day0	lesional	baseline_paired_and_longitudinal	pericyte_smooth_muscle	pericyte_smooth_muscle	True	397
P4_V1_NL	P4	day0	nonlesional	baseline_paired	B_plasma_cell	plasma_B_cell	True	2
P4_V1_NL	P4	day0	nonlesional	baseline_paired	T_NK_cell	T_NK_cell	True	1074
P4_V1_NL	P4	day0	nonlesional	baseline_paired	ambiguous_mixed	mixed_KC_HLA-DRA	False	36
P4_V1_NL	P4	day0	nonlesional	baseline_paired	ambiguous_mixed	mixed_KC_endothelial_HLA-DRA	False	67
P4_V1_NL	P4	day0	nonlesional	baseline_paired	ambiguous_mixed	mixed_KC_fibroblast	False	277
P4_V1_NL	P4	day0	nonlesional	baseline_paired	ambiguous_mixed	mixed_KC_myeloid_DC	False	53
P4_V1_NL	P4	day0	nonlesional	baseline_paired	ambiguous_mixed	mixed_fibroblast_endothelial_HLA-DRA	False	36
P4_V1_NL	P4	day0	nonlesional	baseline_paired	endothelial	endothelial	True	67
P4_V1_NL	P4	day0	nonlesional	baseline_paired	endothelial	endothelial_HLA-DRA	True	792
P4_V1_NL	P4	day0	nonlesional	baseline_paired	endothelial	endothelial_pericyte_HLA-DRA	True	39
P4_V1_NL	P4	day0	nonlesional	baseline_paired	fibroblast	fibroblast	True	2039
P4_V1_NL	P4	day0	nonlesional	baseline_paired	keratinocyte	keratinocyte_basal	True	920
P4_V1_NL	P4	day0	nonlesional	baseline_paired	keratinocyte	keratinocyte_basal_inflammatory	True	134
P4_V1_NL	P4	day0	nonlesional	baseline_paired	keratinocyte	keratinocyte_differentiated_suprabasal	True	2302
P4_V1_NL	P4	day0	nonlesional	baseline_paired	keratinocyte	keratinocyte_inflammatory_suprabasal	True	6
P4_V1_NL	P4	day0	nonlesional	baseline_paired	keratinocyte	keratinocyte_suprabasal	True	257
P4_V1_NL	P4	day0	nonlesional	baseline_paired	keratinocyte	keratinocyte_suprabasal_inflammatory	True	2
P4_V1_NL	P4	day0	nonlesional	baseline_paired	mast_cell	mast_cell	True	184
P4_V1_NL	P4	day0	nonlesional	baseline_paired	melanocyte	melanocyte	True	253
P4_V1_NL	P4	day0	nonlesional	baseline_paired	myeloid_DC	Langerhans_DC	True	33
P4_V1_NL	P4	day0	nonlesional	baseline_paired	myeloid_DC	myeloid_DC	True	936
P4_V1_NL	P4	day0	nonlesional	baseline_paired	pericyte_smooth_muscle	pericyte_smooth_muscle	True	314
P4_V2_L	P4	day3	lesional	longitudinal_lesional	B_plasma_cell	plasma_B_cell	True	82
P4_V2_L	P4	day3	lesional	longitudinal_lesional	T_NK_cell	T_NK_cell	True	279
P4_V2_L	P4	day3	lesional	longitudinal_lesional	ambiguous_mixed	mixed_KC_HLA-DRA	False	20
P4_V2_L	P4	day3	lesional	longitudinal_lesional	ambiguous_mixed	mixed_KC_endothelial_HLA-DRA	False	114
P4_V2_L	P4	day3	lesional	longitudinal_lesional	ambiguous_mixed	mixed_KC_fibroblast	False	177
P4_V2_L	P4	day3	lesional	longitudinal_lesional	ambiguous_mixed	mixed_KC_myeloid_DC	False	204
P4_V2_L	P4	day3	lesional	longitudinal_lesional	ambiguous_mixed	mixed_fibroblast_endothelial_HLA-DRA	False	38
P4_V2_L	P4	day3	lesional	longitudinal_lesional	endothelial	endothelial	True	126
P4_V2_L	P4	day3	lesional	longitudinal_lesional	endothelial	endothelial_HLA-DRA	True	1036
P4_V2_L	P4	day3	lesional	longitudinal_lesional	endothelial	endothelial_pericyte_HLA-DRA	True	87
P4_V2_L	P4	day3	lesional	longitudinal_lesional	fibroblast	fibroblast	True	1440
P4_V2_L	P4	day3	lesional	longitudinal_lesional	keratinocyte	keratinocyte_basal	True	5
P4_V2_L	P4	day3	lesional	longitudinal_lesional	keratinocyte	keratinocyte_basal_inflammatory	True	3460
P4_V2_L	P4	day3	lesional	longitudinal_lesional	keratinocyte	keratinocyte_inflammatory_suprabasal	True	750
P4_V2_L	P4	day3	lesional	longitudinal_lesional	keratinocyte	keratinocyte_suprabasal	True	35
P4_V2_L	P4	day3	lesional	longitudinal_lesional	keratinocyte	keratinocyte_suprabasal_inflammatory	True	1074
P4_V2_L	P4	day3	lesional	longitudinal_lesional	mast_cell	mast_cell	True	101
P4_V2_L	P4	day3	lesional	longitudinal_lesional	melanocyte	melanocyte	True	203
P4_V2_L	P4	day3	lesional	longitudinal_lesional	myeloid_DC	Langerhans_DC	True	116
P4_V2_L	P4	day3	lesional	longitudinal_lesional	myeloid_DC	myeloid_DC	True	1278
P4_V2_L	P4	day3	lesional	longitudinal_lesional	pericyte_smooth_muscle	pericyte_smooth_muscle	True	422
P4_V3_L	P4	day14	lesional	longitudinal_lesional	B_plasma_cell	plasma_B_cell	True	26
P4_V3_L	P4	day14	lesional	longitudinal_lesional	T_NK_cell	T_NK_cell	True	80
P4_V3_L	P4	day14	lesional	longitudinal_lesional	ambiguous_mixed	mixed_KC_HLA-DRA	False	10
P4_V3_L	P4	day14	lesional	longitudinal_lesional	ambiguous_mixed	mixed_KC_endothelial_HLA-DRA	False	53
P4_V3_L	P4	day14	lesional	longitudinal_lesional	ambiguous_mixed	mixed_KC_fibroblast	False	140
P4_V3_L	P4	day14	lesional	longitudinal_lesional	ambiguous_mixed	mixed_KC_myeloid_DC	False	104
P4_V3_L	P4	day14	lesional	longitudinal_lesional	ambiguous_mixed	mixed_fibroblast_endothelial_HLA-DRA	False	37
P4_V3_L	P4	day14	lesional	longitudinal_lesional	endothelial	endothelial	True	116
P4_V3_L	P4	day14	lesional	longitudinal_lesional	endothelial	endothelial_HLA-DRA	True	663
P4_V3_L	P4	day14	lesional	longitudinal_lesional	endothelial	endothelial_pericyte_HLA-DRA	True	105
P4_V3_L	P4	day14	lesional	longitudinal_lesional	fibroblast	fibroblast	True	1969
P4_V3_L	P4	day14	lesional	longitudinal_lesional	keratinocyte	keratinocyte_basal	True	12
P4_V3_L	P4	day14	lesional	longitudinal_lesional	keratinocyte	keratinocyte_basal_inflammatory	True	1993
P4_V3_L	P4	day14	lesional	longitudinal_lesional	keratinocyte	keratinocyte_differentiated_suprabasal	True	1
P4_V3_L	P4	day14	lesional	longitudinal_lesional	keratinocyte	keratinocyte_inflammatory_suprabasal	True	212
P4_V3_L	P4	day14	lesional	longitudinal_lesional	keratinocyte	keratinocyte_suprabasal	True	22
P4_V3_L	P4	day14	lesional	longitudinal_lesional	keratinocyte	keratinocyte_suprabasal_inflammatory	True	556
P4_V3_L	P4	day14	lesional	longitudinal_lesional	mast_cell	mast_cell	True	50
P4_V3_L	P4	day14	lesional	longitudinal_lesional	melanocyte	melanocyte	True	70
P4_V3_L	P4	day14	lesional	longitudinal_lesional	myeloid_DC	Langerhans_DC	True	48
P4_V3_L	P4	day14	lesional	longitudinal_lesional	myeloid_DC	myeloid_DC	True	812
P4_V3_L	P4	day14	lesional	longitudinal_lesional	pericyte_smooth_muscle	pericyte_smooth_muscle	True	517
P5_V1_L	P5	day0	lesional	descriptive_only	B_plasma_cell	plasma_B_cell	True	137
P5_V1_L	P5	day0	lesional	descriptive_only	T_NK_cell	T_NK_cell	True	297
P5_V1_L	P5	day0	lesional	descriptive_only	ambiguous_mixed	mixed_KC_HLA-DRA	False	13
P5_V1_L	P5	day0	lesional	descriptive_only	ambiguous_mixed	mixed_KC_endothelial_HLA-DRA	False	70
P5_V1_L	P5	day0	lesional	descriptive_only	ambiguous_mixed	mixed_KC_fibroblast	False	291
P5_V1_L	P5	day0	lesional	descriptive_only	ambiguous_mixed	mixed_KC_myeloid_DC	False	329
P5_V1_L	P5	day0	lesional	descriptive_only	ambiguous_mixed	mixed_fibroblast_endothelial_HLA-DRA	False	32
P5_V1_L	P5	day0	lesional	descriptive_only	endothelial	endothelial	True	171
P5_V1_L	P5	day0	lesional	descriptive_only	endothelial	endothelial_HLA-DRA	True	673
P5_V1_L	P5	day0	lesional	descriptive_only	endothelial	endothelial_pericyte_HLA-DRA	True	35
P5_V1_L	P5	day0	lesional	descriptive_only	fibroblast	fibroblast	True	2600
P5_V1_L	P5	day0	lesional	descriptive_only	keratinocyte	keratinocyte_basal	True	42
P5_V1_L	P5	day0	lesional	descriptive_only	keratinocyte	keratinocyte_basal_inflammatory	True	2204
P5_V1_L	P5	day0	lesional	descriptive_only	keratinocyte	keratinocyte_inflammatory_suprabasal	True	652
P5_V1_L	P5	day0	lesional	descriptive_only	keratinocyte	keratinocyte_suprabasal	True	129
P5_V1_L	P5	day0	lesional	descriptive_only	keratinocyte	keratinocyte_suprabasal_inflammatory	True	1291
P5_V1_L	P5	day0	lesional	descriptive_only	mast_cell	mast_cell	True	66
P5_V1_L	P5	day0	lesional	descriptive_only	melanocyte	melanocyte	True	76
P5_V1_L	P5	day0	lesional	descriptive_only	myeloid_DC	Langerhans_DC	True	52
P5_V1_L	P5	day0	lesional	descriptive_only	myeloid_DC	myeloid_DC	True	2151
P5_V1_L	P5	day0	lesional	descriptive_only	pericyte_smooth_muscle	pericyte_smooth_muscle	True	496
