## supplemental informations for "Branch-resolved IFN/STING-linked lesion-state architecture in psoriasis: multi-cohort derivation, held-out bulk replication and single-cell context analysis": GSE228421_celltype_longitudinal_branch_summary_v1.tsv

comparison	broad_celltype	branch	score_column	n_patients	mean_delta	sd_delta	se_delta	ci95_low	ci95_high	t_stat	p_two_sided	direction_n_positive	direction_n_negative	patient_deltas	q_bh
day14_minus_day0	T_NK_cell	keratinocyte_effector	score_keratinocyte_effector_mean_log1p_mean	4	-0.49663789570331573	0.7282560102294479	0.36412800511472393	-1.6554557202309959	0.6621799288243644	-1.3639101874266513	0.2659127889067096	1	3	-1.46283,0.225444,-0.143989,-0.605178	0.9680119006314154
day14_minus_day0	T_NK_cell	myeloid_neutrophil	score_myeloid_neutrophil_mean_log1p_mean	4	-0.3472072184085846	0.508474484392575	0.2542372421962875	-1.156303590501679	0.4618891536845098	-1.365681972511794	0.2654170490874038	1	3	-1.02148,0.125665,-0.0501608,-0.44285	0.9680119006314154
day14_minus_day0	T_NK_cell	keratinocyte_differentiation	score_keratinocyte_differentiation_mean_log1p_mean	4	-0.16603519394993782	0.2959465759427433	0.14797328797137166	-0.6369522375351117	0.304881849635236	-1.122061935814122	0.3435425244178855	1	3	-0.320608,-0.0212756,0.168915,-0.491171	0.9680119006314154
day14_minus_day0	T_NK_cell	NFkB_broad_innate	score_NFkB_broad_innate_mean_log1p_mean	4	-0.05297422409057617	0.08903356150666428	0.04451678075333214	-0.19464648852214292	0.08869804034099057	-1.1899832646054709	0.3196420122000866	1	3	-0.103878,0.0715578,-0.12833,-0.0512463	0.9680119006314154
day14_minus_day0	T_NK_cell	IFN_responsive	score_IFN_responsive_mean_log1p_mean	4	-0.0001520402729511261	0.031482754775419675	0.015741377387709837	-0.0502481285805448	0.04994404803464255	-0.00965863845369925	0.9929000318947749	2	2	0.0207148,-0.0195328,-0.0337687,0.0319785	0.9998245990258539
day14_minus_day0	T_NK_cell	STING_core	score_STING_core_mean_log1p_mean	4	0.004576530307531357	0.03838867671121779	0.019194338355608895	-0.05650842087464153	0.06566148148970424	0.2384312614867509	0.8269050963935572	2	2	0.0260717,-0.0409384,-0.0116886,0.0448614	0.9998245990258539
day14_minus_day0	T_NK_cell	proximal_bridge	score_proximal_bridge_mean_log1p_mean	4	0.007362835109233856	0.07565232925203672	0.03782616462601836	-0.11301690274789154	0.12774257296635927	0.1946492641278625	0.858103529321618	2	2	-0.0601819,-0.0537828,0.0545593,0.0888567	0.9998245990258539
day14_minus_day0	T_NK_cell	proximal_only_STING	score_proximal_only_STING_mean_log1p_mean	4	0.010378038510680199	0.0288341394931577	0.01441706974657885	-0.03550351183733719	0.056259588858697585	0.7198438166079408	0.5236342192299498	2	2	-0.0106108,-0.0180263,0.0313977,0.0387516	0.9680119006314154
day14_minus_day0	T_NK_cell	immune_proxy	score_immune_proxy_mean_log1p_mean	4	0.07915152609348297	0.1498178210495836	0.0749089105247918	-0.15924205943896855	0.31754511162593446	1.0566369947042156	0.3682396926953165	2	2	-0.0363905,-0.0492581,0.138914,0.26334	0.9680119006314154
day14_minus_day0	endothelial	keratinocyte_effector	score_keratinocyte_effector_mean_log1p_mean	4	-0.4147716835141182	0.6534691716540565	0.32673458582702825	-1.4545869589877467	0.6250435919595103	-1.2694452975164876	0.2938147806921767	1	3	-1.28142,0.184776,-0.0215476,-0.540897	0.9680119006314154
day14_minus_day0	endothelial	myeloid_neutrophil	score_myeloid_neutrophil_mean_log1p_mean	4	-0.312670461833477	0.4479971622570476	0.2239985811285238	-1.0255339187347405	0.4001929950677864	-1.3958591177596607	0.25712351563720165	1	3	-0.908979,0.0780816,-0.0192273,-0.400557	0.9680119006314154
day14_minus_day0	endothelial	keratinocyte_differentiation	score_keratinocyte_differentiation_mean_log1p_mean	4	-0.15262053906917572	0.25890919671181195	0.12945459835590598	-0.5646028473089151	0.2593617691705636	-1.1789503115955777	0.3234072794231676	1	3	-0.301309,-0.00543556,0.128603,-0.432341	0.9680119006314154
day14_minus_day0	endothelial	NFkB_broad_innate	score_NFkB_broad_innate_mean_log1p_mean	4	-0.07996043562889099	0.14244235261096605	0.07122117630548302	-0.306618005020235	0.14669713376245302	-1.1227059110330246	0.34330772672729465	2	2	0.023636,-0.23978,-0.15912,0.0554227	0.9680119006314154
day14_minus_day0	endothelial	immune_proxy	score_immune_proxy_mean_log1p_mean	4	-0.041573718190193176	0.09518240026524817	0.047591200132624085	-0.1930301572162802	0.10988272083589384	-0.8735589368273593	0.4466528999829393	2	2	0.0471893,-0.117864,-0.12967,0.0340502	0.9680119006314154
day14_minus_day0	endothelial	IFN_responsive	score_IFN_responsive_mean_log1p_mean	4	-0.02338784746825695	0.04094149657876062	0.02047074828938031	-0.08853490472818809	0.04175920979167419	-1.1425008572055944	0.33616773089468394	1	3	-0.0174843,-0.0560225,0.0322357,-0.0522803	0.9680119006314154
day14_minus_day0	endothelial	proximal_bridge	score_proximal_bridge_mean_log1p_mean	4	-0.005794066935777664	0.03219238735798583	0.016096193678992916	-0.05701933903861964	0.04543120516706431	-0.35996503591650253	0.7427226925136193	1	3	-0.0336712,-0.0134294,0.0406244,-0.0167001	0.9998245990258539
day14_minus_day0	endothelial	STING_core	score_STING_core_mean_log1p_mean	4	-0.0006085485219955444	0.03640426603099636	0.01820213301549818	-0.05853585948545033	0.05731876244145924	-0.033432813697020926	0.9754294675380909	1	3	-0.000440359,-0.0274799,0.0508034,-0.0253173	0.9998245990258539
day14_minus_day0	endothelial	proximal_only_STING	score_proximal_only_STING_mean_log1p_mean	4	0.006297562271356583	0.020742138049408398	0.010371069024704199	-0.026707808028155602	0.03930293257086877	0.6072240244815265	0.5865787131702465	3	1	0.0131937,-0.0210348,0.0285005,0.00453088	0.972049265566256
day14_minus_day0	fibroblast	keratinocyte_effector	score_keratinocyte_effector_mean_log1p_mean	4	-0.4028455317020416	0.5804405473024895	0.29022027365124475	-1.326455969301872	0.5207649058977888	-1.388068196042492	0.2592377677724607	1	3	-1.17083,0.156803,-0.091285,-0.506069	0.9680119006314154
day14_minus_day0	fibroblast	myeloid_neutrophil	score_myeloid_neutrophil_mean_log1p_mean	4	-0.290144719183445	0.4289806852373332	0.2144903426186666	-0.9727487175692571	0.3924592792023671	-1.3527169365349057	0.26906750485089187	1	3	-0.860833,0.0918805,-0.0188278,-0.372798	0.9680119006314154
day14_minus_day0	fibroblast	keratinocyte_differentiation	score_keratinocyte_differentiation_mean_log1p_mean	4	-0.14218278601765633	0.2141869263978088	0.1070934631989044	-0.4830019822950464	0.19863641025973372	-1.3276513969258854	0.27627701208265876	1	3	-0.267896,-0.0201981,0.090914,-0.371551	0.9680119006314154
day14_minus_day0	fibroblast	IFN_responsive	score_IFN_responsive_mean_log1p_mean	4	-0.046411940827965736	0.020680605965080198	0.010340302982540099	-0.07931939985026458	-0.013504481805666893	-4.488450764579495	0.020632397712391188	0	4	-0.0727203,-0.0349462,-0.0522065,-0.0257748	0.7427663176460828
day14_minus_day0	fibroblast	STING_core	score_STING_core_mean_log1p_mean	4	-0.025268465280532837	0.008616983656884122	0.004308491828442061	-0.038980009181303316	-0.011556921379762355	-5.864805200215465	0.009886098557197971	0	4	-0.0359667,-0.0263698,-0.0236975,-0.0150399	0.48064289751591527
day14_minus_day0	fibroblast	proximal_bridge	score_proximal_bridge_mean_log1p_mean	4	-0.022507499903440475	0.045557369695253376	0.022778684847626688	-0.094999441335992	0.04998444152911105	-0.9880947936195505	0.39595434304383786	1	3	-0.0869991,-0.0168305,0.019258,-0.00545838	0.9680119006314154
day14_minus_day0	fibroblast	immune_proxy	score_immune_proxy_mean_log1p_mean	4	-0.017585936933755875	0.033002404081508604	0.016501202040754302	-0.07010012640109439	0.034928252533582636	-1.065736719683967	0.3647034830737888	1	3	-0.0404647,0.0235728,-0.00571492,-0.0477369	0.9680119006314154
day14_minus_day0	fibroblast	proximal_only_STING	score_proximal_only_STING_mean_log1p_mean	4	0.000629674643278122	0.008906616683385889	0.004453308341692944	-0.013542740035031704	0.014802089321587948	0.14139480021694353	0.8965189780941202	2	2	0.00753099,-0.00708175,0.00911437,-0.00704491	0.9998245990258539
day14_minus_day0	fibroblast	NFkB_broad_innate	score_NFkB_broad_innate_mean_log1p_mean	4	0.06939294934272766	0.06822785611570523	0.03411392805785261	-0.0391727949636996	0.17795869364915493	2.0341530070957115	0.13480341484768016	3	1	0.0728858,0.156477,-0.0095641,0.0577729	0.9680119006314154
day14_minus_day0	keratinocyte	keratinocyte_effector	score_keratinocyte_effector_mean_log1p_mean	4	-0.4557079076766968	0.9723186159656261	0.48615930798281304	-2.0028838011458845	1.0914679857924907	-0.9373633296614928	0.4177214701887387	2	2	-1.89785,0.0134854,-0.146707,0.208236	0.9680119006314154
day14_minus_day0	keratinocyte	myeloid_neutrophil	score_myeloid_neutrophil_mean_log1p_mean	4	-0.28001558780670166	0.5889025388606649	0.29445126943033245	-1.2170909422913607	0.6570597666779574	-0.9509742931264683	0.4117750144462177	1	3	-1.15948,-0.0116843,-0.0385171,0.0896223	0.9680119006314154
day14_minus_day0	keratinocyte	IFN_responsive	score_IFN_responsive_mean_log1p_mean	4	-0.07692407071590424	0.07028576941862692	0.03514288470931346	-0.18876441431607016	0.034916272884261704	-2.1888946041904767	0.11637478291427016	0	4	-0.169603,-0.00204377,-0.0527684,-0.0832815	0.9680119006314154
day14_minus_day0	keratinocyte	immune_proxy	score_immune_proxy_mean_log1p_mean	4	-0.05191453546285629	0.017784667067224535	0.008892333533612268	-0.08021390946225107	-0.023615161463461515	-5.838122835431639	0.010013393698248234	0	4	-0.057502,-0.0294877,-0.0720158,-0.0486527	0.48064289751591527
day14_minus_day0	keratinocyte	STING_core	score_STING_core_mean_log1p_mean	4	-0.041510291397571564	0.040534471968393625	0.020267235984196812	-0.10600968167379173	0.022989098878648598	-2.048147632461517	0.13300052629554063	0	4	-0.0985995,-0.00280793,-0.0310827,-0.0335511	0.9680119006314154
day14_minus_day0	keratinocyte	proximal_bridge	score_proximal_bridge_mean_log1p_mean	4	-0.02128634974360466	0.029647614663359446	0.014823807331679723	-0.06846232061654633	0.025889621129337015	-1.4359569891409705	0.24653163060788894	1	3	-0.0614278,-0.00321972,0.0048434,-0.0253413	0.9680119006314154
day14_minus_day0	keratinocyte	NFkB_broad_innate	score_NFkB_broad_innate_mean_log1p_mean	4	-0.009791605174541473	0.02405347602931501	0.012026738014657505	-0.048066053133903365	0.028482842784820418	-0.8141530282449008	0.4751758433349976	2	2	0.0008412,-0.0191993,-0.0380935,0.0172852	0.9680119006314154
day14_minus_day0	keratinocyte	proximal_only_STING	score_proximal_only_STING_mean_log1p_mean	4	-0.00019774213433265686	0.006226113687884588	0.003113056843942294	-0.01010487838547497	0.009709394116809657	-0.06352024529119789	0.9533477543133634	2	2	-0.00427066,0.00821888,0.000747398,-0.00548659	0.9998245990258539
day14_minus_day0	keratinocyte	keratinocyte_differentiation	score_keratinocyte_differentiation_mean_log1p_mean	4	0.021731242537498474	0.3829651306061504	0.1914825653030752	-0.5876517399375195	0.6311142250125165	0.11348940569655859	0.9168112122780462	2	2	0.102058,-0.145038,0.513275,-0.38337	0.9998245990258539
day14_minus_day0	mast_cell	keratinocyte_effector	score_keratinocyte_effector_mean_log1p_mean	3	-0.6630574464797974	1.30607066147648	0.7540602479841184	-3.9075168308642207	2.581401937904626	-0.8793162724760983	0.4719746890651147	1	2	-2.02819,0.574608,-0.535594	0.9680119006314154
day14_minus_day0	mast_cell	myeloid_neutrophil	score_myeloid_neutrophil_mean_log1p_mean	3	-0.4700019458929698	0.8102835948708701	0.4678174516186345	-2.482857981124324	1.5428540893383846	-1.0046695442138318	0.42085661434717636	1	2	-1.30832,0.308982,-0.410664	0.9680119006314154
day14_minus_day0	mast_cell	keratinocyte_differentiation	score_keratinocyte_differentiation_mean_log1p_mean	3	-0.14683836698532104	0.16740616325160224	0.096651993417315	-0.5626983302980584	0.26902159632741635	-1.5192481995825582	0.2680438201730204	1	2	-0.137121,0.0154976,-0.318891	0.9680119006314154
day14_minus_day0	mast_cell	immune_proxy	score_immune_proxy_mean_log1p_mean	3	-0.1370287835597992	0.08516248859860995	0.04916858571726589	-0.3485841331141137	0.07452656599451529	-2.786917328632468	0.10824504091748262	0	3	-0.143214,-0.21893,-0.0489422	0.9680119006314154
day14_minus_day0	mast_cell	IFN_responsive	score_IFN_responsive_mean_log1p_mean	3	-0.029346382866303127	0.05877997490876781	0.03393663433653654	-0.17536393523291138	0.11667116950030514	-0.8647405212693263	0.47833087479950254	1	2	-0.0912206,0.025752,-0.0225706	0.9680119006314154
day14_minus_day0	mast_cell	NFkB_broad_innate	score_NFkB_broad_innate_mean_log1p_mean	3	-0.006355086962381999	0.08055716557073576	0.04650970122741755	-0.206470179908362	0.19376000598359802	-0.13664002981458984	0.9038287568151078	1	2	0.0857472,-0.0636905,-0.0411219	0.9998245990258539
day14_minus_day0	mast_cell	proximal_bridge	score_proximal_bridge_mean_log1p_mean	3	0.0012304310997327168	0.027623089505424806	0.015948198161806138	-0.06738912725574782	0.06984998945521324	0.07715173132720657	0.9455264892641735	1	2	-0.022669,-0.00511317,0.0314735	0.9998245990258539
day14_minus_day0	mast_cell	STING_core	score_STING_core_mean_log1p_mean	3	0.00769315908352534	0.027757149706487395	0.01602559785497724	-0.0612594232730596	0.07664574144011028	0.4800544200063022	0.6785643752570094	2	1	-0.0232544,0.0159457,0.0303882	0.9971299187980989
day14_minus_day0	mast_cell	proximal_only_STING	score_proximal_only_STING_mean_log1p_mean	3	0.030851596345504124	0.021323134914081325	0.012310917682611562	-0.02211800722730543	0.08382119991831367	2.506035467126887	0.12910371338284302	3	0	0.027529,0.0113848,0.053641	0.9680119006314154
day14_minus_day0	melanocyte	keratinocyte_effector	score_keratinocyte_effector_mean_log1p_mean	3	-0.5148560802141825	0.7927203414495488	0.4576773025279891	-2.4840825752806053	1.45437041485224	-1.1249325176720921	0.3774798535507521	1	2	-1.35856,0.214453,-0.400463	0.9680119006314154
day14_minus_day0	melanocyte	myeloid_neutrophil	score_myeloid_neutrophil_mean_log1p_mean	3	-0.3681941131750743	0.554440487189529	0.32010636452850183	-1.745500636323809	1.0091124099736604	-1.1502242815990336	0.3690189420296107	1	2	-0.957489,0.14314,-0.290233	0.9680119006314154
day14_minus_day0	melanocyte	keratinocyte_differentiation	score_keratinocyte_differentiation_mean_log1p_mean	3	-0.19569429258505502	0.1617799455875926	0.0934036951344796	-0.5975779564241103	0.2061893712540002	-2.095145082893142	0.17114960726785716	0	3	-0.253998,-0.0128439,-0.320241	0.9680119006314154
day14_minus_day0	melanocyte	IFN_responsive	score_IFN_responsive_mean_log1p_mean	3	-0.11803673207759857	0.09356521646858722	0.054019902914924436	-0.35046561481529914	0.11439215066010197	-2.1850600558000592	0.16049138590449455	0	3	-0.218249,-0.0329651,-0.102896	0.9680119006314154
day14_minus_day0	melanocyte	STING_core	score_STING_core_mean_log1p_mean	3	-0.054474850495656334	0.01910246244974389	0.011028811837544353	-0.10192799785435971	-0.007021703136952946	-4.939321778091517	0.03862935017097322	0	3	-0.0740562,-0.0358903,-0.0534781	0.9680119006314154
day14_minus_day0	melanocyte	NFkB_broad_innate	score_NFkB_broad_innate_mean_log1p_mean	3	-0.043853764732678734	0.024037886637180695	0.013878280320725984	-0.10356718543887863	0.01585965597352116	-3.15988463406284	0.08724431434277313	0	3	-0.0595744,-0.0558042,-0.0161827	0.9680119006314154
day14_minus_day0	melanocyte	proximal_bridge	score_proximal_bridge_mean_log1p_mean	3	-0.02628369629383087	0.07275106975437769	0.0420028497065232	-0.20700737224085933	0.15443997965319758	-0.6257598348082777	0.5953629481126289	1	2	-0.107355,-0.00480944,0.0333131	0.972049265566256
day14_minus_day0	melanocyte	immune_proxy	score_immune_proxy_mean_log1p_mean	3	-0.02115889887015025	0.012240118252392396	0.007066835567931602	-0.05156503821720175	0.009247240476901248	-2.994112239736641	0.09578951372804632	0	3	-0.00706723,-0.0291477,-0.0272617	0.9680119006314154
day14_minus_day0	melanocyte	proximal_only_STING	score_proximal_only_STING_mean_log1p_mean	3	-0.010793298482894897	0.02210725742311158	0.012763631024277824	-0.0657107703510188	0.044124173385229004	-0.845629152265908	0.4867984749486624	1	2	0.00970438,-0.0342184,-0.00786585	0.9680119006314154
day14_minus_day0	myeloid_DC	keratinocyte_effector	score_keratinocyte_effector_mean_log1p_mean	4	-0.410799041390419	0.5519940197632393	0.2759970098816196	-1.2891447057575305	0.46754662297669236	-1.488418449049932	0.23338230771785964	1	3	-1.15408,0.109854,-0.118151,-0.480819	0.9680119006314154
day14_minus_day0	myeloid_DC	myeloid_neutrophil	score_myeloid_neutrophil_mean_log1p_mean	4	-0.28831665217876434	0.32284327484369607	0.16142163742184804	-0.8020323457847709	0.2253990414272422	-1.7861090792016796	0.172059174458277	0	4	-0.734231,-0.035713,-0.0664607,-0.316862	0.9680119006314154
day14_minus_day0	myeloid_DC	keratinocyte_differentiation	score_keratinocyte_differentiation_mean_log1p_mean	4	-0.1408932413905859	0.2445561445287328	0.1222780722643664	-0.530036640685533	0.24825015790436117	-1.1522363640634874	0.3327107458076561	2	2	-0.242112,0.00289157,0.109483,-0.433836	0.9680119006314154
day14_minus_day0	myeloid_DC	NFkB_broad_innate	score_NFkB_broad_innate_mean_log1p_mean	4	-0.06156274676322937	0.1201675295916906	0.0600837647958453	-0.25277610204530254	0.1296506085188438	-1.0246153344819422	0.38094860869521724	2	2	0.057079,-0.109348,-0.20756,0.0135781	0.9680119006314154
day14_minus_day0	myeloid_DC	IFN_responsive	score_IFN_responsive_mean_log1p_mean	4	-0.026234783232212067	0.028260420758237304	0.014130210379118652	-0.07120341904611972	0.01873385258169559	-1.8566449138635133	0.16036294995283412	1	3	-0.0522981,-0.0159208,-0.0456205,0.00890028	0.9680119006314154
day14_minus_day0	myeloid_DC	immune_proxy	score_immune_proxy_mean_log1p_mean	4	-0.011505365371704102	0.03632217782158524	0.01816108891079262	-0.06930205567578498	0.04629132493237679	-0.6335173748787051	0.5713959135671549	2	2	-0.0643939,-0.00551331,0.00839579,0.0154899	0.9680119006314154
day14_minus_day0	myeloid_DC	proximal_bridge	score_proximal_bridge_mean_log1p_mean	4	-0.010462835431098938	0.05302666215439957	0.026513331077199786	-0.0948400879584971	0.07391441709629923	-0.39462545843952757	0.7195008796828757	3	1	-0.087347,0.0122754,0.0330629,0.000157356	0.9971299187980989
day14_minus_day0	myeloid_DC	STING_core	score_STING_core_mean_log1p_mean	4	-0.003862377256155014	0.0149796726526326	0.0074898363263163	-0.027698379200020024	0.019973624687709995	-0.5156824645932728	0.6416727294657706	1	3	-0.0127773,-0.0112213,-0.00999302,0.0185421	0.9829880110964996
day14_minus_day0	myeloid_DC	proximal_only_STING	score_proximal_only_STING_mean_log1p_mean	4	0.007443659007549286	0.028810113511236586	0.014405056755618293	-0.038399660641770264	0.053286978656868836	0.5167393043867108	0.6410174254641454	2	2	-0.0195201,0.0111061,0.0462801,-0.00809149	0.9829880110964996
day14_minus_day0	pericyte_smooth_muscle	keratinocyte_effector	score_keratinocyte_effector_mean_log1p_mean	4	-0.46851179003715515	0.6502974355385938	0.3251487177692969	-1.503280125569789	0.5662565454954787	-1.4409153855854318	0.2452549793777465	1	3	-1.34412,0.165487,-0.159513,-0.535904	0.9680119006314154
day14_minus_day0	pericyte_smooth_muscle	myeloid_neutrophil	score_myeloid_neutrophil_mean_log1p_mean	4	-0.3345167189836502	0.4627947593653164	0.2313973796826582	-1.070926455007057	0.40189301703975666	-1.4456374546782311	0.2440458394002031	1	3	-0.961811,0.101786,-0.0968243,-0.381218	0.9680119006314154
day14_minus_day0	pericyte_smooth_muscle	keratinocyte_differentiation	score_keratinocyte_differentiation_mean_log1p_mean	4	-0.1745101399719715	0.24731268820010424	0.12365634410005212	-0.5680398153780732	0.21901953543413016	-1.4112510056966656	0.25300081622216775	1	3	-0.306335,-0.0316329,0.0898136,-0.449886	0.9680119006314154
day14_minus_day0	pericyte_smooth_muscle	immune_proxy	score_immune_proxy_mean_log1p_mean	4	-0.022723477333784103	0.03643818803190106	0.01821909401595053	-0.08070476577046237	0.03525781110289417	-1.2472342101034253	0.300809834673974	1	3	-0.0425059,0.0207744,-0.00794845,-0.0612139	0.9680119006314154
day14_minus_day0	pericyte_smooth_muscle	IFN_responsive	score_IFN_responsive_mean_log1p_mean	4	-0.01770922914147377	0.03370277480841505	0.016851387404207524	-0.07133786472489842	0.03591940644195087	-1.0509062973089123	0.37048370034808453	1	3	-0.0587105,0.0185445,-0.00117703,-0.029494	0.9680119006314154
day14_minus_day0	pericyte_smooth_muscle	proximal_bridge	score_proximal_bridge_mean_log1p_mean	4	-0.014889493584632874	0.0413604787069063	0.02068023935345315	-0.08070324490741258	0.050924257738146836	-0.7199865209561346	0.523557946561881	1	3	-0.0558711,-0.016649,0.0420906,-0.0291284	0.9680119006314154
day14_minus_day0	pericyte_smooth_muscle	STING_core	score_STING_core_mean_log1p_mean	4	-0.0028420649468898773	0.022210726168548897	0.011105363084274449	-0.03818428666327318	0.03250015676949342	-0.2559182374608114	0.8145585176085111	2	2	-0.0231199,0.0151362,0.0175807,-0.0209653	0.9998245990258539
day14_minus_day0	pericyte_smooth_muscle	proximal_only_STING	score_proximal_only_STING_mean_log1p_mean	4	0.002152407541871071	0.014864798264162945	0.007432399132081473	-0.021500803615415447	0.02580561869915759	0.28959794860590066	0.7909853663894147	2	2	-0.00275709,-0.0151591,0.020053,0.00647281	0.9998245990258539
day14_minus_day0	pericyte_smooth_muscle	NFkB_broad_innate	score_NFkB_broad_innate_mean_log1p_mean	4	0.03409217298030853	0.13059927462060755	0.06529963731030378	-0.17372041651423387	0.24190476247485093	0.5220882440480119	0.6377074903554567	3	1	0.183191,-0.132153,0.0186483,0.066682	0.9829880110964996
day3_minus_day0	B_plasma_cell	IFN_responsive	score_IFN_responsive_mean_log1p_mean	1								0	1	-0.0273488
day3_minus_day0	B_plasma_cell	NFkB_broad_innate	score_NFkB_broad_innate_mean_log1p_mean	1								0	1	-0.21273
day3_minus_day0	B_plasma_cell	STING_core	score_STING_core_mean_log1p_mean	1								0	1	-0.0444454
day3_minus_day0	B_plasma_cell	immune_proxy	score_immune_proxy_mean_log1p_mean	1								1	0	0.0957555
day3_minus_day0	B_plasma_cell	keratinocyte_differentiation	score_keratinocyte_differentiation_mean_log1p_mean	1								0	1	-0.364722
day3_minus_day0	B_plasma_cell	keratinocyte_effector	score_keratinocyte_effector_mean_log1p_mean	1								0	1	-0.0335591
day3_minus_day0	B_plasma_cell	myeloid_neutrophil	score_myeloid_neutrophil_mean_log1p_mean	1								0	1	-0.0777661
day3_minus_day0	B_plasma_cell	proximal_bridge	score_proximal_bridge_mean_log1p_mean	1								0	1	-0.0109993
day3_minus_day0	B_plasma_cell	proximal_only_STING	score_proximal_only_STING_mean_log1p_mean	1								0	1	-0.0690363
day3_minus_day0	T_NK_cell	keratinocyte_differentiation	score_keratinocyte_differentiation_mean_log1p_mean	4	-0.10765247419476509	0.2915795321167621	0.14578976605838104	-0.5716205765354359	0.3563156281459057	-0.7384089919703692	0.5137863759050096	2	2	-0.211046,0.0580298,0.189056,-0.46665	0.9680119006314154
day3_minus_day0	T_NK_cell	NFkB_broad_innate	score_NFkB_broad_innate_mean_log1p_mean	4	-0.028649047017097473	0.14555610739285327	0.07277805369642663	-0.26026129510902973	0.20296320107483476	-0.39364953529258956	0.720149385798627	2	2	0.0775675,0.103415,-0.0910084,-0.20457	0.9971299187980989
day3_minus_day0	T_NK_cell	myeloid_neutrophil	score_myeloid_neutrophil_mean_log1p_mean	4	-0.011832758784294128	0.272870888843618	0.136435444421809	-0.4460312347942208	0.42236571722563254	-0.08672789416591427	0.936352199354316	2	2	-0.368474,0.167758,0.232025,-0.0786403	0.9998245990258539
day3_minus_day0	T_NK_cell	IFN_responsive	score_IFN_responsive_mean_log1p_mean	4	0.0027645044028759003	0.03674898644007251	0.018374493220036255	-0.05571133365668902	0.06124034246244082	0.15045336868727233	0.889953539265042	2	2	0.0301376,0.038346,-0.0234927,-0.0339328	0.9998245990258539
day3_minus_day0	T_NK_cell	keratinocyte_effector	score_keratinocyte_effector_mean_log1p_mean	4	0.007133707404136658	0.38837607687647924	0.19418803843823962	-0.6108592980539297	0.625126712862203	0.03673608045845467	0.9730032118763767	2	2	-0.520452,0.28259,0.315545,-0.049148	0.9998245990258539
day3_minus_day0	T_NK_cell	STING_core	score_STING_core_mean_log1p_mean	4	0.007695693522691727	0.03539343568271823	0.017696717841359115	-0.04862316078718986	0.06401454783257332	0.4348655830803874	0.6930429266311444	3	1	0.0342214,0.0332831,0.00446314,-0.0411849	0.9971299187980989
day3_minus_day0	T_NK_cell	proximal_only_STING	score_proximal_only_STING_mean_log1p_mean	4	0.011206366121768951	0.04102746063082841	0.020513730315414206	-0.054077479128107384	0.07649021137164529	0.5462861190754947	0.622875542355416	3	1	0.0226868,0.0133376,0.0534963,-0.0446951	0.9829880110964996
day3_minus_day0	T_NK_cell	proximal_bridge	score_proximal_bridge_mean_log1p_mean	4	0.012223128229379654	0.02882513032129125	0.014412565160645626	-0.03364408651577771	0.05809034297453702	0.8480883238436722	0.45869367175351683	3	1	0.0421844,0.0282402,0.00109656,-0.0226286	0.9680119006314154
day3_minus_day0	T_NK_cell	immune_proxy	score_immune_proxy_mean_log1p_mean	4	0.09345868229866028	0.13507579997599603	0.06753789998799802	-0.12147705798476457	0.30839442258208516	1.383796095455568	0.26040501004085637	4	0	0.0491217,0.0129917,0.294619,0.0171025	0.9680119006314154
day3_minus_day0	endothelial	NFkB_broad_innate	score_NFkB_broad_innate_mean_log1p_mean	4	-0.16059914231300354	0.14412513087911152	0.07206256543955576	-0.3899343874453832	0.06873610281937612	-2.228607062951568	0.11214164718696433	1	3	0.00157249,-0.345497,-0.177265,-0.121208	0.9680119006314154
day3_minus_day0	endothelial	keratinocyte_differentiation	score_keratinocyte_differentiation_mean_log1p_mean	4	-0.09204425662755966	0.25053755608549505	0.12526877804274753	-0.49070541647710636	0.30661690322198704	-0.7347741238135963	0.5157025919221281	2	2	-0.191212,0.0565616,0.161775,-0.395302	0.9680119006314154
day3_minus_day0	endothelial	immune_proxy	score_immune_proxy_mean_log1p_mean	4	-0.0145779550075531	0.08662569610608134	0.04331284805304067	-0.152418768265267	0.12326285825016081	-0.3365734571344978	0.7586071781020921	2	2	0.0613418,0.035718,-0.133602,-0.0217692	0.9998245990258539
day3_minus_day0	endothelial	proximal_only_STING	score_proximal_only_STING_mean_log1p_mean	4	-0.01189371570944786	0.05053807841442213	0.025269039207211064	-0.09231107617250586	0.06852364475361014	-0.47068333749918495	0.6699746497021725	2	2	0.0119601,-0.0202134,0.0390905,-0.078412	0.9971299187980989
day3_minus_day0	endothelial	proximal_bridge	score_proximal_bridge_mean_log1p_mean	4	-0.006766028702259064	0.06064077823620736	0.03032038911810368	-0.10325903902593246	0.08972698162141433	-0.22315111708837562	0.8377489994440881	3	1	3.29763e-05,0.0299087,0.0374352,-0.094441	0.9998245990258539
day3_minus_day0	endothelial	myeloid_neutrophil	score_myeloid_neutrophil_mean_log1p_mean	4	3.139674663543701e-05	0.2631674235959528	0.1315837117979764	-0.4187267007003508	0.41878949419362166	0.0002386066345631075	0.9998245990258539	2	2	-0.323223,0.132078,0.279431,-0.0881604	0.9998245990258539
day3_minus_day0	endothelial	STING_core	score_STING_core_mean_log1p_mean	4	0.003965191543102264	0.059171407095337844	0.029585703547668922	-0.09018972140139578	0.09812010448760031	0.13402390572573303	0.9018694872542729	3	1	0.0142285,0.0448749,0.0392699,-0.0825126	0.9998245990258539
day3_minus_day0	endothelial	IFN_responsive	score_IFN_responsive_mean_log1p_mean	4	0.013087049126625061	0.06054531265706256	0.03027265632853128	-0.08325405415723276	0.10942815241048288	0.4323059392145518	0.694709159688439	3	1	0.0117649,0.0816132,0.0244374,-0.0654673	0.9971299187980989
day3_minus_day0	endothelial	keratinocyte_effector	score_keratinocyte_effector_mean_log1p_mean	4	0.016190335154533386	0.3769271685440529	0.18846358427202645	-0.5835849022925019	0.6159655726015687	0.08590696827226006	0.9369526798502571	2	2	-0.473028,0.270187,0.351412,-0.0838093	0.9998245990258539
day3_minus_day0	fibroblast	NFkB_broad_innate	score_NFkB_broad_innate_mean_log1p_mean	4	-0.10665389895439148	0.02958227991005619	0.014791139955028095	-0.15372590765520486	-0.059581890253578094	-7.210661198438299	0.0054987486452426956	0	4	-0.0673998,-0.112859,-0.138987,-0.107369	0.48064289751591527
day3_minus_day0	fibroblast	keratinocyte_differentiation	score_keratinocyte_differentiation_mean_log1p_mean	4	-0.08051649108529091	0.2021858935586205	0.10109294677931024	-0.4022393660533493	0.2412063838827675	-0.7964600266432185	0.4839693237445103	2	2	-0.149211,0.0300277,0.127494,-0.330377	0.9680119006314154
day3_minus_day0	fibroblast	STING_core	score_STING_core_mean_log1p_mean	4	-0.015243913978338242	0.03232901232890151	0.016164506164450754	-0.06668658689813026	0.03619875894145378	-0.943048542482721	0.4152281194936903	1	3	-0.0225242,0.02234,-0.00579102,-0.0550005	0.9680119006314154
day3_minus_day0	fibroblast	IFN_responsive	score_IFN_responsive_mean_log1p_mean	4	-0.014648182317614555	0.02962519015620398	0.01481259507810199	-0.06178847079558387	0.03249210616035476	-0.9889004756006264	0.3956173533545628	1	3	-0.0264402,0.0287981,-0.0232185,-0.0377321	0.9680119006314154
day3_minus_day0	fibroblast	proximal_bridge	score_proximal_bridge_mean_log1p_mean	4	-0.012559294700622559	0.02908662662720261	0.014543313313601305	-0.05884260842207639	0.033724019020831275	-0.8635786378112862	0.4513372803350714	2	2	-0.0359596,0.00821793,0.0166394,-0.0391349	0.9680119006314154
day3_minus_day0	fibroblast	proximal_only_STING	score_proximal_only_STING_mean_log1p_mean	4	-0.011135034263134003	0.031201143159406523	0.015600571579703262	-0.06078301564727467	0.03851294712100666	-0.7137580957367591	0.5268952054726205	3	1	0.00638193,6.7696e-05,0.00672141,-0.0577112	0.9680119006314154
day3_minus_day0	fibroblast	immune_proxy	score_immune_proxy_mean_log1p_mean	4	-0.0100832125172019	0.028564286950569208	0.014282143475284604	-0.0555353672516532	0.0353689422172494	-0.7060013459920077	0.5310750580190747	1	3	0.0239852,-0.00453742,-0.0145328,-0.0452478	0.9680119006314154
day3_minus_day0	fibroblast	keratinocyte_effector	score_keratinocyte_effector_mean_log1p_mean	4	0.0031326860189437866	0.30088836775946953	0.15044418387973477	-0.47564785112054087	0.48191322315842844	0.020822912113691673	0.9846944438572913	2	2	-0.40316,0.196126,0.262315,-0.0427502	0.9998245990258539
day3_minus_day0	fibroblast	myeloid_neutrophil	score_myeloid_neutrophil_mean_log1p_mean	4	0.006032280623912811	0.2321342083584896	0.1160671041792448	-0.36334504623630404	0.37540960748412966	0.05197235398065103	0.9618177667271783	2	2	-0.296874,0.11988,0.240336,-0.0392129	0.9998245990258539
day3_minus_day0	keratinocyte	immune_proxy	score_immune_proxy_mean_log1p_mean	4	-0.02966790273785591	0.03002279348604287	0.015011396743021436	-0.07744086683983237	0.018105061364120538	-1.9763585791340876	0.14256155512626786	0	4	-0.00253882,-0.0113282,-0.0696949,-0.0351097	0.9680119006314154
day3_minus_day0	keratinocyte	NFkB_broad_innate	score_NFkB_broad_innate_mean_log1p_mean	4	-0.021654918789863586	0.024642923000588946	0.012321461500294473	-0.06086730841717118	0.01755747083744401	-1.757495958522944	0.17708192625135122	1	3	-0.0315783,-0.036226,0.0151996,-0.0340151	0.9680119006314154
day3_minus_day0	keratinocyte	IFN_responsive	score_IFN_responsive_mean_log1p_mean	4	-0.016281239688396454	0.14257739051227053	0.07128869525613526	-0.2431536845147803	0.2105912051379874	-0.2283845935165331	0.8340293201790365	2	2	0.0435675,0.138503,-0.051447,-0.195748	0.9998245990258539
day3_minus_day0	keratinocyte	proximal_bridge	score_proximal_bridge_mean_log1p_mean	4	-0.012342497706413269	0.06065795366332525	0.030328976831662625	-0.10886283796737316	0.08417784255454662	-0.4069539758930489	0.7113359497763662	2	2	0.018425,0.0449762,-0.018133,-0.0946381	0.9971299187980989
day3_minus_day0	keratinocyte	STING_core	score_STING_core_mean_log1p_mean	4	-0.008145982399582863	0.0750434816148176	0.0375217408074088	-0.12755690779993392	0.1112649430007682	-0.21710033234850368	0.8420566775689858	2	2	0.023259,0.0753378,-0.0313921,-0.0997886	0.9998245990258539
day3_minus_day0	keratinocyte	proximal_only_STING	score_proximal_only_STING_mean_log1p_mean	4	-0.0022278130054473877	0.020608565482170785	0.010304282741085392	-0.03502063954341327	0.030565013532518497	-0.21620262772532609	0.8426964098261327	2	2	0.0154604,0.0120756,-0.00715676,-0.0292904	0.9998245990258539
day3_minus_day0	keratinocyte	keratinocyte_differentiation	score_keratinocyte_differentiation_mean_log1p_mean	4	0.0330691784620285	0.2833675507148968	0.1416837753574484	-0.41783182894293	0.483970185866987	0.23340130779688487	0.8304691677627302	2	2	-0.08854,0.204621,0.320688,-0.304493	0.9998245990258539
day3_minus_day0	keratinocyte	myeloid_neutrophil	score_myeloid_neutrophil_mean_log1p_mean	4	0.046969205141067505	0.15566093004791456	0.07783046502395728	-0.20072207071293818	0.2946604809950732	0.6034809778742777	0.5887638184587528	3	1	-0.181223,0.108202,0.0921618,0.168737	0.972049265566256
day3_minus_day0	keratinocyte	keratinocyte_effector	score_keratinocyte_effector_mean_log1p_mean	4	0.09099423885345459	0.3121194487676481	0.15605972438382404	-0.40565745441544	0.5876459321223492	0.5830731741500266	0.6007804488569222	3	1	-0.342293,0.191611,0.11758,0.397078	0.972049265566256
day3_minus_day0	mast_cell	NFkB_broad_innate	score_NFkB_broad_innate_mean_log1p_mean	2	-0.10803835093975067	0.23935235308842806	0.16924767196178436	-2.2585339220071163	2.042457220127615	-0.6383446796488015	0.6383121226442766	1	1	0.0612093,-0.277286	0.9829880110964996
day3_minus_day0	mast_cell	keratinocyte_differentiation	score_keratinocyte_differentiation_mean_log1p_mean	2	-0.09852015972137451	0.17464996532077717	0.1234961748123169	-1.6676878410210934	1.4706475215783443	-0.7977587959392294	0.5713175234347131	1	1	-0.222016,0.024976	0.9680119006314154
day3_minus_day0	mast_cell	myeloid_neutrophil	score_myeloid_neutrophil_mean_log1p_mean	2	-0.058028966188430786	0.660530425337704	0.467065542936325	-5.992659379949969	5.876601447573107	-0.12424159107010353	0.9213085861180247	1	1	-0.525095,0.409037	0.9998245990258539
day3_minus_day0	mast_cell	immune_proxy	score_immune_proxy_mean_log1p_mean	2	-0.020309560000896454	0.013504134754117896	0.009548865258693693	-0.14163939697600425	0.10102027697421134	-2.126908219005998	0.2797923979322787	0	2	-0.0298584,-0.0107607	0.9680119006314154
day3_minus_day0	mast_cell	proximal_bridge	score_proximal_bridge_mean_log1p_mean	2	-0.006228175014257431	0.010330724673982578	0.007304925471544266	-0.09904605363819634	0.08658970360968148	-0.8525993918101934	0.5505456699330104	1	1	-0.0135331,0.00107675	0.9680119006314154
day3_minus_day0	mast_cell	IFN_responsive	score_IFN_responsive_mean_log1p_mean	2	0.003642316907644272	0.047990956867194914	0.03393473103642463	-0.4275393233081887	0.43482395712347727	0.10733301241535423	0.9319302800889115	1	1	-0.0302924,0.037577	0.9998245990258539
day3_minus_day0	mast_cell	proximal_only_STING	score_proximal_only_STING_mean_log1p_mean	2	0.004619346931576729	0.007511540416335099	0.005311461165547371	-0.06286916608610923	0.07210785994926269	0.8696941929162507	0.5442967269300375	1	1	0.00993081,-0.000692114	0.9680119006314154
day3_minus_day0	mast_cell	STING_core	score_STING_core_mean_log1p_mean	2	0.006551928818225861	0.018738636361913273	0.013250216841697691	-0.16180803917109504	0.17491189680754676	0.49447710150729807	0.7076517630365391	1	1	-0.00669829,0.0198021	0.9971299187980989
day3_minus_day0	mast_cell	keratinocyte_effector	score_keratinocyte_effector_mean_log1p_mean	2	0.01096123456954956	1.089152537191247	0.7701471447944641	-9.774686064169288	9.796608533308387	0.014232649752242971	0.9909398254896026	1	1	-0.759186,0.781108	0.9998245990258539
day3_minus_day0	melanocyte	NFkB_broad_innate	score_NFkB_broad_innate_mean_log1p_mean	4	-0.058177389204502106	0.043951113388914866	0.021975556694457433	-0.1281134184133308	0.011758640004326595	-2.647368165156668	0.07716741124153952	0	4	-0.0447077,-0.0861764,-0.00231141,-0.099514	0.9680119006314154
day3_minus_day0	melanocyte	keratinocyte_differentiation	score_keratinocyte_differentiation_mean_log1p_mean	4	-0.042899202555418015	0.20788655903858128	0.10394327951929064	-0.3736931084206562	0.28789470330982014	-0.4127174239047983	0.7075365671620715	2	2	-0.201376,0.0546554,0.203389,-0.228266	0.9971299187980989
day3_minus_day0	melanocyte	immune_proxy	score_immune_proxy_mean_log1p_mean	4	-0.01634863018989563	0.05018339143007922	0.02509169571503961	-0.09620160451152648	0.06350434413173522	-0.6515554140127918	0.5611501515601575	2	2	0.0122182,-0.00365725,-0.0904888,0.0165333	0.9680119006314154
day3_minus_day0	melanocyte	proximal_only_STING	score_proximal_only_STING_mean_log1p_mean	4	-0.006320260465145111	0.019232903083849142	0.009616451541924571	-0.03692410114468278	0.024283580214392555	-0.6572341614358324	0.5579534371578782	1	3	-0.00902596,-0.00638111,0.0184998,-0.0283737	0.9680119006314154
day3_minus_day0	melanocyte	proximal_bridge	score_proximal_bridge_mean_log1p_mean	4	-0.0018778704106807709	0.06060280566218852	0.03030140283109426	-0.09831045789540999	0.09455471707404844	-0.06197305191275714	0.9544821246468508	2	2	-0.000642776,0.0235519,0.0555512,-0.0859719	0.9998245990258539
day3_minus_day0	melanocyte	STING_core	score_STING_core_mean_log1p_mean	4	0.007814310491085052	0.06715931936964133	0.03357965968482066	-0.09905115340555674	0.11467977438772685	0.23270963924084764	0.8309596941952822	3	1	0.0344867,0.0447441,0.044691,-0.0926646	0.9998245990258539
day3_minus_day0	melanocyte	IFN_responsive	score_IFN_responsive_mean_log1p_mean	4	0.015034019947052002	0.1312045888802646	0.0656022944401323	-0.19374175961208095	0.22380979950618496	0.22916911786937316	0.8334722204743832	3	1	0.0916854,0.131634,0.000566453,-0.16375	0.9998245990258539
day3_minus_day0	melanocyte	myeloid_neutrophil	score_myeloid_neutrophil_mean_log1p_mean	4	0.04817947745323181	0.27435078870310003	0.13717539435155002	-0.3883738494766941	0.48473280438315774	0.3512253613775553	0.7486380843435725	3	1	-0.351519,0.201795,0.249229,0.0932127	0.9998245990258539
day3_minus_day0	melanocyte	keratinocyte_effector	score_keratinocyte_effector_mean_log1p_mean	4	0.06127888709306717	0.41458241475668056	0.20729120737834028	-0.5984142499459307	0.7209720241320651	0.2956173967438146	0.7868026029940034	3	1	-0.548693,0.294499,0.345066,0.154244	0.9998245990258539
day3_minus_day0	myeloid_DC	keratinocyte_differentiation	score_keratinocyte_differentiation_mean_log1p_mean	4	-0.08445901796221733	0.22320710329192683	0.11160355164596342	-0.4396313285544531	0.2707132926300184	-0.7567771519507204	0.5041917773171726	2	2	-0.136263,0.0493587,0.125044,-0.375975	0.9680119006314154
day3_minus_day0	myeloid_DC	NFkB_broad_innate	score_NFkB_broad_innate_mean_log1p_mean	4	-0.07225354015827179	0.09878296663174141	0.049391483315870705	-0.2294392837493464	0.08493220343280283	-1.462874473645438	0.23968677972138058	1	3	0.070418,-0.083082,-0.130742,-0.145608	0.9680119006314154
day3_minus_day0	myeloid_DC	myeloid_neutrophil	score_myeloid_neutrophil_mean_log1p_mean	4	-0.029331877827644348	0.19707722847799158	0.09853861423899579	-0.34292572664031307	0.28426197098502437	-0.29766886873913956	0.7853792791314054	1	3	-0.269532,-0.0279599,0.21317,-0.0330057	0.9998245990258539
day3_minus_day0	myeloid_DC	keratinocyte_effector	score_keratinocyte_effector_mean_log1p_mean	4	-0.020265504717826843	0.26775033124039943	0.13387516562019972	-0.4463160309150759	0.4057850214794222	-0.1513761318161095	0.8892853946146153	2	2	-0.397926,0.101421,0.219244,-0.00380111	0.9998245990258539
day3_minus_day0	myeloid_DC	STING_core	score_STING_core_mean_log1p_mean	4	-0.00584021583199501	0.016531202034053952	0.008265601017026976	-0.03214504724958177	0.020464615585591747	-0.7065688048533046	0.530768382886405	2	2	-0.0229702,0.00526872,0.0110424,-0.0167017	0.9680119006314154
day3_minus_day0	myeloid_DC	IFN_responsive	score_IFN_responsive_mean_log1p_mean	4	-0.0045447759330272675	0.019284475290737214	0.009642237645368607	-0.03523067950219807	0.026141127636143534	-0.471340377636329	0.6695558824846254	1	3	-0.0272812,0.0194239,-0.00173518,-0.00858666	0.9971299187980989
day3_minus_day0	myeloid_DC	proximal_bridge	score_proximal_bridge_mean_log1p_mean	4	-0.0013745762407779694	0.04370145146697043	0.021850725733485215	-0.07091333761907563	0.06816418513751969	-0.0629075783360136	0.9537969315602222	2	2	-0.020406,0.0209444,0.0462955,-0.0523322	0.9998245990258539
day3_minus_day0	myeloid_DC	proximal_only_STING	score_proximal_only_STING_mean_log1p_mean	4	6.232783198356628e-05	0.03109360828098521	0.015546804140492605	-0.049414541563896575	0.04953919722786371	0.004009044651255986	0.9970529409801612	1	3	-0.00475331,-0.00460284,0.0422897,-0.0326842	0.9998245990258539
day3_minus_day0	myeloid_DC	immune_proxy	score_immune_proxy_mean_log1p_mean	4	0.03688931465148926	0.07974677135391998	0.03987338567695999	-0.09000559427530438	0.1637842235782829	0.9251613331848313	0.4231193034878941	3	1	0.00963736,0.0424622,0.142781,-0.0473236	0.9680119006314154
day3_minus_day0	pericyte_smooth_muscle	keratinocyte_differentiation	score_keratinocyte_differentiation_mean_log1p_mean	4	-0.09900863096117973	0.2450412663624744	0.1225206331812372	-0.4889239673498285	0.29090670542746905	-0.808097610911971	0.47816994618309816	2	2	-0.223084,0.0518335,0.153718,-0.378502	0.9680119006314154
day3_minus_day0	pericyte_smooth_muscle	NFkB_broad_innate	score_NFkB_broad_innate_mean_log1p_mean	4	-0.08899375796318054	0.10119444943916692	0.05059722471958346	-0.2500167088296284	0.07202919290326731	-1.7588663895380778	0.17683755880082314	0	4	-0.018553,-0.228316,-0.00996649,-0.0991392	0.9680119006314154
day3_minus_day0	pericyte_smooth_muscle	keratinocyte_effector	score_keratinocyte_effector_mean_log1p_mean	4	-0.0354999303817749	0.34507392289887684	0.17253696144943842	-0.5845895458714178	0.513589685107868	-0.20575261140308235	0.8501552507905269	2	2	-0.519765,0.207176,0.216903,-0.046313	0.9998245990258539
day3_minus_day0	pericyte_smooth_muscle	myeloid_neutrophil	score_myeloid_neutrophil_mean_log1p_mean	4	-0.026408463716506958	0.24780230848341442	0.12390115424170721	-0.42071723425341484	0.3679003068204009	-0.21314138579362343	0.8448791682892272	2	2	-0.36578,0.124892,0.186933,-0.0516779	0.9998245990258539
day3_minus_day0	pericyte_smooth_muscle	IFN_responsive	score_IFN_responsive_mean_log1p_mean	4	-0.022305622696876526	0.03256169034274212	0.01628084517137106	-0.07411853825940244	0.02950729286564939	-1.3700531183786266	0.26419822669917464	1	3	-0.0292289,0.0249245,-0.0357562,-0.0491619	0.9680119006314154
day3_minus_day0	pericyte_smooth_muscle	immune_proxy	score_immune_proxy_mean_log1p_mean	4	-0.014520235825330019	0.03366388840954581	0.016831944204772905	-0.06808699447055107	0.03904652281989103	-0.8626594556565027	0.45177088691202844	2	2	0.00393954,0.00844833,-0.0063095,-0.0641593	0.9680119006314154
day3_minus_day0	pericyte_smooth_muscle	proximal_bridge	score_proximal_bridge_mean_log1p_mean	4	-0.014302659779787064	0.032652269061069536	0.016326134530534768	-0.0662597062960522	0.03765438673647807	-0.8760591647114508	0.445486158718896	2	2	-0.0243934,0.00606447,0.0168156,-0.0556973	0.9680119006314154
day3_minus_day0	pericyte_smooth_muscle	STING_core	score_STING_core_mean_log1p_mean	4	-0.012415718287229538	0.03576116771675054	0.01788058385837527	-0.06931971632363142	0.04448827974917234	-0.69436872898387	0.5373926802944364	1	3	-0.00809076,0.0324442,-0.0197472,-0.0542692	0.9680119006314154
day3_minus_day0	pericyte_smooth_muscle	proximal_only_STING	score_proximal_only_STING_mean_log1p_mean	4	0.012629762291908264	0.030978104404396058	0.015489052202198029	-0.03666331466132333	0.06192283924513986	0.8153992979709884	0.4745616200711147	3	1	0.00317323,0.0264464,0.0464296,-0.0255301	0.9680119006314154
