## supplemental informations for "Branch-resolved IFN/STING-linked lesion-state architecture in psoriasis: multi-cohort derivation, held-out bulk replication and single-cell context analysis": GSE228421_cluster_annotation_v1_qc.tsv

leiden_0_8	manual_label	broad_celltype	annotation_confidence	include_primary	n_cells
0	keratinocyte_basal_inflammatory	keratinocyte	high	True	18767
1	endothelial_HLA-DRA	endothelial	high	True	15382
2	keratinocyte_suprabasal_inflammatory	keratinocyte	high	True	15336
3	fibroblast	fibroblast	high	True	14025
4	myeloid_DC	myeloid_DC	high	True	13759
5	fibroblast	fibroblast	high	True	10029
6	keratinocyte_suprabasal	keratinocyte	high	True	9528
7	pericyte_smooth_muscle	pericyte_smooth_muscle	high	True	8887
8	keratinocyte_basal_inflammatory	keratinocyte	high	True	8572
9	keratinocyte_basal	keratinocyte	high	True	5786
10	keratinocyte_inflammatory_suprabasal	keratinocyte	high	True	5748
11	fibroblast	fibroblast	high	True	5386
12	keratinocyte_differentiated_suprabasal	keratinocyte	high	True	4449
13	myeloid_DC	myeloid_DC	high	True	4337
14	T_NK_cell	T_NK_cell	high	True	4266
15	pericyte_smooth_muscle	pericyte_smooth_muscle	high	True	4036
16	melanocyte	melanocyte	high	True	3488
17	mixed_KC_fibroblast	ambiguous_mixed	low	False	2591
18	mixed_KC_myeloid_DC	ambiguous_mixed	low	False	2339
19	mast_cell	mast_cell	high	True	2166
20	endothelial	endothelial	medium	True	1781
21	mixed_KC_HLA-DRA	ambiguous_mixed	low	False	1554
22	mixed_KC_endothelial_HLA-DRA	ambiguous_mixed	low	False	1427
23	endothelial_pericyte_HLA-DRA	endothelial	medium	True	1315
24	Langerhans_DC	myeloid_DC	high	True	771
25	plasma_B_cell	B_plasma_cell	high	True	689
26	mixed_fibroblast_endothelial_HLA-DRA	ambiguous_mixed	low	False	540
