## supplemental informations for "Branch-resolved IFN/STING-linked lesion-state architecture in psoriasis: multi-cohort derivation, held-out bulk replication and single-cell context analysis": GSE228421_fig_celltype_baseline_delta_matrix_v1.tsv

broad_celltype	STING_core	proximal_bridge	IFN_responsive	NFkB_broad_innate	keratinocyte_effector	myeloid_neutrophil	immune_proxy	keratinocyte_differentiation
keratinocyte	0.1234403643757104	0.0638297274708747	0.2235648445785045	-0.1735709905624389	1.6619380712509155	1.1109061539173126	0.0559385390952229	-0.4748897552490234
myeloid_DC	0.0701213218271732	0.0530743189156055	0.0963544026017189	0.2147300839424133	0.7438102960586548	0.4758091121912002	0.1212119460105896	0.0241981428116559
fibroblast	0.0519227925688028	0.0768712982535362	0.0826501175761222	0.1017571240663528	0.6963910907506943	0.5456396117806435	0.0236927755177021	0.0725959986448288
endothelial	-5.280226469039917e-05	0.0238885469734668	0.0138042345643043	-0.1084047257900238	0.7628312632441521	0.5608393251895905	-0.080982819199562	0.1033963710069656
pericyte_smooth_muscle	0.0728367902338504	0.0515117160975933	0.1058289520442485	-0.1299948841333389	0.8227750062942505	0.602367028594017	0.0296314051374793	0.0650299601256847
T_NK_cell	0.0467378944158554	0.0312225446105003	0.0714168958365917	-0.0272457599639892	1.4097760915756226	0.9638684391975404	0.0569341778755188	0.2411808222532272
melanocyte	0.1423589214682579	0.1278032772243023	0.3184248059988022	0.0202973298728466	0.7553194314241409	0.5484307408332825	0.0859126932919025	-0.000484924763441
mast_cell	0.0357697531580925	0.0264648124575614	0.072298323114713	-0.1002229253451029	1.3886449535687764	0.9692551096280416	0.1456276898582776	0.0864161153634389
B_plasma_cell
