## supplemental informations for "Branch-resolved IFN/STING-linked lesion-state architecture in psoriasis: multi-cohort derivation, held-out bulk replication and single-cell context analysis": GSE228421_fig_celltype_baseline_direction_matrix_v1.tsv

broad_celltype	STING_core	proximal_bridge	IFN_responsive	NFkB_broad_innate	keratinocyte_effector	myeloid_neutrophil	immune_proxy	keratinocyte_differentiation
keratinocyte	4+/0-	4+/0-	4+/0-	0+/4-	4+/0-	4+/0-	4+/0-	0+/4-
myeloid_DC	4+/0-	4+/0-	4+/0-	3+/1-	4+/0-	4+/0-	4+/0-	2+/2-
fibroblast	4+/0-	4+/0-	4+/0-	4+/0-	4+/0-	4+/0-	4+/0-	2+/2-
endothelial	1+/3-	3+/1-	2+/2-	0+/4-	4+/0-	4+/0-	0+/4-	2+/2-
pericyte_smooth_muscle	4+/0-	4+/0-	4+/0-	0+/4-	4+/0-	4+/0-	4+/0-	2+/2-
T_NK_cell	2+/0-	2+/0-	2+/0-	1+/1-	2+/0-	2+/0-	2+/0-	2+/0-
melanocyte	4+/0-	4+/0-	4+/0-	2+/2-	4+/0-	4+/0-	4+/0-	2+/2-
mast_cell	3+/0-	3+/0-	3+/0-	0+/3-	3+/0-	3+/0-	3+/0-	2+/1-
B_plasma_cell
