## supplemental informations for "Branch-resolved IFN/STING-linked lesion-state architecture in psoriasis: multi-cohort derivation, held-out bulk replication and single-cell context analysis": GSE228421_fig_celltype_day14_delta_matrix_v1.tsv

broad_celltype	STING_core	proximal_bridge	IFN_responsive	NFkB_broad_innate	keratinocyte_effector	myeloid_neutrophil	immune_proxy	keratinocyte_differentiation
keratinocyte	-0.0415102913975715	-0.0212863497436046	-0.0769240707159042	-0.0097916051745414	-0.4557079076766968	-0.2800155878067016	-0.0519145354628562	0.0217312425374984
myeloid_DC	-0.003862377256155	-0.0104628354310989	-0.026234783232212	-0.0615627467632293	-0.410799041390419	-0.2883166521787643	-0.0115053653717041	-0.1408932413905859
fibroblast	-0.0252684652805328	-0.0225074999034404	-0.0464119408279657	0.0693929493427276	-0.4028455317020416	-0.290144719183445	-0.0175859369337558	-0.1421827860176563
endothelial	-0.0006085485219955	-0.0057940669357776	-0.0233878474682569	-0.0799604356288909	-0.4147716835141182	-0.312670461833477	-0.0415737181901931	-0.1526205390691757
pericyte_smooth_muscle	-0.0028420649468898	-0.0148894935846328	-0.0177092291414737	0.0340921729803085	-0.4685117900371551	-0.3345167189836502	-0.0227234773337841	-0.1745101399719715
T_NK_cell	0.0045765303075313	0.0073628351092338	-0.0001520402729511	-0.0529742240905761	-0.4966378957033157	-0.3472072184085846	0.0791515260934829	-0.1660351939499378
melanocyte	-0.0544748504956563	-0.0262836962938308	-0.1180367320775985	-0.0438537647326787	-0.5148560802141825	-0.3681941131750743	-0.0211588988701502	-0.195694292585055
mast_cell	0.0076931590835253	0.0012304310997327	-0.0293463828663031	-0.0063550869623819	-0.6630574464797974	-0.4700019458929698	-0.1370287835597992	-0.146838366985321
B_plasma_cell
