## supplemental informations for "Branch-resolved IFN/STING-linked lesion-state architecture in psoriasis: multi-cohort derivation, held-out bulk replication and single-cell context analysis": GSE228421_fig_celltype_day14_direction_matrix_v1.tsv

broad_celltype	STING_core	proximal_bridge	IFN_responsive	NFkB_broad_innate	keratinocyte_effector	myeloid_neutrophil	immune_proxy	keratinocyte_differentiation
keratinocyte	0+/4-	1+/3-	0+/4-	2+/2-	2+/2-	1+/3-	0+/4-	2+/2-
myeloid_DC	1+/3-	3+/1-	1+/3-	2+/2-	1+/3-	0+/4-	2+/2-	2+/2-
fibroblast	0+/4-	1+/3-	0+/4-	3+/1-	1+/3-	1+/3-	1+/3-	1+/3-
endothelial	1+/3-	1+/3-	1+/3-	2+/2-	1+/3-	1+/3-	2+/2-	1+/3-
pericyte_smooth_muscle	2+/2-	1+/3-	1+/3-	3+/1-	1+/3-	1+/3-	1+/3-	1+/3-
T_NK_cell	2+/2-	2+/2-	2+/2-	1+/3-	1+/3-	1+/3-	2+/2-	1+/3-
melanocyte	0+/3-	1+/2-	0+/3-	0+/3-	1+/2-	1+/2-	0+/3-	0+/3-
mast_cell	2+/1-	1+/2-	1+/2-	1+/2-	1+/2-	1+/2-	0+/3-	1+/2-
B_plasma_cell
