## supplemental informations for "Branch-resolved IFN/STING-linked lesion-state architecture in psoriasis: multi-cohort derivation, held-out bulk replication and single-cell context analysis": GSE228421_manual_cluster_annotation_v1.tsv

leiden_0_8	manual_label	broad_celltype	annotation_confidence	include_primary	note
0	keratinocyte_basal_inflammatory	keratinocyte	high	TRUE	KRT14/KRT5 high with S100A7/A8/A9; neutrophil-specific markers low
1	endothelial_HLA-DRA	endothelial	high	TRUE	PECAM1/VWF/KDR high; HLA-DRA high; PTPRC low
2	keratinocyte_suprabasal_inflammatory	keratinocyte	high	TRUE	KRT1/KRT10 plus KRT16/KRT6A and S100A7/A8/A9
3	fibroblast	fibroblast	high	TRUE	COL1A1/DCN/LUM/PDGFRA high
4	myeloid_DC	myeloid_DC	high	TRUE	PTPRC/LYZ/LST1/AIF1/HLA-DRA high; CD1C/FCER1A partial
5	fibroblast	fibroblast	high	TRUE	COL1A1/DCN/LUM/PDGFRA high
6	keratinocyte_suprabasal	keratinocyte	high	TRUE	KRT1/KRT10 high; low immune markers
7	pericyte_smooth_muscle	pericyte_smooth_muscle	high	TRUE	RGS5/ACTA2/TAGLN high
8	keratinocyte_basal_inflammatory	keratinocyte	high	TRUE	KRT14/KRT5 plus KRT16/KRT6A and S100A7/A8/A9
9	keratinocyte_basal	keratinocyte	high	TRUE	KRT14/KRT5/KRT15 high; lower inflammatory markers
10	keratinocyte_inflammatory_suprabasal	keratinocyte	high	TRUE	KRT1/KRT10/KRT16/KRT6A/IL36G/DEFB4A/S100 high; neutrophil-specific markers low
11	fibroblast	fibroblast	high	TRUE	COL1A1/DCN/LUM high; partial ACTA2/TAGLN
12	keratinocyte_differentiated_suprabasal	keratinocyte	high	TRUE	KRT1/KRT10 high; low inflammatory markers
13	myeloid_DC	myeloid_DC	high	TRUE	PTPRC/LYZ/HLA-DRA high; CD1C/FCER1A partial
14	T_NK_cell	T_NK_cell	high	TRUE	PTPRC/CD3D/TRAC with NKG7 signal
15	pericyte_smooth_muscle	pericyte_smooth_muscle	high	TRUE	RGS5/ACTA2/TAGLN high
16	melanocyte	melanocyte	high	TRUE	MLANA/PMEL/TYR high
17	mixed_KC_fibroblast	ambiguous_mixed	low	FALSE	Keratinocyte and fibroblast markers both high; exclude from primary cell-type validation
18	mixed_KC_myeloid_DC	ambiguous_mixed	low	FALSE	Keratinocyte markers plus PTPRC/LYZ/HLA-DRA; likely mixed/doublet; exclude primary
19	mast_cell	mast_cell	high	TRUE	TPSAB1/CPA3/KIT high
20	endothelial	endothelial	medium	TRUE	PECAM1/VWF/KDR positive; small endothelial-like cluster
21	mixed_KC_HLA-DRA	ambiguous_mixed	low	FALSE	Keratinocyte markers with HLA-DRA/myeloid contamination; exclude primary
22	mixed_KC_endothelial_HLA-DRA	ambiguous_mixed	low	FALSE	Keratinocyte plus PECAM1/HLA-DRA; exclude primary
23	endothelial_pericyte_HLA-DRA	endothelial	medium	TRUE	PECAM1/VWF/KDR plus RGS5/HLA-DRA; vascular compartment
24	Langerhans_DC	myeloid_DC	high	TRUE	PTPRC/HLA-DRA/CD1C/FCER1A/CD207/CD1A high
25	plasma_B_cell	B_plasma_cell	high	TRUE	MZB1/JCHAIN high; HLA-DRA high
26	mixed_fibroblast_endothelial_HLA-DRA	ambiguous_mixed	low	FALSE	COL/DCN/LUM plus PECAM1/HLA-DRA; exclude primary
