## supplemental informations for "Branch-resolved IFN/STING-linked lesion-state architecture in psoriasis: multi-cohort derivation, held-out bulk replication and single-cell context analysis": GSE228421_paper_facing_branch_localization_top_celltypes_v1.tsv

broad_celltype	n_cells	n_samples	n_patients	branch	score_column	mean_score	median_score	sd_score	detect_proxy_positive_fraction	rank_within_branch
melanocyte	3488	17	5	IFN_responsive	score_IFN_responsive_mean_log1p	0.2332073897123336	0.1415323615074157	0.281787097454071	0.6657110091743119	1.0
keratinocyte	68186	17	5	IFN_responsive	score_IFN_responsive_mean_log1p	0.1947826743125915	0.1314713060855865	0.2137161940336227	0.724635555685918	2.0
endothelial	18478	17	5	IFN_responsive	score_IFN_responsive_mean_log1p	0.1649626940488815	0.1306995451450348	0.1961316913366317	0.6027708626474727	3.0
pericyte_smooth_muscle	12923	17	5	IFN_responsive	score_IFN_responsive_mean_log1p	0.148184448480606	0.1284164190292358	0.1719553917646408	0.5814439371662926	4.0
T_NK_cell	4266	17	5	IFN_responsive	score_IFN_responsive_mean_log1p	0.145815223455429	0.1496584713459015	0.1552949100732803	0.6012658227848101	5.0
myeloid_DC	18867	17	5	NFkB_broad_innate	score_NFkB_broad_innate_mean_log1p	1.262211799621582	1.2235826253890991	0.6970899105072021	0.9714846027455344	1.0
B_plasma_cell	689	15	5	NFkB_broad_innate	score_NFkB_broad_innate_mean_log1p	0.9283082485198976	0.8203786611557007	0.6499323844909668	0.9317851959361392	2.0
endothelial	18478	17	5	NFkB_broad_innate	score_NFkB_broad_innate_mean_log1p	0.9174808263778688	0.8995510339736938	0.5293102860450745	0.9232600930836672	3.0
fibroblast	29440	17	5	NFkB_broad_innate	score_NFkB_broad_innate_mean_log1p	0.8556098341941833	0.8258280754089355	0.4971616566181183	0.9300271739130436	4.0
pericyte_smooth_muscle	12923	17	5	NFkB_broad_innate	score_NFkB_broad_innate_mean_log1p	0.7911568880081177	0.7464336156845093	0.5447561740875244	0.8751063994428538	5.0
endothelial	18478	17	5	STING_core	score_STING_core_mean_log1p	0.2260165810585022	0.2048645615577697	0.1893271654844284	0.7428834289425262	1.0
T_NK_cell	4266	17	5	STING_core	score_STING_core_mean_log1p	0.2006464153528213	0.1967626512050628	0.1738006174564361	0.6969057665260197	2.0
pericyte_smooth_muscle	12923	17	5	STING_core	score_STING_core_mean_log1p	0.1996468752622604	0.1856341212987899	0.1770173609256744	0.7015398901183936	3.0
B_plasma_cell	689	15	5	STING_core	score_STING_core_mean_log1p	0.1911581158638	0.1771044284105301	0.1680519878864288	0.7024673439767779	4.0
melanocyte	3488	17	5	STING_core	score_STING_core_mean_log1p	0.1704385429620742	0.1466671675443649	0.1687702983617782	0.6814793577981652	5.0
myeloid_DC	18867	17	5	immune_proxy	score_immune_proxy_mean_log1p	1.7833800315856934	1.827224969863892	0.3476080000400543	0.9993109662373456	1.0
B_plasma_cell	689	15	5	immune_proxy	score_immune_proxy_mean_log1p	0.9694191813468932	0.9932530522346495	0.3428830802440643	0.9738751814223512	2.0
T_NK_cell	4266	17	5	immune_proxy	score_immune_proxy_mean_log1p	0.8169398307800293	0.7932238578796387	0.4259350299835205	0.963666197843413	3.0
endothelial	18478	17	5	immune_proxy	score_immune_proxy_mean_log1p	0.6483224630355835	0.7368147969245911	0.3424232006072998	0.8781253382400692	4.0
melanocyte	3488	17	5	immune_proxy	score_immune_proxy_mean_log1p	0.2021462023258209	0.1782263964414596	0.2554571032524109	0.6264334862385321	5.0
keratinocyte	68186	17	5	keratinocyte_differentiation	score_keratinocyte_differentiation_mean_log1p	0.982222318649292	0.8449758887290955	0.6841792464256287	0.9677499780013492	1.0
mast_cell	2166	17	5	keratinocyte_differentiation	score_keratinocyte_differentiation_mean_log1p	0.5016259551048279	0.375783234834671	0.4920197427272796	0.7174515235457064	2.0
T_NK_cell	4266	17	5	keratinocyte_differentiation	score_keratinocyte_differentiation_mean_log1p	0.4180962741374969	0.3421773016452789	0.3843731582164764	0.7721518987341772	3.0
melanocyte	3488	17	5	keratinocyte_differentiation	score_keratinocyte_differentiation_mean_log1p	0.3510800302028656	0.2826142013072967	0.355374664068222	0.8262614678899083	4.0
B_plasma_cell	689	15	5	keratinocyte_differentiation	score_keratinocyte_differentiation_mean_log1p	0.3191965520381927	0.2658652663230896	0.3086404204368591	0.7561683599419449	5.0
keratinocyte	68186	17	5	keratinocyte_effector	score_keratinocyte_effector_mean_log1p	1.953242301940918	2.2565512657165527	0.9532422423362732	0.915026545038571	1.0
mast_cell	2166	17	5	keratinocyte_effector	score_keratinocyte_effector_mean_log1p	0.9774645566940308	0.672944962978363	0.9841749668121338	0.7096029547553093	2.0
B_plasma_cell	689	15	5	keratinocyte_effector	score_keratinocyte_effector_mean_log1p	0.8316944241523743	0.7383538484573364	0.5391085743904114	0.9637155297532656	3.0
T_NK_cell	4266	17	5	keratinocyte_effector	score_keratinocyte_effector_mean_log1p	0.7621878981590271	0.6927599906921387	0.7148282527923584	0.696671354899203	4.0
myeloid_DC	18867	17	5	keratinocyte_effector	score_keratinocyte_effector_mean_log1p	0.7051239013671875	0.6790638566017151	0.496134340763092	0.8739598240313775	5.0
keratinocyte	68186	17	5	myeloid_neutrophil	score_myeloid_neutrophil_mean_log1p	1.3725407123565674	1.575927734375	0.6222161054611206	0.9183556741853166	1.0
myeloid_DC	18867	17	5	myeloid_neutrophil	score_myeloid_neutrophil_mean_log1p	0.9795807600021362	0.963723361492157	0.4904787838459015	0.9647002703132452	2.0
B_plasma_cell	689	15	5	myeloid_neutrophil	score_myeloid_neutrophil_mean_log1p	0.8363741636276245	0.7795566320419312	0.4465140700340271	0.969521044992743	3.0
mast_cell	2166	17	5	myeloid_neutrophil	score_myeloid_neutrophil_mean_log1p	0.6953111290931702	0.492183655500412	0.6547941565513611	0.6874422899353647	4.0
T_NK_cell	4266	17	5	myeloid_neutrophil	score_myeloid_neutrophil_mean_log1p	0.502686619758606	0.4241095781326294	0.4876898825168609	0.6544772620721988	5.0
B_plasma_cell	689	15	5	proximal_bridge	score_proximal_bridge_mean_log1p	0.3516717255115509	0.3371391296386719	0.2184002697467804	0.8780841799709724	1.0
endothelial	18478	17	5	proximal_bridge	score_proximal_bridge_mean_log1p	0.2514008283615112	0.2517106831073761	0.2011240720748901	0.7258902478623228	2.0
melanocyte	3488	17	5	proximal_bridge	score_proximal_bridge_mean_log1p	0.2500329613685608	0.2295976877212524	0.2051445990800857	0.7540137614678899	3.0
T_NK_cell	4266	17	5	proximal_bridge	score_proximal_bridge_mean_log1p	0.2379267364740371	0.2413218021392822	0.2100346237421035	0.6760431317393343	4.0
keratinocyte	68186	17	5	proximal_bridge	score_proximal_bridge_mean_log1p	0.2334868013858795	0.2249844223260879	0.1553135812282562	0.8615111606488135	5.0
