## supplemental informations for "Branch-resolved IFN/STING-linked lesion-state architecture in psoriasis: multi-cohort derivation, held-out bulk replication and single-cell context analysis": GSE228421_paper_facing_celltype_validation_compact_v1.tsv

broad_celltype	branch	baseline_mean_delta_L_minus_NL	baseline_ci95_low	baseline_ci95_high	baseline_p	baseline_q	baseline_direction	baseline_n_patients	baseline_patient_deltas	day14_mean_delta_minus_day0	day14_ci95_low	day14_ci95_high	day14_p	day14_q	day14_direction	day14_n_patients	day14_patient_deltas
keratinocyte	STING_core	0.1234403643757104	0.0355437679312574	0.2113369608201635	0.0208697922641227	0.0715535734769923	4+/0-	4	0.12323,0.0873653,0.0816079,0.201558	-0.0415102913975715	-0.1060096816737917	0.0229890988786485	0.1330005262955406	0.9680119006314154	0+/4-	4	-0.0985995,-0.00280793,-0.0310827,-0.0335511
keratinocyte	proximal_bridge	0.0638297274708747	0.0084966791582863	0.1191627757834632	0.0349725928669846	0.0841344108713936	4+/0-	4	0.0434724,0.0453083,0.0507542,0.115784	-0.0212863497436046	-0.0684623206165463	0.025889621129337	0.2465316306078889	0.9680119006314154	1+/3-	4	-0.0614278,-0.00321972,0.0048434,-0.0253413
keratinocyte	IFN_responsive	0.2235648445785045	0.0472139782100825	0.3999157109469266	0.0273857126602541	0.0819873871665516	4+/0-	4	0.215051,0.157873,0.138793,0.382542	-0.0769240707159042	-0.1887644143160701	0.0349162728842617	0.1163747829142701	0.9680119006314154	0+/4-	4	-0.169603,-0.00204377,-0.0527684,-0.0832815
keratinocyte	keratinocyte_effector	1.6619380712509155	0.5626579389538096	2.761218203548021	0.017097768046221	0.0706246621247953	4+/0-	4	2.51329,1.09292,1.10644,1.9351	-0.4557079076766968	-2.0028838011458845	1.0914679857924907	0.4177214701887387	0.9680119006314154	2+/2-	4	-1.89785,0.0134854,-0.146707,0.208236
keratinocyte	myeloid_neutrophil	1.1109061539173126	0.2947287527486487	1.9270835550859764	0.0226924628574537	0.0742662420789396	4+/0-	4	1.68927,0.673725,0.68417,1.39646	-0.2800155878067016	-1.2170909422913607	0.6570597666779574	0.4117750144462177	0.9680119006314154	1+/3-	4	-1.15948,-0.0116843,-0.0385171,0.0896223
keratinocyte	keratinocyte_differentiation	-0.4748897552490234	-0.5721763614640891	-0.3776031490339578	0.0005795985038647	0.0149575152100653	0+/4-	4	-0.466788,-0.524752,-0.516421,-0.391599	0.0217312425374984	-0.5876517399375195	0.6311142250125165	0.9168112122780462	0.999824599025854	2+/2-	4	0.102058,-0.145038,0.513275,-0.38337
myeloid_DC	STING_core	0.0701213218271732	0.054498513924977	0.0857441297293693	0.000743540084997	0.0149575152100653	4+/0-	4	0.0687875,0.0784278,0.0764865,0.0567836	-0.003862377256155	-0.02769837920002	0.0199736246877099	0.6416727294657706	0.9829880110964996	1+/3-	4	-0.0127773,-0.0112213,-0.00999302,0.0185421
myeloid_DC	proximal_bridge	0.0530743189156055	0.0161413631359226	0.0900072746952884	0.019617961701332	0.0706246621247953	4+/0-	4	0.0750419,0.0630754,0.0532544,0.0209256	-0.0104628354310989	-0.0948400879584971	0.0739144170962992	0.7195008796828757	0.9971299187980988	3+/1-	4	-0.087347,0.0122754,0.0330629,0.000157356
myeloid_DC	IFN_responsive	0.0963544026017189	0.0789011766490251	0.1138076285544127	0.0004019370790676	0.0149575152100653	4+/0-	4	0.111062,0.0970654,0.0921974,0.0850928	-0.026234783232212	-0.0712034190461197	0.0187338525816955	0.1603629499528341	0.9680119006314154	1+/3-	4	-0.0522981,-0.0159208,-0.0456205,0.00890028
myeloid_DC	myeloid_neutrophil	0.4758091121912002	0.0406338394941327	0.9109843848882676	0.0400667810143182	0.0870459889103977	4+/0-	4	0.784408,0.277532,0.216015,0.625281	-0.2883166521787643	-0.8020323457847709	0.2253990414272422	0.172059174458277	0.9680119006314154	0+/4-	4	-0.734231,-0.035713,-0.0664607,-0.316862
fibroblast	IFN_responsive	0.0826501175761222	0.0441374879259004	0.1211627472263441	0.0064227938749418	0.0516380092690634	4+/0-	4	0.109755,0.0903224,0.0786611,0.0518618	-0.0464119408279657	-0.0793193998502645	-0.0135044818056668	0.0206323977123911	0.7427663176460828	0+/4-	4	-0.0727203,-0.0349462,-0.0522065,-0.0257748
fibroblast	STING_core	0.0519227925688028	0.0240458836216591	0.0797997015159465	0.0095950532072173	0.0690843830919651	4+/0-	4	0.0641444,0.0589533,0.0586773,0.0259162	-0.0252684652805328	-0.0389800091813033	-0.0115569213797623	0.0098860985571979	0.4806428975159152	0+/4-	4	-0.0359667,-0.0263698,-0.0236975,-0.0150399
pericyte_smooth_muscle	IFN_responsive	0.1058289520442485	0.0724736396119256	0.1391842644765714	0.0020689154073887	0.0248269848886647	4+/0-	4	0.135907,0.092632,0.0904287,0.104348	-0.0177092291414737	-0.0713378647248984	0.0359194064419508	0.3704837003480845	0.9680119006314154	1+/3-	4	-0.0587105,0.0185445,-0.00117703,-0.029494
pericyte_smooth_muscle	STING_core	0.0728367902338504	0.0552314865789238	0.0904420938887771	0.0009464977607155	0.0149575152100653	4+/0-	4	0.0889197,0.0708727,0.0673664,0.0641884	-0.0028420649468898	-0.0381842866632731	0.0325001567694934	0.8145585176085111	0.999824599025854	2+/2-	4	-0.0231199,0.0151362,0.0175807,-0.0209653
