## supplemental informations for "Branch-resolved IFN/STING-linked lesion-state architecture in psoriasis: multi-cohort derivation, held-out bulk replication and single-cell context analysis": 06_GSE121212_heldout_replication__combined__V6D_frozen_discovery_vectors_used.csv

branch	discovery_STING_high_effect	discovery_STING_coupling_rho
proximal_bridge_v1	0.499813988453409	0.811888792600064
IFN_responsive_v1	0.74704528114002	0.809178738756766
NFkB_broad_innate_v1	0.330292716414204	0.419639019617236
keratinocyte_effector_v1	0.173203979525998	0.459807769912264
myeloid_neutrophil_proxy_v1	0.246347359099076	0.320517129011346
immune_proxy_v1	-0.0424763936073361	0.0759970703321416
keratinocyte_diff_proxy_v1	0.0854309086821604	0.0281993312887422
