## supplemental informations for "Branch-resolved IFN/STING-linked lesion-state architecture in psoriasis: multi-cohort derivation, held-out bulk replication and single-cell context analysis": 06_GSE121212_heldout_replication__combined__V6D_lane_specific_verdicts.csv

lane	component	classification
primary_TMM_logCPM	Anchor	PASS
primary_TMM_logCPM	Architecture	PARTIAL
primary_TMM_logCPM	Overlap_robust	PASS
primary_TMM_logCPM	Overall	PARTIAL_REPLICATION
legacy_rawcount_mean	Anchor	PASS
legacy_rawcount_mean	Architecture	FAIL
legacy_rawcount_mean	Overlap_robust	PASS
legacy_rawcount_mean	Overall	PARTIAL_REPLICATION
