## supplemental informations for "Branch-resolved IFN/STING-linked lesion-state architecture in psoriasis: multi-cohort derivation, held-out bulk replication and single-cell context analysis": 06_GSE121212_heldout_replication__combined__V6D_preprocessing_manifest.csv

metric	value
raw_gene_rows	31364
valid_symbol_rows	31364
unique_symbols	31362
duplicate_symbol_count	2
sample_count	147
gene_symbol_source	explicit_first_field_after_blank_header_repair
total_raw_counts	2642764061
nonzero_symbol_rows_primary	31362
primary_duplicate_rule	sum
legacy_duplicate_rule	arithmetic_mean
