## supplemental informations for "Branch-resolved IFN/STING-linked lesion-state architecture in psoriasis: multi-cohort derivation, held-out bulk replication and single-cell context analysis": 06_GSE121212_heldout_replication__combined__V6D_primary_vs_legacy_verdict_summary.csv

metric	value
primary_anchor_class	PASS
primary_architecture_class	PARTIAL
primary_overlap_class	PASS
primary_overall_verdict	PARTIAL_REPLICATION
legacy_anchor_class	PASS
legacy_architecture_class	FAIL
legacy_overlap_class	PASS
legacy_overall_verdict	PARTIAL_REPLICATION
legacy_sensitivity_concordance	DISCORDANT
