## supplemental informations for "Branch-resolved IFN/STING-linked lesion-state architecture in psoriasis: multi-cohort derivation, held-out bulk replication and single-cell context analysis": 06_GSE121212_heldout_replication__SHA256_V6D_replication_results.csv

aa8d982becd1db8f064c16bae3221746b04d6510b4111d04a9aeb9fef515d543 /home/david/STING_project/psoriasis_ext/v4_heldout_replication/GSE121212/04_replication_results/combined/V6D_frozen_discovery_vectors_used.tsv
ec4e742f67cb6384c283a1d885a941e2b1a1e81139c86bb7dbc5537ad1400db8 /home/david/STING_project/psoriasis_ext/v4_heldout_replication/GSE121212/04_replication_results/combined/V6D_lane_specific_verdicts.tsv
ee572e7b338b1cce788469c469e843e96c27a4e99671aba8d1841764c16b43f9 /home/david/STING_project/psoriasis_ext/v4_heldout_replication/GSE121212/04_replication_results/combined/V6D_preprocessing_manifest.tsv
a2b82c4d907e6208870ac020220f589c43dc51ba29f77161438304e9cfc041bb /home/david/STING_project/psoriasis_ext/v4_heldout_replication/GSE121212/04_replication_results/combined/V6D_primary_vs_legacy_verdict_summary.tsv
f6951e0e623f394d316cc529cdcff1356983aef3eaf3f812e79a720597b76f56 /home/david/STING_project/psoriasis_ext/v4_heldout_replication/GSE121212/04_replication_results/combined/V6D_R_sessionInfo.txt
52075861ee92b023afa58619dc96a3d9f2d7726416436100129f307c657d3dc3 /home/david/STING_project/psoriasis_ext/v4_heldout_replication/GSE121212/04_replication_results/legacy_rawcount_mean/V6D_legacy_rawcount_mean_discovery_replication_architecture.tsv
352ecd863cfc39cb03d1856fd1aaeb3801bc5f76f6c47bc191a6d6dfff30f9a0 /home/david/STING_project/psoriasis_ext/v4_heldout_replication/GSE121212/04_replication_results/legacy_rawcount_mean/V6D_legacy_rawcount_mean_gene_set_coverage.tsv
5e7a42e0b7a773b47ac7cf760ac0af06051f0fa74f08a607e7b061b449c92f54 /home/david/STING_project/psoriasis_ext/v4_heldout_replication/GSE121212/04_replication_results/legacy_rawcount_mean/V6D_legacy_rawcount_mean_lesional_branch_coupling.tsv
4b18c6225c1166ef8e2dd4b796d4dd25544f0e497e3bad3d5b9cf7a9264745ec /home/david/STING_project/psoriasis_ext/v4_heldout_replication/GSE121212/04_replication_results/legacy_rawcount_mean/V6D_legacy_rawcount_mean_paired_effect_summary.tsv
3e2ff2d0369125269a5e9e51068d1b6f4a17c4d7057bf974752ba284e9f72a57 /home/david/STING_project/psoriasis_ext/v4_heldout_replication/GSE121212/04_replication_results/legacy_rawcount_mean/V6D_legacy_rawcount_mean_paired_patient_deltas.tsv
a8bf594ff6f8d5836b558954968717c943c28374f1d58b26a8a4cf9a2ab9796c /home/david/STING_project/psoriasis_ext/v4_heldout_replication/GSE121212/04_replication_results/legacy_rawcount_mean/V6D_legacy_rawcount_mean_scores_all_samples.tsv
a7768581c08ebdc63bf64d6afebd5542086bce2be5021cbf7448b6421f4d9398 /home/david/STING_project/psoriasis_ext/v4_heldout_replication/GSE121212/04_replication_results/legacy_rawcount_mean/V6D_legacy_rawcount_mean_STING_high_assignments.tsv
1143c4f05d957b629ebad76befe38628595c83ee1472525cd0f3463de012cc11 /home/david/STING_project/psoriasis_ext/v4_heldout_replication/GSE121212/04_replication_results/legacy_rawcount_mean/V6D_legacy_rawcount_mean_STING_high_branch_effects.tsv
286b2b8e6fd0f50a72b270c01e88f86fea96108a72b375fe97017428622dfe46 /home/david/STING_project/psoriasis_ext/v4_heldout_replication/GSE121212/04_replication_results/legacy_rawcount_mean/V6D_legacy_rawcount_mean_verdict_components.tsv
225555b8f290918e06df89cd3a228001e3aaae89f8047d95dbe0a5ce1965b6a3 /home/david/STING_project/psoriasis_ext/v4_heldout_replication/GSE121212/04_replication_results/legacy_rawcount_mean/V6D_legacy_rawcount_mean_verdict_metrics.tsv
0969d44216ac1751a910454b5d987343d287eac620cdc907473ea7a76513b6e7 /home/david/STING_project/psoriasis_ext/v4_heldout_replication/GSE121212/04_replication_results/legacy_rawcount_mean/V6D_legacy_rawcount_symbol_mean_matrix.tsv.gz
0ab4e4e4cf7cfef3b65df9d926968e336a5b174fbd6c391d228ad556c98762d3 /home/david/STING_project/psoriasis_ext/v4_heldout_replication/GSE121212/04_replication_results/primary_TMM_logCPM/V6D_primary_TMM_log2CPM_symbol_matrix.tsv.gz
af3f5e60473f56300c6b1ae3b2c50e1ffffbc983c084f852d74c7495df01e398 /home/david/STING_project/psoriasis_ext/v4_heldout_replication/GSE121212/04_replication_results/primary_TMM_logCPM/V6D_primary_TMM_logCPM_discovery_replication_architecture.tsv
352ecd863cfc39cb03d1856fd1aaeb3801bc5f76f6c47bc191a6d6dfff30f9a0 /home/david/STING_project/psoriasis_ext/v4_heldout_replication/GSE121212/04_replication_results/primary_TMM_logCPM/V6D_primary_TMM_logCPM_gene_set_coverage.tsv
603a96602e09b54c3bdc371aa5fd4e24219dff6b5d14ed485c104c55e35b2ab7 /home/david/STING_project/psoriasis_ext/v4_heldout_replication/GSE121212/04_replication_results/primary_TMM_logCPM/V6D_primary_TMM_logCPM_lesional_branch_coupling.tsv
72f9485dd4554140c67b7dece2eacafec7434fc4b8e76d08234da841c7eb52a1 /home/david/STING_project/psoriasis_ext/v4_heldout_replication/GSE121212/04_replication_results/primary_TMM_logCPM/V6D_primary_TMM_logCPM_paired_effect_summary.tsv
314eff70e75f1d21a343e1322876238bcb5c23909727e59928e34d45eaa18190 /home/david/STING_project/psoriasis_ext/v4_heldout_replication/GSE121212/04_replication_results/primary_TMM_logCPM/V6D_primary_TMM_logCPM_paired_patient_deltas.tsv
4748f08c7f275d6c9312785d60f1e090d4b0866689541451455eabe2a43c8d9f /home/david/STING_project/psoriasis_ext/v4_heldout_replication/GSE121212/04_replication_results/primary_TMM_logCPM/V6D_primary_TMM_logCPM_scores_all_samples.tsv
baaa4039654328cf2dda8993f953dff1830754b24e9b76775dcc93d9bd65f9d2 /home/david/STING_project/psoriasis_ext/v4_heldout_replication/GSE121212/04_replication_results/primary_TMM_logCPM/V6D_primary_TMM_logCPM_STING_high_assignments.tsv
06da9ab948eb5bf6a4db8805b718416513110c3a89de777b5b9db2ccd0660ea5 /home/david/STING_project/psoriasis_ext/v4_heldout_replication/GSE121212/04_replication_results/primary_TMM_logCPM/V6D_primary_TMM_logCPM_STING_high_branch_effects.tsv
9964487cdb14792ab0553b634d5dde8b27a70d0d9dc5fab27e4a12a735cd2de8 /home/david/STING_project/psoriasis_ext/v4_heldout_replication/GSE121212/04_replication_results/primary_TMM_logCPM/V6D_primary_TMM_logCPM_verdict_components.tsv
865d000c17ccfeb85c8d67dd607008a787d771dc30a5d15f1ba166819df5293e /home/david/STING_project/psoriasis_ext/v4_heldout_replication/GSE121212/04_replication_results/primary_TMM_logCPM/V6D_primary_TMM_logCPM_verdict_metrics.tsv
f466a683b075840f3e97b992372f74a10b736668cd540d6750c7a155ba1a1dee /home/david/STING_project/psoriasis_ext/v4_heldout_replication/GSE121212/04_replication_results/primary_TMM_logCPM/V6D_primary_TMM_normalization_factors.tsv
