## supplemental informations for "Branch-resolved IFN/STING-linked lesion-state architecture in psoriasis: multi-cohort derivation, held-out bulk replication and single-cell context analysis": 06_GSE121212_heldout_replication__SHA256_V6E_review_bundle.csv

aa8d982becd1db8f064c16bae3221746b04d6510b4111d04a9aeb9fef515d543 /home/david/STING_project/psoriasis_ext/v4_heldout_replication/GSE121212/06_docs/V6E_review_bundle/combined/V6D_frozen_discovery_vectors_used.tsv
ec4e742f67cb6384c283a1d885a941e2b1a1e81139c86bb7dbc5537ad1400db8 /home/david/STING_project/psoriasis_ext/v4_heldout_replication/GSE121212/06_docs/V6E_review_bundle/combined/V6D_lane_specific_verdicts.tsv
ee572e7b338b1cce788469c469e843e96c27a4e99671aba8d1841764c16b43f9 /home/david/STING_project/psoriasis_ext/v4_heldout_replication/GSE121212/06_docs/V6E_review_bundle/combined/V6D_preprocessing_manifest.tsv
a2b82c4d907e6208870ac020220f589c43dc51ba29f77161438304e9cfc041bb /home/david/STING_project/psoriasis_ext/v4_heldout_replication/GSE121212/06_docs/V6E_review_bundle/combined/V6D_primary_vs_legacy_verdict_summary.tsv
f6951e0e623f394d316cc529cdcff1356983aef3eaf3f812e79a720597b76f56 /home/david/STING_project/psoriasis_ext/v4_heldout_replication/GSE121212/06_docs/V6E_review_bundle/combined/V6D_R_sessionInfo.txt
794e3624f2285617df3a038009fc17d8781e19dfefbaffcbef05baf37f97cc72 /home/david/STING_project/psoriasis_ext/v4_heldout_replication/GSE121212/06_docs/V6E_review_bundle/frozen_design/discovery_branch_architecture_v1.tsv
a5309635af72f7219efc6e90db1c0ca4dbb74a8e8652e1be20f4ed02886f6a42 /home/david/STING_project/psoriasis_ext/v4_heldout_replication/GSE121212/06_docs/V6E_review_bundle/frozen_design/V6C_replication_design_contract.tsv
597b1eece59be2f0d889f0f959dadabff82414491b57238534d4b140fea13b96 /home/david/STING_project/psoriasis_ext/v4_heldout_replication/GSE121212/06_docs/V6E_review_bundle/frozen_design/V6C_replication_verdict_rules.tsv
52075861ee92b023afa58619dc96a3d9f2d7726416436100129f307c657d3dc3 /home/david/STING_project/psoriasis_ext/v4_heldout_replication/GSE121212/06_docs/V6E_review_bundle/legacy/V6D_legacy_rawcount_mean_discovery_replication_architecture.tsv
5e7a42e0b7a773b47ac7cf760ac0af06051f0fa74f08a607e7b061b449c92f54 /home/david/STING_project/psoriasis_ext/v4_heldout_replication/GSE121212/06_docs/V6E_review_bundle/legacy/V6D_legacy_rawcount_mean_lesional_branch_coupling.tsv
4b18c6225c1166ef8e2dd4b796d4dd25544f0e497e3bad3d5b9cf7a9264745ec /home/david/STING_project/psoriasis_ext/v4_heldout_replication/GSE121212/06_docs/V6E_review_bundle/legacy/V6D_legacy_rawcount_mean_paired_effect_summary.tsv
1143c4f05d957b629ebad76befe38628595c83ee1472525cd0f3463de012cc11 /home/david/STING_project/psoriasis_ext/v4_heldout_replication/GSE121212/06_docs/V6E_review_bundle/legacy/V6D_legacy_rawcount_mean_STING_high_branch_effects.tsv
286b2b8e6fd0f50a72b270c01e88f86fea96108a72b375fe97017428622dfe46 /home/david/STING_project/psoriasis_ext/v4_heldout_replication/GSE121212/06_docs/V6E_review_bundle/legacy/V6D_legacy_rawcount_mean_verdict_components.tsv
225555b8f290918e06df89cd3a228001e3aaae89f8047d95dbe0a5ce1965b6a3 /home/david/STING_project/psoriasis_ext/v4_heldout_replication/GSE121212/06_docs/V6E_review_bundle/legacy/V6D_legacy_rawcount_mean_verdict_metrics.tsv
73a9d3d949a9df99c6018a27cc25b9977553574d9e35a19b5cb0ac78a95c7969 /home/david/STING_project/psoriasis_ext/v4_heldout_replication/GSE121212/06_docs/V6E_review_bundle/logs/V6D_patch2_frozen_replication_execution_20260714_012428.log
af3f5e60473f56300c6b1ae3b2c50e1ffffbc983c084f852d74c7495df01e398 /home/david/STING_project/psoriasis_ext/v4_heldout_replication/GSE121212/06_docs/V6E_review_bundle/primary/V6D_primary_TMM_logCPM_discovery_replication_architecture.tsv
352ecd863cfc39cb03d1856fd1aaeb3801bc5f76f6c47bc191a6d6dfff30f9a0 /home/david/STING_project/psoriasis_ext/v4_heldout_replication/GSE121212/06_docs/V6E_review_bundle/primary/V6D_primary_TMM_logCPM_gene_set_coverage.tsv
603a96602e09b54c3bdc371aa5fd4e24219dff6b5d14ed485c104c55e35b2ab7 /home/david/STING_project/psoriasis_ext/v4_heldout_replication/GSE121212/06_docs/V6E_review_bundle/primary/V6D_primary_TMM_logCPM_lesional_branch_coupling.tsv
72f9485dd4554140c67b7dece2eacafec7434fc4b8e76d08234da841c7eb52a1 /home/david/STING_project/psoriasis_ext/v4_heldout_replication/GSE121212/06_docs/V6E_review_bundle/primary/V6D_primary_TMM_logCPM_paired_effect_summary.tsv
06da9ab948eb5bf6a4db8805b718416513110c3a89de777b5b9db2ccd0660ea5 /home/david/STING_project/psoriasis_ext/v4_heldout_replication/GSE121212/06_docs/V6E_review_bundle/primary/V6D_primary_TMM_logCPM_STING_high_branch_effects.tsv
9964487cdb14792ab0553b634d5dde8b27a70d0d9dc5fab27e4a12a735cd2de8 /home/david/STING_project/psoriasis_ext/v4_heldout_replication/GSE121212/06_docs/V6E_review_bundle/primary/V6D_primary_TMM_logCPM_verdict_components.tsv
865d000c17ccfeb85c8d67dd607008a787d771dc30a5d15f1ba166819df5293e /home/david/STING_project/psoriasis_ext/v4_heldout_replication/GSE121212/06_docs/V6E_review_bundle/primary/V6D_primary_TMM_logCPM_verdict_metrics.tsv
23c5eda89f85bb1e7421b8717a2a3cc8e3b126750867af3fdd1860541641df7d /home/david/STING_project/psoriasis_ext/v4_heldout_replication/GSE121212/06_docs/V6E_review_bundle/SHA256_V6D_replication_results.tsv
e107052b57a167e5b68f078bc3f4f2b4987d1dd25a31ba79a5ede9959fb3feac /home/david/STING_project/psoriasis_ext/v4_heldout_replication/GSE121212/06_docs/V6E_review_bundle/SHA256_V6E_review_bundle.tsv
